# Mapping gene regulatory networks of primary CD4^+^ T cells using single-cell genomics and genome engineering

**DOI:** 10.1101/678060

**Authors:** Rachel E. Gate, Min Cheol Kim, Andrew Lu, David Lee, Eric Shifrut, Meena Subramaniam, Alexander Marson, Chun J. Ye

**Author notes:** These authors contributed equally to this work (Rachel E. Gate, Min Cheol Kim). Corresponding author. (C.J.Y.).

## Abstract

Gene regulatory programs controlling the activation and polarization of CD4^+^ T cells are incompletely mapped and the interindividual variability in these programs remain unknown. We sequenced the transcriptomes of ~160k CD4^+^ T cells from 9 donors following pooled CRISPR perturbation targeting 140 regulators. We identified 134 regulators that affect T cell functionalization, including *IRF2* as a positive regulator of Th_2_ polarization. Leveraging correlation patterns between cells, we mapped 194 pairs of interacting regulators, including known (e.g. *BATF* and *JUN*) and novel interactions (e.g. *ETS1* and *STAT6*). Finally, we identified 80 natural genetic variants with effects on gene expression, 48 of which are modified by a perturbation. In CD4^+^ T cells, CRISPR perturbations can influence *in vitro* polarization and modify the effects of *trans* and *cis* regulatory elements on gene expression.

---

CD4^+^ T cells display an incredible degree of functional diversity during adaptive immune responses classically characterized by the expression of canonical cytokines that create systemic inflammatory responses (e.g. Th_17_) (*1*–*4*), signal and recruit B cells (e.g. Th_1_ and Th_2_) (*5*–*11*), and induce tolerance in the tissue microenvironment (e.g. T_reg_) (*12*, *13*). Recently, the ability of CD4^+^ T cells to directly kill infected and tumor cells have also received renewed attention (*14*–*16*). While the functionalization of CD4^+^ T cells is predominantly determined by the polarization of naive T cells (T_naive_), recent results have suggested a high degree of variation within and plasticity between canonical subtypes (*17*). Indeed, we (*18*, *19*) and others (*20*–*22*) have shown that human circulating CD4^+^ T cells are composed of a mixture of canonical and non-canonical populations with significant interindividual variability in both the proportion and gene expression of each population (*18*).

Key regulators of CD4^+^ T cell differentiation and polarization have been mapped in mice utilizing pooled and arrayed genetic screens. For example, pooled knockdown screens with RNA interference have identified *Ppp2r2d* as a key regulator of T cell proliferation (*23*) and mapped two self-reinforcing, mutually antagonistic modules of regulators that drive Th_17_ differentiation (*24*). More recently, a pooled genome wide CRISPR screen paired with bulk RNA sequencing identified *Trappc12*, *Mpv17l2*, and *Pou6f1* as regulators of both Th_2_ activation and differentiation (*25*). Despite these insights, mapping gene regulatory programs that underlie human CD4^+^ T cell state transitions is incomplete and the intra- and inter-individual variability in these programs remain largely unknown.

Recent advances in the integration of droplet-based single cell RNA-sequencing (dscRNA-seq) and CRISPR/Cas9-mediated genome engineering has created new opportunities to assess the functional consequences of genetic perturbations in primary human T cells at an unprecedented molecular and cellular resolution (*26*–*28*). Here, we integrate single guide RNA (sgRNA) lentiviral infection with Cas9 protein electroporation (SLICE) and multiplexed dscRNA-seq (mux-seq) to screen the effects of 140 regulators in primary CD4^+^ T cells across nine donors. By linking each sgRNA with the transcriptomes of hundreds of heterogeneous CD4^+^ cells, we map regulators that affect the activation and polarization of specific T cell subsets. By further leveraging the coexpression patterns across single cells, we define novel gene regulatory relationships between pairs of regulators and their downstream targets. Finally, by incorporating donor genetics, we identify instances where genetic effect on gene expression is modified by CRISPR perturbations. Our work demonstrates that systematic analyses using multiplexed single-cell genomics and genome engineering is a powerful approach to map the gene regulatory networks that govern the functionalization of primary human T cells and characterize the intra- and inter-individual variability in these networks.
