## Supplemental Table 8 for "Mapping gene regulatory networks of primary CD4^+^ T cells using single-cell genomics and genome engineering"

### Sheet: eqtls.emp.sig.epi
sgRNA	SNP	Gene	wt sgRNA	p-value	beta	R2	FDR
DCP1A.53292521	chr6:30002881:T:C	ZNRD1-AS1	ELF1.40949903	2.59271e-06	-1.0226	0.333918	0.000114079
RUNX2.45491996	chr14:99876505:A:G	SETD3	TP53.7676227	2.36152e-06	1.35244	0.433937	0.000114079
RC3H1.173961818	chr19:3958890:G:A	DAPK3	ELF1.40949903	5.8169e-06	-1.09722	0.387257	0.000170629
EGR2.62815873	chr6:158928806:C:T	TMEM181	CTCF.67612001	1.89786e-05	-1.00757	0.376395	0.000417529
RBPJ.26386378	chr1:173878832:T:C	ZBTB37	GABPA.25758095	3.59604e-05	1.07919	0.340745	0.000632903
ENO1.8871985	chr3:101576175:T:C	NXPE3	IRF2.184418667	0.00040934	-1.37148	0.235305	0.00360219
EWSR1.29288709	chr1:111775792:A:G	CEPT1	ZNF146.36236640	0.000358522	1.32258	0.242929	0.00360219
MAF1.144106162	chr17:45884973:G:A	SCRN2	IRF2.184418667	0.000398531	-2.45945	0.256041	0.00360219
RPL7A.133349640	chr6:32797876:A:G	PSMB8	GABPA.25758095	0.000327716	-2.36801	0.267523	0.00360219
RUNX2.45491996	chr19:58180499:G:C	ZNF587	TP53.7676227	0.000382808	-1.08123	0.253079	0.00360219
TOE1.45342886	chr19:53427209:C:T	ZNF816	MAFA.143429719	0.000520671	1.02195	0.241858	0.00416537
THAP5.108564810	chr16:74657421:T:C	MLKL	YEATS4.69370716	0.000591705	-1.07005	0.237789	0.00433917
EGR2.62815873	chr14:74874540:A:G	ISCA2	IFI16.159045333	0.000682994	-1.17285	0.249746	0.00447995
ETS1.128486081	chr19:35550241:T:C	GRAMD1A	IRF2.184418667	0.000731265	1.30027	0.238401	0.00447995
TOE1.45343121	chr19:1452815:C:G	NDUFS7	CTCF.67612001	0.000763628	-1.15963	0.210401	0.00447995
ELK4.205620637	chr3:12848822:T:C	RPL32	IFI16.159045333	0.000954985	1.35673	0.222695	0.00525242
TFB2M.246556688	chr6:158517308:A:G	GTF2H5	ELK4.205620637	0.0010149	0.758934	0.234521	0.00525358
CREM.35179264	chr6:155635585:A:C	TFB1M	ZNF146.36236640	0.00151438	1.04643	0.20391	0.00740366
BHLHE40.4980001	chr8:11660916:C:T	NEIL2	YEATS4.69370716	0.00162731	-0.864473	0.203644	0.007537
EGR2.62815873	chr19:58231807:A:G	ZNF587B	ELF1.40949903	0.00207083	-1.00702	0.19629	0.00867775
GABPB1.50303991	chr17:45884973:G:A	MRPL10	IRF2.184418667	0.00207	-2.54666	0.17955	0.00867775
ZNF146.36236488	chr17:45924046:G:T	PNPO	ELF1.40949903	0.00222735	-2.47147	0.187443	0.00890942
IRF4.397215	chr3:49736565:G:A	APEH	TP53.7676227	0.00246379	1.14805	0.200184	0.00942669
TP53.7676227	chr7:127949577:T:C	IMPDH1	IFI16.159045333	0.00301449	-0.678572	0.200936	0.0110531
RC3H1.173961818	chr6:44228162:G:A	SLC35B2	GABPA.25758095	0.00331807	-0.917933	0.186182	0.0116796
ENO1.8871985	chr5:162944709:A:G	NUDCD2	IRF2.184418667	0.00381038	-0.915326	0.172354	0.0128967
SLC30A9.42049415	chr14:24679877:C:T	IRF9	TP53.7676227	0.00499035	1.02386	0.158717	0.0162648
FLI1.128772911	chr17:80708601:C:G	FN3KRP	ZNF146.36236640	0.00537623	1.28709	0.159669	0.0168967
EGR2.62815873	chr6:32975381:A:G	HLA-DMA	ELF1.40949903	0.00563839	0.976503	0.159107	0.0171096
IRF1.132487047	chr6:119256079:A:G	MCM9	YEATS4.69365695	0.00809825	1.00473	0.141294	0.0237549
MATR3.139308137	chr21:46269496:A:G	FAM207A	LRRFIP1.237753394	0.00893585	-0.896111	0.128136	0.0253663
ATF3.212615192	chr9:123940796:C:G	RAB14	ELK4.205620637	0.0107509	-2.4619	0.124463	0.029565
ENO1.8871985	chr9:116170559:G:A	POLE3	YEATS4.69365695	0.0126991	-1.38619	0.0983636	0.0319214
EZH2.148826587	chr14:74874540:A:G	NPC2	ZNF146.36236640	0.0133245	1.32044	0.119967	0.0319214
TFDP1.113633911	chr1:43855578:G:C	SZT2	ELK4.205620637	0.0136202	1.31231	0.0992975	0.0319214
FOSL2.28412051	chr6:2990406:C:T	SERPINB6	LRRFIP1.237753394	0.0129311	-1.23293	0.128063	0.0319214
BACH1.29321463	chr5:35028272:C:T	DNAJC21	CTCF.67612001	0.0131834	1.18071	0.130767	0.0319214
NRF1.129710492	chr14:24679877:C:T	REC8	IRF2.184418667	0.0137843	-0.926174	0.126611	0.0319214
EGR2.62815873	chr14:35032112:C:T	SNX6	ZNF146.36236640	0.0162179	-1.10912	0.126364	0.0348092
ZNF410.73922127	chr16:88803982:C:G	APRT	ELF1.40949903	0.0154602	0.954844	0.120125	0.0348092
BACH2.89950919	chr14:24679877:C:T	REC8	MAFA.143429719	0.0158403	-0.890362	0.123745	0.0348092
ID2.8682404	chr19:38667916:A:G	SPINT2	CTCF.67612001	0.0180792	0.550586	0.0903821	0.0369993
ZNF511.133310225	chr9:33817617:T:C	UBE2R2	GABPA.25758095	0.0178411	1.38953	0.101517	0.0369993
PCBP1.70088123	chr11:114232215:G:T	REXO2	ELF1.40949903	0.0190822	-1.03785	0.0966443	0.0381645
ELF5.34493484	chr3:183696402:A:G	ABCC5	MAF1.144106096	0.0219686	-1.15414	0.0951557	0.0429609
SMARCE1.40642456	chr1:40254522:G:A	TRIT1	ZNF593.26170029	0.0238284	-0.98836	0.0850287	0.0455847
NFATC3.68122059	chr19:36980370:T:C	ZNF529	LRRFIP1.237753394	0.0251431	-1.34844	0.0923173	0.0470764
TFAM.58388689	chr1:55266845:C:T	TTC4	MAFA.143429719	0.0259303	0.903456	0.0865028	0.0475388
ETS1.128486081	chr10:64914372:G:C	JMJD1C	MAF1.144106096	0.0290287	0.931485	0.0966876	0.0500887
RPL7.73292316	chr5:82350810:C:A	XRCC4	YEATS4.69370716	0.0282413	0.992491	0.10877	0.0500887
FOSL2.28412051	chr17:45884973:G:A	MRPL10	ZNF146.36236640	0.0286688	-2.6026	0.0785636	0.0500887
CREM.35179264	chr18:47027905:A:G	RPL17	ZNF146.36236640	0.0308538	0.852385	0.0848873	0.0522141
ID2.8682404	chr16:8941934:C:A	CARHSP1	CTCF.67612001	0.0319549	1.05063	0.0814994	0.0530571
TP53.7676227	chr7:76131695:A:G	DTX2	GABPA.25758095	0.0360988	0.989049	0.0829988	0.0588276
ARID5B.61902410	chr16:72044238:G:C	TXNL4B	ZNF146.36236640	0.0369123	-1.3028	0.0809669	0.0590596
TFB2M.246556688	chr7:72891754:C:T	BAZ1B	IRF2.184418667	0.0388142	-2.43154	0.0755561	0.0609937
ARID5A.96551631	chr11:66031660:C:T	YIF1A	MAF1.144106096	0.0429818	-1.37821	0.0693826	0.0644276
MYC.127738837	chr5:96498783:G:A	RIOK2	ELK4.205620637	0.0435493	1.01463	0.0733662	0.0644276
PHF5A.41467570	chr15:78789488:C:T	IREB2	YEATS4.69365695	0.0439279	-2.40738	0.0676571	0.0644276
CTCF.67611476	chr11:6618548:G:A	RRP8	IRF2.184418667	0.0423148	0.803676	0.0796487	0.0644276
EGR2.62815873	chr16:70514828:A:C	ST3GAL2	LRRFIP1.237753394	0.0458692	0.87171	0.0694653	0.0651047
IRF4.397215	chr13:49951142:T:C	SETDB2	ZNF146.36236640	0.0453402	1.01713	0.0715999	0.0651047
NFATC3.68122059	chr5:87565725:C:T	TMEM161B	ELK4.205620637	0.0509213	1.35167	0.0647806	0.0700168
ZNF24.35340244	chr4:8512250:G:C	ACOX3	ELK4.205620637	0.0501836	0.681892	0.0874604	0.0700168
RPL7A.133349640	chr17:61938248:G:T	CD79B	YEATS4.69365695	0.0553021	-0.975242	0.0626296	0.0748705
SSRP1.57331762	chr17:72743120:C:T	NAT9	ELK4.205620637	0.0576404	-0.881207	0.081841	0.0768539
ZNF410.73922127	chr19:53705809:G:C	ZNF677	TP53.7676227	0.0712374	-0.929161	0.0616473	0.0935655
IKZF1.50399996	chr4:25465970:G:A	ANAPC4	IRF2.184418667	0.0821278	1.03039	0.0454281	0.106283
PCBP1.70088123	chr9:86571611:A:G	RMI1	ZNF146.36236640	0.0838239	0.882315	0.0424742	0.106906
NRF1.129710492	chr17:72610089:C:T	RAB37	ZNF593.26170029	0.0871195	-1.00875	0.0483556	0.109522
BCLAF1.136278294	chr11:66358126:C:T	RBM4	CTCF.67612001	0.0951163	1.20079	0.025807	0.117891
KLF6.3781951	chr12:57119236:G:A	PTGES3	IRF2.184418667	0.104762	-1.12699	0.0495576	0.128043
ELF5.34505689	chr17:4875566:T:C	RNF167	GABPA.25758095	0.11558	-0.875014	0.0466282	0.139329
ATF3.212615192	chr21:40195059:A:G	ETS2	YEATS4.69370716	0.141047	-1.35844	0.0296944	0.167732
ZC3H15.186501310	chr16:85112002:T:G	KIAA0513	IRF2.184418667	0.154454	0.824148	0.0309067	0.181226
HMGB1.30463536	chr17:45884973:G:A	SCRN2	IFI16.159045333	0.165054	-2.42302	0.0255651	0.191115
BACH1.29321463	chr20:49639463:T:C	MOCS3	CTCF.67612001	0.170888	0.450637	0.0456707	0.195301
RUNX1.34880580	chr6:32975381:A:G	HLA-DMA	IFI16.159045333	0.199826	0.97396	0.0229838	0.225445
FLI1.128772911	chr7:8215534:T:C	ICA1	CTCF.67612001	0.228888	0.769345	0.0228809	0.254964
DCP1A.53292521	chr8:145007187:G:A	GRINA	ZNF146.36236640	0.277315	-0.741346	0.0216888	0.301281
RBPJ.26386378	chr11:114232215:G:T	RBM7	GABPA.25758095	0.276901	0.479003	0.0241513	0.301281
ENO1.8870460	chr4:119634130:T:C	SEC24D	MAFA.143429719	0.306548	-1.12538	0.0147454	0.328978
ZNF622.16463242	chr19:48984060:A:G	CYTH2	MAFA.143429719	0.427014	0.84612	0.010484	0.452737
ZC3H15.186501310	chr4:17694916:A:G	FAM184B	ELF1.40949903	0.535814	-0.976327	-0.00100126	0.561328
PCBP2.53459399	chr11:63595072:C:A	MARK2	YEATS4.69365695	0.618759	1.04867	-0.00454156	0.640598
ETS1.128486081	chr1:145558824:A:C	LIX1L	MAFA.143429719	0.683887	-0.45272	0.00186549	0.699792
BACH2.89950773	chr17:57184162:A:C	PRR11	CTCF.67612001	0.703582	-2.61098	-0.00570346	0.711669
KLF6.3781951	chr1:22443887:G:T	LINC00339	ELF1.40949903	0.935979	-0.719073	-0.00390298	0.935979
