## Supplemental Table 1 for "Mapping gene regulatory networks of primary CD4^+^ T cells using single-cell genomics and genome engineering"

### Sheet: Sheet1
sgRNA_name	Target Gene ID	Target Gene Symbol	Target Transcript	Genomic Sequence hg38	Position of Base After Cut (1-based)Strand	sgRNA Target Sequence	Target Context Sequence	PAM Sequence	Exon Number	Rule Set 2 score	chr	Genomic Sequence hg19
ARID5A.96550280	ARID5A	NM_212481.1	NC_000002.12	96550280	antisense	CCCCGCCGTACCTCTCGTAG	CCCGCCCCGCCGTACCTCTCGTAGTGGCGG	TGG	5	0.6367	chr2	97216017
ARID5A.96551631	ARID5A	NM_212481.1	NC_000002.12	96551631	sense	CTTCTCTAGACTTAAAGATG	ACTTCTTCTCTAGACTTAAAGATGGGGTGC	GGG	7	0.6732	chr2	97217368
ARID5B.61902410	ARID5B	NM_032199.2	NC_000010.11	61902410	antisense	ACAGGTTTACCACCTCGCCA	ACAGACAGGTTTACCACCTCGCCATGGTCG	TGG	2	0.6771	chr10	63662169
ARID5B.62050979	ARID5B	NM_032199.2	NC_000010.11	62050979	sense	GATTCCAACAACAATTCCGA	TAAGGATTCCAACAACAATTCCGATGGCAA	TGG	5	0.6422	chr10	63810738
ASCC1.72196949	ASCC1	NM_001198800.2	NC_000010.11	72196949	sense	GTGTAATTTCAGCCCGAACA	AATGGTGTAATTTCAGCCCGAACACGGATT	CGG	5	0.574	chr10	73956707
ASCC1.72210803	ASCC1	NM_001198800.2	NC_000010.11	72210803	antisense	TCCACCTCGTAGGCATCACA	CTGCTCCACCTCGTAGGCATCACAGGGCTC	GGG	3	0.6203	chr10	73970561
ATF3.212615059	ATF4	NM_001675.4	NC_000022.11	39521890	sense	AGATGACCTTCTGACCACGT	TGCCAGATGACCTTCTGACCACGTTGGATG	TGG	2	0.7321	chr22	39917895
ATF3.212615192	ATF4	NM_001675.4	NC_000022.11	39521667	sense	AGTCCCTCCAACAACAGCAA	GGTCAGTCCCTCCAACAACAGCAAGGGTGA	GGG	1	0.6659	chr22	39917672
ATF4.39521667	ATF6	NM_007348.3	NC_000001.11	161784061	antisense	GAATAAGAGTCCACTGACCG	TGAAGAATAAGAGTCCACTGACCGAGGAGA	AGG	4	0.6569	chr1	161753851
ATF4.39521890	ATF6	NM_007348.3	NC_000001.11	161846504	sense	TGAGCCCTGCAAATCAAAGG	AGTGTGAGCCCTGCAAATCAAAGGAGGCAC	AGG	10	0.6792	chr1	161816294
ATF6.161784061	BATF	NM_006399.3	NC_000014.9	75546499	sense	ACAGAACGCGGCTCTACGCA	AGAAACAGAACGCGGCTCTACGCAAGGAGA	AGG	3	0.599	chr14	76012842
ATF6.161846504	BATF	NM_006399.3	NC_000014.9	75522739	antisense	AGGACTCTACCTGTTTGCCA	AAGGAGGACTCTACCTGTTTGCCAGGGGGA	GGG	1	0.6137	chr14	75989082
BACH1.29321463	BCLAF1	NM_014739.2	NC_000006.12	136278663	sense	AGACGACCTTATGGGTACAG	AATGAGACGACCTTATGGGTACAGAGGAAG	AGG	4	0.7035	chr6	136599801
BACH1.29326546	BCLAF1	NM_014739.2	NC_000006.12	136278294	antisense	ATTCATCGATAGACTCAGAT	TTAAATTCATCGATAGACTCAGATGGGTCA	GGG	4	0.5909	chr6	136599432
BACH2.89950773	BHLHE40	NM_003670.2	NC_000003.12	4980001	sense	CAAGTGTACAAGTCAAGACG	GTACCAAGTGTACAAGTCAAGACGGGGAAT	GGG	2	0.6921	chr3	5021686
BACH2.89950919	BHLHE40	NM_003670.2	NC_000003.12	4983145	sense	GACTTTCGCTCACTCGAGTG	AGCGGACTTTCGCTCACTCGAGTGGGGAGC	GGG	5	0.6305	chr3	5024830
BATF.75522739	CBFB	NM_001755.2	NC_000016.10	67036720	antisense	AAGTCGACATACTCTCGGCT	TTCTAAGTCGACATACTCTCGGCTAGGTGT	AGG	3	0.5993	chr16	67070623
BATF.75546499	CBFB	NM_001755.2	NC_000016.10	67029479	antisense	CCTGCCTCACCTCACACTCG	CCCGCCTGCCTCACCTCACACTCGCGGCTC	CGG	1	0.6743	chr16	67063382
BCLAF1.136278294	CEBPZ	NM_005760.2	NC_000002.12	37223251	antisense	AAAGCTCCACATATAAATGG	ATATAAAGCTCCACATATAAATGGTGGCAT	TGG	3	0.6404	chr2	37450394
BCLAF1.136278663	CEBPZ	NM_005760.2	NC_000002.12	37228088	antisense	ACAAAGCAGCTCATGAGCCA	TGTTACAAAGCAGCTCATGAGCCACGGTAA	CGG	2	0.63	chr2	37455231
BHLHE40.4980001	CREM	NM_181571.2	NC_000010.11	35188237	sense	ACAATCCAGATTTCTAACCC	TGGAACAATCCAGATTTCTAACCCAGGATC	AGG	6	0.6787	chr10	35477165
BHLHE40.4983145	CREM	NM_181571.2	NC_000010.11	35179264	sense	GCATATATCAGACTAGCACG	ACTAGCATATATCAGACTAGCACGGGGCAA	GGG	5	0.7834	chr10	35468192
CBFB.67029479	DCP1A	NM_001290205.1	NC_000003.12	53338096	sense	AATCTGCTCGAGATTCGCAA	TAGGAATCTGCTCGAGATTCGCAAAGGTAA	AGG	4	0.6953	chr3	53372123
CBFB.67036720	DCP1A	NM_001290205.1	NC_000003.12	53292521	antisense	AGGGCTCAACGGGATTGTGT	GAACAGGGCTCAACGGGATTGTGTAGGTTG	AGG	8	0.6492	chr3	53326551
CEBPZ.37223251	DDB2	NM_000107.2	NC_000011.10	47232858	antisense	AAAACTGGTTGGTATTGAGA	GCGTAAAACTGGTTGGTATTGAGAGGGTTA	GGG	4	0.6154	chr11	47254409
CEBPZ.37228088	DDB2	NM_000107.2	NC_000011.10	47216923	antisense	ATGTAGCCCTCCTGTCAAAG	AAGGATGTAGCCCTCCTGTCAAAGGGGGCA	GGG	3	0.6764	chr11	47238474
CREM.35179264	DDX3X	NM_001193416.2	NC_000023.11	41342522	sense	CGTGGACGGAGTGATTACGA	TGATCGTGGACGGAGTGATTACGATGGCAT	TGG	5	0.7703	chr19	10257151
CREM.35188237	DDX3X	NM_001193416.2	NC_000023.11	41344269	antisense	GCACCACCATAAACCACGCA	ATCGGCACCACCATAAACCACGCAAGGACG	AGG	10	0.6253	chr19	10273357
CTCF.67611476	DNMT1	NM_001379.2	NC_000019.10	10146475	sense	GAGGCAAAAAGAAATCCCCA	AGATGAGGCAAAAAGAAATCCCCAGGGTCC	GGG	27	0.7285	chr11	65107901
CTCF.67612001	DNMT1	NM_001379.2	NC_000019.10	10162681	sense	GATTTCTGATGAAAAAGACG	CACAGATTTCTGATGAAAAAGACGAGGATG	AGG	12	0.7345	chr11	65108520
CTCFL.57515801	DPF2	NM_006268.4	NC_000011.10	65340430	antisense	AGAGGCGAGCATTGTAATTG	GCACAGAGGCGAGCATTGTAATTGTGGCAC	TGG	2	0.5778	chr1	93819580
CTCFL.57518862	DPF2	NM_006268.4	NC_000011.10	65341049	antisense	ATAGATGGGAAGGAAAGTCG	CTTAATAGATGGGAAGGAAAGTCGTGGATC	TGG	3	0.637	chr1	93812288
DCP1A.53292521	DR1	NM_001938.2	NC_000001.11	93354023	antisense	ACTCTTCTTCAGGAATGCCA	AATAACTCTTCTTCAGGAATGCCAAGGTTT	AGG	2	0.5729	chr10	64575647
DCP1A.53338096	DR1	NM_001938.2	NC_000001.11	93346731	sense	AGAGACTCTTCCTAATGTCC	TCAAAGAGACTCTTCCTAATGTCCGGGTGG	GGG	1	0.5726	chr10	64575633
DDB2.47216923	EGR2	NM_000399.3	NC_000010.11	62815887	antisense	CTCCGTTCATCTGGTCAAAG	GCCACTCCGTTCATCTGGTCAAAGGGGCCT	GGG	1	0.6291	chr1	8932044
DDB2.47232858	EGR2	NM_000399.3	NC_000010.11	62815873	sense	CTTTGACCAGATGAACGGAG	GCCCCTTTGACCAGATGAACGGAGTGGCCG	TGG	1	0.7256	chr1	8930519
DDX3X.41342522	ELK1	NM_005229.4	NC_000023.11	47638134	sense	GAAATCGGAAGAGCTTAATG	ACCTGAAATCGGAAGAGCTTAATGTGGAGC	TGG	4	0.6722	chr11	128355976
DDX3X.41344269	ELK1	NM_005229.4	NC_000023.11	47639284	antisense	GCACCCTGCGACCTCAGGGT	TGGAGCACCCTGCGACCTCAGGGTAGGACA	AGG	3	0.6314	chr11	128359263
DNMT1.10146475	ENO1	NM_001428.3	NC_000001.11	8871985	antisense	ACAGCAGCTCTGAAGAGACC	GGGCACAGCAGCTCTGAAGAGACCTGGATG	TGG	3	0.6349	chr22	29678545
DNMT1.10162681	ENO1	NM_001428.3	NC_000001.11	8870460	antisense	AGGTCCTACCTTGCTAACCA	AGGCAGGTCCTACCTTGCTAACCAGGGCAG	GGG	4	0.6863	chr22	29684698
DPF2.65340430	ETS1	NM_005238.3	NC_000011.10	128486081	antisense	CTTACTAATGAAGTAATCCG	TGAACTTACTAATGAAGTAATCCGAGGTAT	AGG	4	0.6808	chr7	148523679
DPF2.65341049	ETS1	NM_005238.3	NC_000011.10	128489368	antisense	GAGAAAGCAGTCTTTACCCA	GCTCGAGAAAGCAGTCTTTACCCAGGGCGC	GGG	3	0.6487	chr7	148543577
DR1.93346731	EWSR1	NM_013986.3	NC_000022.11	29282556	antisense	AAAAAGTAGACTGACCTGGT	CCACAAAAAGTAGACTGACCTGGTAGGAGG	AGG	7	0.6714	chr3	71090579
DR1.93354023	EWSR1	NM_013986.3	NC_000022.11	29288709	sense	ATGAGTGGCCCTGATAACCG	GAGCATGAGTGGCCCTGATAACCGGGGCAG	GGG	9	0.7089	chr3	71064768
E2F4.67193038	EZH2	NM_004456.4	NC_000007.14	148826587	antisense	ATGTTGGGGGTACATTCAGG	ATCTATGTTGGGGGTACATTCAGGAGGAAG	AGG	8	0.6865	chr1	78429831
E2F4.67193119	EZH2	NM_004456.4	NC_000007.14	148846485	sense	CTTCTGTGAGCTCATTGCGC	CTGACTTCTGTGAGCTCATTGCGCGGGACT	GGG	3	0.5996	chr1	78435676
EGR1.138467317	FOXP1	NM_032682.5	NC_000003.12	71041428	antisense	AGAGGAGGAGACACATGTCG	GTGCAGAGGAGGAGACACATGTCGTGGTCA	TGG	11	0.6926	chr16	31195320
EGR1.138467471	FOXP1	NM_032682.5	NC_000003.12	71015617	antisense	CATACACCATGTCCATAGAG	CTTGCATACACCATGTCCATAGAGAGGATG	AGG	12	0.6547	chr16	31195650
EGR2.62815873	FUBP1	NM_003902.4	NC_000001.11	77964146	sense	ATGATGGGACAACACCCGAA	GAAGATGATGGGACAACACCCGAAAGGATA	AGG	12	0.6574	chr15	50596188
EGR2.62815887	FUBP1	NM_003902.4	NC_000001.11	77969992	sense	CAAAAATTGGAGGTGATGCA	GCAGCAAAAATTGGAGGTGATGCAGGGACA	GGG	2	0.5952	chr15	50601893
ELF1.40949903	FUS	NM_001170937.1	NC_000016.10	31183999	antisense	AACACCACCGTACCTTCCCG	CATCAACACCACCGTACCTTCCCGAGGTGC	AGG	4	0.6667	chr5	70351249
ELF1.40958990	FUS	NM_001170937.1	NC_000016.10	31184329	sense	CAAAGCTATAATCCCCCTCA	GCAGCAAAGCTATAATCCCCCTCAGGGCTA	GGG	5	0.6586	chr5	70344916
ELF5.34493484	GABPB1	NM_016654.4	NC_000015.10	50303991	antisense	AAACCTCTACTATGCTGGCA	AGTAAAACCTCTACTATGCTGGCATGGCCC	TGG	3	0.6014	chr7	74113399
ELF5.34505689	GABPB1	NM_016654.4	NC_000015.10	50309696	sense	AGCTCCCTTTACTACAGACT	ATGGAGCTCCCTTTACTACAGACTGGGTAA	GGG	2	0.5968	chr7	74119542
ELK1.47638134	GTF2H2	NM_001515.3	NC_000005.10	71055422	sense	AACGTCTTTGAAGAAAGCTG	ATATAACGTCTTTGAAGAAAGCTGTGGATA	TGG	8	0.6347	chr13	28006939
ELK1.47639284	GTF2H2	NM_001515.3	NC_000005.10	71049089	antisense	ATTAGATCATAAATATTAGA	CTTGATTAGATCATAAATATTAGATGGATC	TGG	9	0.3595	chr13	27998940
ELK4.205620637	GTF2I	NM_032999.3	NC_000007.14	74699069	sense	AACACTCAGAAAAACAGTTG	TTGAAACACTCAGAAAAACAGTTGAGGACT	AGG	4	0.638	chr5	141007696
ELK4.205623693	GTF2I	NM_032999.3	NC_000007.14	74705210	sense	AGGTCAATACTATCTCCAGG	TGACAGGTCAATACTATCTCCAGGTGGAAG	TGG	7	0.762	chr5	141014426
ENO1.8870460	GTF3A	NM_002097.2	NC_000013.11	27432802	antisense	CTATCCGTACACACCCTCGT	CAGGCTATCCGTACACACCCTCGTGGGCCT	GGG	5	0.6742	chr14	62193497
ENO1.8871985	GTF3A	NM_002097.2	NC_000013.11	27424803	sense	GCCGACGCGTTCATTGCAGC	CATCGCCGACGCGTTCATTGCAGCCGGCGA	CGG	1	0.5841	chr14	62204942
ERG.38392383	HCFC1	NM_005334.2	NC_000023.11	153954712	sense	GCATTAAGGACCTTCCTGCG	CCAAGCATTAAGGACCTTCCTGCGGGGCGC	GGG	17	0.692	chr6	34208624
ERG.38445525	HCFC1	NM_005334.2	NC_000023.11	153963360	sense	GGACATTCCCATCACTTACG	CCTGGGACATTCCCATCACTTACGGGGTCC	GGG	4	0.66	chr6	34208691
ETS1.128486081	HDAC3	NM_003883.3	NC_000005.10	141628129	antisense	ACCTGGAGCACAATGCACGT	TATTACCTGGAGCACAATGCACGTGGGTTG	GGG	9	0.6918	chr13	31037396
ETS1.128489368	HDAC3	NM_003883.3	NC_000005.10	141634859	sense	GTCAGCCCCACCAATATGCA	GAGAGTCAGCCCCACCAATATGCAAGGCTT	AGG	3	0.607	chr13	31037673
ETV1.13931586	HIF1A	NM_001530.3	NC_000014.9	61726779	sense	AAGTGTACCCTAACTAGCCG	AATGAAGTGTACCCTAACTAGCCGAGGAAG	AGG	5	0.6508	chr9	86587013
ETV1.13986654	HIF1A	NM_001530.3	NC_000014.9	61738224	antisense	GGGTCAGCACTACTTCGAAG	TGCAGGGTCAGCACTACTTCGAAGTGGCTT	TGG	10	0.6651	chr9	86590380
EWSR1.29282556	HMGA1	NM_145899.2	NC_000006.12	34240847	sense	AAAAGGACGGCACTGAGAAG	CAGGAAAAGGACGGCACTGAGAAGCGGGGC	CGG	3	0.555	chr4	57522150
EWSR1.29288709	HMGA1	NM_145899.2	NC_000006.12	34240914	sense	AGCGCTGGTAGGGAGTCAGG	GGACAGCGCTGGTAGGGAGTCAGGTGGGTG	TGG	3	0.5867	chr4	57522103
EZH2.148826587	HMGB1	NM_002128.4	NC_000013.11	30463259	sense	AACCTATATCCCTCCCAAAG	TGAAAACCTATATCCCTCCCAAAGGGGAGA	GGG	3	0.6662	chr2	8822534
EZH2.148846485	HMGB1	NM_002128.4	NC_000013.11	30463536	sense	GAAGTGCTCAGAGAGGTGGA	CTAAGAAGTGCTCAGAGAGGTGGAAGGTAA	AGG	2	0.6936	chr2	8822465
FLI1.128772911	HNRNPK	NM_002140.3	NC_000009.12	83972098	sense	ATGATGTTTGATGACCGTCG	TACAATGATGTTTGATGACCGTCGCGGACG	CGG	11	0.7754	chr1	158988089
FLI1.128781997	HNRNPK	NM_002140.3	NC_000009.12	83975465	antisense	CTGTTGGGACATACCGCTCG	TAAACTGTTGGGACATACCGCTCGGGGCCA	GGG	6	0.6273	chr1	159015123
FOSL2.28408792	HOPX	NM_139212.3	NC_000004.12	56655984	sense	ATGTCGGCGGAGACCGCGAG	GACCATGTCGGCGGAGACCGCGAGCGGCCC	CGG	2	0.6086	chr7	50444357
FOSL2.28412051	HOPX	NM_139212.3	NC_000004.12	56655937	sense	CCTGGAGTACAACTTCAACA	AAATCCTGGAGTACAACTTCAACAAGGTCG	AGG	2	0.691	chr7	50467694
FOXP1.71015617	ID2	NM_002166.4	NC_000002.12	8682404	antisense	AATAGTGGGATGCGAGTCCA	TGACAATAGTGGGATGCGAGTCCAGGGCGA	GGG	1	0.5959	chr5	131822739
FOXP1.71041428	ID2	NM_002166.4	NC_000002.12	8682335	sense	CAGCATCCCCCAGAACAAGA	TGCCCAGCATCCCCCAGAACAAGAAGGTGA	AGG	1	0.6071	chr5	131822811
FUBP1.77964146	IFI16	NM_005531.2	NC_000001.11	159018299	sense	AAAACGCCCAGTGATAGTGA	TCCAAAAACGCCCAGTGATAGTGAAGGTAC	AGG	5	0.6937	chr6	394977
FUBP1.77969992	IFI16	NM_005531.2	NC_000001.11	159045333	sense	CCAAAATGAATGACTTCATG	ATCTCCAAAATGAATGACTTCATGAGGATG	AGG	8	0.5753	chr6	397215
FUS.31183999	IKZF1	NM_006060.5	NC_000007.14	50376659	sense	GAAAATGAATGGCTCCCACA	GAGAGAAAATGAATGGCTCCCACAGGGACC	GGG	4	0.66	chr16	85942724
FUS.31184329	IKZF1	NM_006060.5	NC_000007.14	50399996	antisense	GATGGCTTGGTCCATCACGT	TGTTGATGGCTTGGTCCATCACGTGGGACT	GGG	8	0.7379	chr16	85946755
GABPA.25741671	IRF1	NM_002198.2	NC_000005.10	132487047	sense	GAACTCCCTGCCAGATATCG	CCATGAACTCCCTGCCAGATATCGAGGAGG	AGG	4	0.6297	chr19	12902647
GABPA.25758095	IRF1	NM_002198.2	NC_000005.10	132487119	sense	TCTAGGCCGATACAAAGCAG	GCCCTCTAGGCCGATACAAAGCAGGGGAAA	GGG	4	0.718	chr19	12902743
GABPB1.50303991	IRF4	NM_001195286.1	NC_000006.12	394977	sense	CAGACCCGTACAAAGTGTAC	ATCTCAGACCCGTACAAAGTGTACAGGATT	AGG	3	0.5822	chr10	3824143
GABPB1.50309696	IRF4	NM_001195286.1	NC_000006.12	397215	sense	CCCATGACGTTTGGACCCCG	ATGTCCCATGACGTTTGGACCCCGCGGCCA	CGG	5	0.7031	chr10	3824227
GTF2H2.71049089	IRF8	NM_002163.2	NC_000016.10	85909118	antisense	ATGGCTCGGAAATGTCCAGT	TTGTATGGCTCGGAAATGTCCAGTTGGGAC	TGG	3	0.6101	chr2	238662037
GTF2H2.71055422	IRF8	NM_002163.2	NC_000016.10	85913149	sense	CTTCTGTGGACGATTACATG	CAGCCTTCTGTGGACGATTACATGGGGATG	GGG	5	0.7151	chr2	238671678
GTF2I.74699069	JUNB	NM_002229.2	NC_000019.10	12791833	sense	CACAGCTACGGGATACGGCC	CATACACAGCTACGGGATACGGCCGGGCCC	GGG	1	0.5794	chr8	145160999
GTF2I.74705210	JUNB	NM_002229.2	NC_000019.10	12791929	sense	CCGGAGTCTCAAAGCGCCTG	CCTACCGGAGTCTCAAAGCGCCTGGGGCTC	GGG	1	0.5915	chr8	145161065
GTF3A.27424803	KLF6	NM_001160124.1	NC_000010.11	3781951	antisense	TCGGAGGTAAACTTGGCCGT	GGGGTCGGAGGTAAACTTGGCCGTGGGAGA	GGG	2	0.6468	chr5	138643826
GTF3A.27432802	KLF6	NM_001160124.1	NC_000010.11	3782035	antisense	TCTAAGTTGTAACAAAAGCT	GGTCTCTAAGTTGTAACAAAAGCTCGGGCT	CGG	2	0.5276	chr5	138643302
HCFC1.153954712	LRRFIP1	NM_004735.3	NC_000002.12	237753394	sense	AAAGACAAACTTCATGTACC	ATGAAAAGACAAACTTCATGTACCAGGTTG	AGG	7	0.6244	chr16	29818468
HCFC1.153963360	LRRFIP1	NM_004735.3	NC_000002.12	237763035	antisense	ACTATGCCCTAAAGGACACG	CATCACTATGCCCTAAAGGACACGAGGCCA	AGG	10	0.73	chr16	29818633
HDAC3.141628129	MAF1	NM_032272.4	NC_000008.11	144106096	sense	CAGCAAAAGCCAAGGCGGTG	GACTCAGCAAAAGCCAAGGCGGTGAGGAGG	AGG	4	0.6353	chr1	67436515
HDAC3.141634859	MAF1	NM_032272.4	NC_000008.11	144106162	antisense	CCTGAAGGACTCATTGAGCG	CAGGCCTGAAGGACTCATTGAGCGTGGCAA	TGG	4	0.6693	chr1	67423879
HIF1A.61726779	MATR3	NM_018834.5	NC_000005.10	139308137	antisense	AAATTTATGATAGTTATGCG	TGTCAAATTTATGATAGTTATGCGAGGTCT	AGG	2	0.6921	chr17	40720908
HIF1A.61738224	MATR3	NM_018834.5	NC_000005.10	139307613	sense	AGTTCTTCATTGAATCAACA	AATGAGTTCTTCATTGAATCAACAAGGAGC	AGG	2	0.6493	chr17	40721222
HMGA1.34240847	MAZ	NM_001042539.2	NC_000016.10	29807147	sense	CCCTGCCGCCGCCTCTACGG	CGGCCCCTGCCGCCGCCTCTACGGTGGACA	TGG	2	0.6089	chr11	62363947
HMGA1.34240914	MAZ	NM_001042539.2	NC_000016.10	29807312	antisense	CTCCAAGGCAGACGCGACCG	TCTTCTCCAAGGCAGACGCGACCGGGGCCA	GGG	2	0.6122	chr11	62365502
HMGB1.30463259	MIER1	NM_001077700.2	NC_000001.11	66970832	sense	AAATGATGATCAGCTCCTGT	ATGAAAATGATGATCAGCTCCTGTGGGACC	GGG	9	0.7004	chr8	128751083
HMGB1.30463536	MIER1	NM_001077700.2	NC_000001.11	66958196	sense	GCTGATAATGATGACAACAG	AGATGCTGATAATGATGACAACAGTGGCTG	TGG	5	0.7948	chr8	128751188
HNRNPK.83972098	MLX	NM_170607.2	NC_000017.11	42568890	sense	AGGAGTCCTACAAAGACCGG	TACAAGGAGTCCTACAAAGACCGGCGGCGG	CGG	4	0.7423	chr20	46262822
HNRNPK.83975465	MLX	NM_170607.2	NC_000017.11	42569204	antisense	AGGTCATCATAGCCTCTCTG	CTGAAGGTCATCATAGCCTCTCTGTGGAAA	TGG	5	0.6985	chr20	46256479
HOPX.56655937	MTA2	NM_004739.3	NC_000011.10	62596475	antisense	CTGCTGAATATACCGGTCTG	ATACCTGCTGAATATACCGGTCTGTGGTTT	TGG	10	0.6793	chr10	51582928
HOPX.56655984	MTA2	NM_004739.3	NC_000011.10	62598030	sense	GATCCCAGATCGCCTAGTAG	CTGAGATCCCAGATCGCCTAGTAGAGGGTA	AGG	6	0.6201	chr10	51584823
ID2.8682335	MYC	NM_002467.4	NC_000008.11	127738837	sense	AGAGTGCATCGACCCCTCGG	CCTCAGAGTGCATCGACCCCTCGGTGGTCT	TGG	2	0.6543	chr16	68217170
ID2.8682404	MYC	NM_002467.4	NC_000008.11	127738942	antisense	CTGCGGGGAGGACTCCGTCG	TGCCCTGCGGGGAGGACTCCGTCGAGGAGA	AGG	2	0.6832	chr16	68155962
IFI16.159018299	NCOA3	NM_001174087.1	NC_000020.11	47634078	antisense	CAACGAGAATCGATATACTG	CAGCCAACGAGAATCGATATACTGGGGTTT	GGG	10	0.7279	chr14	35872059
IFI16.159045333	NCOA3	NM_001174087.1	NC_000020.11	47627735	sense	TCAGCCACGAGCTATGATGG	TGTCTCAGCCACGAGCTATGATGGAGGAAG	AGG	7	0.7165	chr14	35873759
IKZF1.50376659	NCOA4	NM_001145260.1	NC_000010.11	46012894	antisense	ACAGACCTGACTGTTCTCCA	AGCAACAGACCTGACTGTTCTCCAAGGTCT	AGG	8	0.6596	chr12	132635815
IKZF1.50399996	NCOA4	NM_001145260.1	NC_000010.11	46010999	sense	AGATTGGCTAGTGACTCCCC	TATCAGATTGGCTAGTGACTCCCCAGGAAT	AGG	9	0.6268	chr12	132629437
IRF1.132487047	NFATC3	NM_173165.2	NC_000016.10	68183267	antisense	ACTGCTGGGTTATGATATGG	TGTAACTGCTGGGTTATGATATGGAGGAAC	AGG	8	0.7037	chr1	226578263
IRF1.132487119	NFATC3	NM_173165.2	NC_000016.10	68122059	antisense	ATGTGGTAAGCAAAGTGGTG	CATGATGTGGTAAGCAAAGTGGTGTGGTTA	TGG	2	0.7277	chr1	226573282
IRF2.184418577	NFKBIA	NM_020529.2	NC_000014.9	35402853	antisense	AGGCTAAGTGTAGACACGTG	ATAGAGGCTAAGTGTAGACACGTGTGGCCT	TGG	4	0.715	chr2	70315335
IRF2.184418667	NFKBIA	NM_020529.2	NC_000014.9	35404553	sense	CTGGACGACCGCCACGACAG	GCTACTGGACGACCGCCACGACAGCGGCCT	CGG	1	0.6976	chr2	70315255
IRF4.394977	NOC4L	NM_024078.2	NC_000012.12	132151270	antisense	AGAGCTTCCGGTAGAAGTCA	CCGTAGAGCTTCCGGTAGAAGTCAGGGTAC	GGG	11	0.6224	chr12	53849150
IRF4.397215	NOC4L	NM_024078.2	NC_000012.12	132144892	antisense	CGAAAAGACGGCTGCACGTG	GCCCCGAAAAGACGGCTGCACGTGCGGACT	CGG	2	0.5877	chr12	53853183
IRF8.85909118	NONO	NM_007363.4	NC_000023.11	71296973	sense	AGTGGACCGCAACATCAAGG	ACCAAGTGGACCGCAACATCAAGGAGGCTC	AGG	7	0.7499	chr17	47489159
IRF8.85913149	NONO	NM_007363.4	NC_000023.11	71294280	sense	CTGGACAATATGCCACTCCG	GGAGCTGGACAATATGCCACTCCGTGGAAA	TGG	5	0.673	chr17	47489045
JUN.58782886	PARP1	NM_001618.3	NC_000001.11	226390562	sense	AGCTAGGCATGATTGACCGC	CCACAGCTAGGCATGATTGACCGCTGGTAC	TGG	4	0.5891	chr12	7079604
JUN.58783019	PARP1	NM_001618.3	NC_000001.11	226385581	sense	CGATGCCTATTACTGCACTG	AGAGCGATGCCTATTACTGCACTGGGGACG	GGG	7	0.8023	chr12	7078717
JUNB.12791833	PCBP1	NM_006196.3	NC_000002.12	70088203	antisense	ACACACTCGGTGACAGACTG	CTTGACACACTCGGTGACAGACTGCGGCAC	CGG	1	0.7182	chr22	41863574
JUNB.12791929	PCBP1	NM_006196.3	NC_000002.12	70088123	sense	AGAGATCCGCGAGAGTACGG	TCAAAGAGATCCGCGAGAGTACGGGGGCGC	GGG	1	0.6993	chr22	41864620
KLF6.3781951	PCBP2	NM_031989.4	NC_000012.12	53455366	sense	AGTTGGCAGTATCATCGGAA	AGGAAGTTGGCAGTATCATCGGAAAGGTAA	AGG	3	0.6411	chr7	77569361
KLF6.3782035	PCBP2	NM_031989.4	NC_000012.12	53459399	sense	CAAGATCAAGGAAATACGAG	GATGCAAGATCAAGGAAATACGAGAGGTTA	AGG	6	0.6757	chr7	77539676
LRRFIP1.237753394	PHB	NM_002634.3	NC_000017.11	49411797	antisense	CCACAATGTCCTGCACTCCA	CCTACCACAATGTCCTGCACTCCACGGAAT	CGG	3	0.6236	chr20	30789761
LRRFIP1.237763035	PHB	NM_002634.3	NC_000017.11	49411683	sense	CCAGTCATCACTGGTAGCAA	TGTGCCAGTCATCACTGGTAGCAAAGGTGA	AGG	3	0.5845	chr20	30785128
MAF1.144106096	PHB2	NM_001144831.1	NC_000012.12	6970441	antisense	CACAGATTCGCGCACACCGT	TGAACACAGATTCGCGCACACCGTAGGCCA	AGG	1	0.6686	chr17	7407016
MAF1.144106162	PHB2	NM_001144831.1	NC_000012.12	6969554	antisense	CCCGAATGTCATAGATAATG	CTGGCCCGAATGTCATAGATAATGGGGTAC	GGG	3	0.6387	chr17	7401415
MAFA.143429719	PHF5A	NM_032758.3	NC_000022.11	41467570	antisense	ACATATGCGCACCAGAGTGC	CATCACATATGCGCACCAGAGTGCAGGGAC	AGG	3	0.5108	chr2	27356183
MAFA.143430051	PHF5A	NM_032758.3	NC_000022.11	41468616	antisense	CACCAACACCAGCCTGCTTG	GTCTCACCAACACCAGCCTGCTTGCGGCAA	CGG	1	0.6132	chr2	27355588
MAFK.1540041	PHTF2	NM_001127357.1	NC_000007.14	77940044	sense	AAGGTGAACAGCCATATACC	CCTCAAGGTGAACAGCCATATACCAGGAAT	AGG	12	0.6224	chr4	26417169
MAFK.1540087	PHTF2	NM_001127357.1	NC_000007.14	77910359	sense	ACAAGCACCTCTCACAGCGT	CGGTACAAGCACCTCTCACAGCGTTGGCAC	TGG	7	0.614	chr4	26388000
MATR3.139307613	PLAGL2	NM_002657.3	NC_000020.11	32201958	sense	AGCTGCCCTCAGCTGCACTG	ATATAGCTGCCCTCAGCTGCACTGTGGCAA	TGG	2	0.6871	chr1	173930956
MATR3.139308137	PLAGL2	NM_002657.3	NC_000020.11	32197325	sense	ATACTCGTAAGGATGTACGG	TTCTATACTCGTAAGGATGTACGGCGGCAC	CGG	3	0.831	chr1	173933205
MAZ.29807147	POLR2A	NM_000937.4	NC_000017.11	7503697	antisense	CATGCGGCGGGAACACAACG	CTGCCATGCGGCGGGAACACAACGTGGACC	TGG	19	0.6676	chr8	74204479
MAZ.29807312	POLR2A	NM_000937.4	NC_000017.11	7498096	sense	CTTCAAGAACTAGTGCGCAG	TAGACTTCAAGAACTAGTGCGCAGGGGGAA	GGG	8	0.6911	chr8	74204551
MIER1.66958196	PREB	NM_013388.4	NC_000002.12	27133315	sense	AGGAGCAGGGGCCTCGACAA	TCCAAGGAGCAGGGGCCTCGACAAAGGAAG	AGG	3	0.5825	chr9	136217170
MIER1.66970832	PREB	NM_013388.4	NC_000002.12	27132720	sense	CCTAACTAGTTGGTAACCGT	TATTCCTAACTAGTTGGTAACCGTGGGCCG	GGG	5	0.6243	chr9	136216495
MLX.42568890	RBBP7	NM_002893.3	NC_000023.11	16869108	antisense	AGCCACTGAACGGTAAGACT	AGGAAGCCACTGAACGGTAAGACTGGGCCA	GGG	2	0.5959	chr3	18456609
MLX.42569204	RBBP7	NM_002893.3	NC_000023.11	16857703	antisense	CAGGATTACATTCTCCACTT	AGATCAGGATTACATTCTCCACTTGGGTCT	GGG	5	0.6138	chr3	18458508
MTA2.62596475	RBPJ	NM_005349.3	NC_000004.12	26415547	sense	AAAGAACAAATGGAACGCGA	AAAAAAAGAACAAATGGAACGCGATGGTTG	TGG	5	0.6336	chr1	35656384
MTA2.62598030	RBPJ	NM_005349.3	NC_000004.12	26386378	antisense	CACCTAGTAAGTCGTTTAGG	TACTCACCTAGTAAGTCGTTTAGGTGGAGG	TGG	3	0.6435	chr1	35658523
MYC.127738837	RC3H1	NM_001300850.1	NC_000001.11	173961818	antisense	CTGGATTCTGGTACATACGA	TTCTCTGGATTCTGGTACATACGATGGTAC	TGG	11	0.6644	chr4	42065134
MYC.127738942	RC3H1	NM_001300850.1	NC_000001.11	173964067	antisense	GGATATAACTGAGAACCTCG	TGCTGGATATAACTGAGAACCTCGAGGTAC	AGG	10	0.749	chr4	42051432
NCOA3.47627735	RPL7	NM_000971.3	NC_000008.11	73292244	sense	CGTTTGTCATCAGAATCAGA	TTGGCGTTTGTCATCAGAATCAGAGGGTAA	GGG	3	0.6946	chr18	45396851
NCOA3.47634078	RPL7	NM_000971.3	NC_000008.11	73292316	sense	GAACTGAAATTCGAATGGCG	TACAGAACTGAAATTCGAATGGCGAGGATG	AGG	3	0.7289	chr18	45422897
NCOA4.46010999	RPL7A	NM_000972.2	NC_000009.12	133350315	sense	ACACGACGTGGATCCCATCG	TTGCACACGACGTGGATCCCATCGAGGTGC	AGG	5	0.7381	chr4	144457779
NCOA4.46012894	RPL7A	NM_000972.2	NC_000009.12	133349640	sense	AGAGAGCCATCCTCTATAAG	CGGCAGAGAGCCATCCTCTATAAGCGGCTG	CGG	3	0.7054	chr4	144456031
NFATC3.68122059	SATB1	NM_002971.4	NC_000003.12	18415117	antisense	ATGCTAAGTACCTGTGAAAG	TTCTATGCTAAGTACCTGTGAAAGGGGGCA	GGG	5	0.6378	chr17	38798708
NFATC3.68183267	SATB1	NM_002971.4	NC_000003.12	18417016	sense	CATTGAATATGATTGCAAGG	ACGCCATTGAATATGATTGCAAGGAGGAGC	AGG	3	0.7747	chr17	38792312
NFKBIA.35402853	SFPQ	NM_005066.2	NC_000001.11	35190783	sense	ATGATCGTGGAAGATCTACA	GTGGATGATCGTGGAAGATCTACAGGGAAA	GGG	3	0.7516	chr14	78198844
NFKBIA.35404553	SFPQ	NM_005066.2	NC_000001.11	35192922	sense	ATGGGCCTCAATCAGAATCG	CGGCATGGGCCTCAATCAGAATCGCGGCCC	CGG	1	0.6702	chr14	78221349
NOC4L.132144892	SLC30A9	NM_006345.3	NC_000004.12	42063117	antisense	AAAGAGGATTACCCATAGAA	AAAAAAAGAGGATTACCCATAGAAGGGATT	GGG	11	0.5899	chr5	139931572
NOC4L.132151270	SLC30A9	NM_006345.3	NC_000004.12	42049415	antisense	TGCTGAACCGGTATAAATCC	TACTTGCTGAACCGGTATAAATCCAGGCAA	AGG	9	0.5349	chr5	139931691
NONO.71294280	SMAD2	NM_005901.5	NC_000018.10	47870480	sense	ACAGCTTCTCTGAACAAACC	CTTTACAGCTTCTCTGAACAAACCAGGTGA	AGG	3	0.657	chr11	57098345
NONO.71296973	SMAD2	NM_005901.5	NC_000018.10	47896526	sense	CTAAATGTGTTACCATACCA	AATACTAAATGTGTTACCATACCAAGGTAA	AGG	2	0.6633	chr11	57099236
NRF1.129677649	SMARCA5	NM_003601.3	NC_000004.12	143536626	sense	ATGCATCTAGTAACCAACAG	AGATATGCATCTAGTAACCAACAGTGGCAA	TGG	11	0.6996	chr2	191863020
NRF1.129710492	SMARCA5	NM_003601.3	NC_000004.12	143534878	antisense	CATCAGCCTTAATTCGACGA	TCAACATCAGCCTTAATTCGACGAAGGAGG	AGG	10	0.6925	chr2	191862661
PARP1.226385581	SMARCE1	NM_003079.4	NC_000017.11	40642456	sense	ACCAACAGCCGGGTCACGGT	GGGCACCAACAGCCGGGTCACGGTAGGAGA	AGG	4	0.5834	chr17	40481606
PARP1.226390562	SMARCE1	NM_003079.4	NC_000017.11	40636060	antisense	TATGTAAGCAAGGTACGCGG	CATTTATGTAAGCAAGGTACGCGGGGGAAT	GGG	7	0.7459	chr17	40485729
PCBP1.70088123	SNW1	NM_012245.2	NC_000014.9	77732501	antisense	CCTTCCGATCAGCAATGTAG	CCAACCTTCCGATCAGCAATGTAGAGGGCT	AGG	9	0.626	chr17	40444053
PCBP1.70088203	SNW1	NM_012245.2	NC_000014.9	77755006	antisense	CCTTTCCGGTATCCGTACGG	CCAGCCTTTCCGGTATCCGTACGGGGGAGG	GGG	2	0.6856	chr17	40456577
PCBP2.53455366	SRA1	NM_001035235.3	NC_000005.10	140551987	sense	AGACTGCCGTGGCCACACAA	TGGAAGACTGCCGTGGCCACACAAGGGTAA	GGG	3	0.7028	chr12	57498341
PCBP2.53459399	SRA1	NM_001035235.3	NC_000005.10	140552106	antisense	CAGGACCACTCCCCACAGGT	GAGGCAGGACCACTCCCCACAGGTGGGGAC	GGG	3	0.6173	chr12	57496272
PHB.49411683	SSRP1	NM_003146.2	NC_000011.10	57330871	sense	AAGCTCAACATCAAAAACCG	GAAAAAGCTCAACATCAAAAACCGAGGATT	AGG	10	0.6838	chr5	32591787
PHB.49411797	SSRP1	NM_003146.2	NC_000011.10	57331762	antisense	ACCACGAGCAAAGTTGACAA	TGGTACCACGAGCAAAGTTGACAAAGGAGA	AGG	9	0.6851	chr5	32591719
PHB2.6969554	STAT1	NM_007315.3	NC_000002.12	190998294	sense	AGAACACGAGACCAATGGTG	TTATAGAACACGAGACCAATGGTGTGGCAA	TGG	8	0.7007	chr5	140699546
PHB2.6970441	STAT1	NM_007315.3	NC_000002.12	190997935	sense	CCTGATTAATGATGAACTAG	ATGCCCTGATTAATGATGAACTAGTGGAGT	TGG	9	0.634	chr5	140699075
PHF5A.41467570	STAT3	NM_139276.2	NC_000017.11	42329588	sense	AACATGGAAGAATCCAACAA	GATGAACATGGAAGAATCCAACAACGGCAG	CGG	13	0.6983	chr5	68661432
PHF5A.41468616	STAT3	NM_139276.2	NC_000017.11	42333711	antisense	ACGCCGGTCTTGATGACGAG	CTGGACGCCGGTCTTGATGACGAGGGGCCG	GGG	10	0.6587	chr5	68661124
PHTF2.77910359	STAT5A	NM_003152.3	NC_000017.11	42292035	sense	ACATTCTGTACAATGAACAG	CGGCACATTCTGTACAATGAACAGAGGCTG	AGG	5	0.7341	chr6	31129368
PHTF2.77940044	STAT5A	NM_003152.3	NC_000017.11	42304559	sense	ATCAAGCGTGCTGACCGGCG	GAGGATCAAGCGTGCTGACCGGCGGGGTGC	GGG	12	0.6531	chr6	31129652
PLAGL2.32197325	STAT6	NM_001178078.1	NC_000012.12	57104558	sense	ATCAAGCGGTGTGAGCGGAA	GAAGATCAAGCGGTGTGAGCGGAAGGGCAC	GGG	11	0.6562	chr16	89967129
PLAGL2.32201958	STAT6	NM_001178078.1	NC_000012.12	57102489	antisense	CAGCCACCACAAAGGGCACG	CGCTCAGCCACCACAAAGGGCACGCGGTCC	CGG	13	0.6633	chr16	89960196
POLR2A.7498096	SUB1	NM_006713.3	NC_000005.10	32591681	sense	CAGAGATGATAACATGTTTC	GCAGCAGAGATGATAACATGTTTCAGGTAA	AGG	3	0.2605	chr10	60147992
POLR2A.7503697	SUB1	NM_006713.3	NC_000005.10	32591613	sense	CCTGTAAAGAAACAAAAGAC	AAAACCTGTAAAGAAACAAAAGACAGGTGA	AGG	3	0.595	chr10	60148449
PRDM1.106088300	TAF7	NM_005642.2	NC_000005.10	141319979	antisense	ACAGTAGAGGCATATTCTGG	TCTCACAGTAGAGGCATATTCTGGAGGCAG	AGG	1	0.6749	chr1	246729145
PRDM1.106105284	TAF7	NM_005642.2	NC_000005.10	141319508	sense	CTGAAGCTGTTAGTACTCGG	GATGCTGAAGCTGTTAGTACTCGGTGGGAA	TGG	1	0.6177	chr1	246719990
PREB.27132720	TAF9	NM_001015892.1	NC_000005.10	69365605	antisense	AATTGTGGTCACATATCGGA	CTAGAATTGTGGTCACATATCGGAAGGCAA	AGG	3	0.6328	chr13	114285975
PREB.27133315	TAF9	NM_001015892.1	NC_000005.10	69365297	antisense	ACTGAACCAACACTTAACCG	AGTAACTGAACCAACACTTAACCGCGGGAC	CGG	3	0.7257	chr13	114288226
RBBP7.16857703	TCF19	NM_007109.2	NC_000006.12	31161591	sense	ACAAGTACGAGTCAAGCCTC	TCCAACAAGTACGAGTCAAGCCTCAGGACT	AGG	3	0.6216	chr7	108205254
RBBP7.16869108	TCF19	NM_007109.2	NC_000006.12	31161875	sense	CTCCACCACAACGCAATCGG	TCTGCTCCACCACAACGCAATCGGAGGAAA	AGG	3	0.6381	chr7	108205412
RBPJ.26386378	TCF25	NM_014972.2	NC_000016.10	89900721	antisense	AGCTCTGCTCACACTCAGGG	GCAGAGCTCTGCTCACACTCAGGGAGGTCT	AGG	12	0.6774	chr1	45808793
RBPJ.26415547	TCF25	NM_014972.2	NC_000016.10	89893788	sense	CTTTGCGTTTGAGCACAGTG	CCTTCTTTGCGTTTGAGCACAGTGAGGAGT	AGG	7	0.6709	chr1	45808558
RC3H1.173961818	TFAM	NM_003201.2	NC_000010.11	58388232	sense	AAGAATTGCCCAGCGTTGGA	TTAGAAGAATTGCCCAGCGTTGGAGGGAAC	GGG	3	0.5828	chr14	21957004
RC3H1.173964067	TFAM	NM_003201.2	NC_000010.11	58388689	sense	ATATCAAGATGCTTATAGGG	AGATATATCAAGATGCTTATAGGGCGGAGT	CGG	4	0.6883	chr14	21955837
RFX2.6026185	TFB2M	NM_022366.2	NC_000001.11	246565843	antisense	CTGGATTGCACTCCAGCAGT	TCACCTGGATTGCACTCCAGCAGTAGGTGT	AGG	1	0.6075	chr17	7579545
RFX2.6044249	TFB2M	NM_022366.2	NC_000001.11	246556688	sense	GTTGGAATGTTCCCAAGTAG	AGTAGTTGGAATGTTCCCAAGTAGAGGTGA	AGG	4	0.5983	chr17	7578376
RPL7.73292244	TFDP1	NM_007111.4	NC_000013.11	113631660	sense	ACCGGCAGCGTCAAACACCC	AGAGACCGGCAGCGTCAAACACCCTGGTGG	TGG	5	0.6315	chr12	48249521
RPL7.73292316	TFDP1	NM_007111.4	NC_000013.11	113633911	sense	ATGACCAGAAAAACATAAGA	GCTTATGACCAGAAAAACATAAGACGGCGC	CGG	7	0.6204	chr12	48272831
RPL7A.133349640	THAP5	NM_001130475.2	NC_000007.14	108564810	sense	AACCAAGATACAGGTAGAGG	AGTTAACCAAGATACAGGTAGAGGTGGTTT	TGG	3	0.6166	chr22	29193110
RPL7A.133350315	THAP5	NM_001130475.2	NC_000007.14	108564968	antisense	AGTAATTCTGGATGTTGATG	ATGAAGTAATTCTGGATGTTGATGGGGCAC	GGG	3	0.6953	chr22	29196383
RUNX1.34799436	TOE1	NM_025077.3	NC_000001.11	45343121	antisense	AGGTCAATATCGTGAGACTG	GATAAGGTCAATATCGTGAGACTGAGGACA	AGG	8	0.6834	chr1	43162411
RUNX1.34880580	TOE1	NM_025077.3	NC_000001.11	45342886	antisense	CAGAACTCCAGGGTAAGGTG	GTTGCAGAACTCCAGGGTAAGGTGTGGGCT	TGG	7	0.6145	chr1	43162342
RUNX2.45491996	TOX4	NM_001303523.1	NC_000014.9	21488845	sense	ATGGTGTTGAGGATTTCCGG	GAGGATGGTGTTGAGGATTTCCGGAGGGTG	AGG	3	0.6496	chr12	69759475
RUNX2.45512275	TOX4	NM_001303523.1	NC_000014.9	21487678	antisense	CCATGGTCAAGCCCCCACTC	CTTACCATGGTCAAGCCCCCACTCAGGAGC	AGG	2	0.6205	chr12	69764496
SATB1.18415117	TP53	NM_000546.5	NC_000017.11	7676227	antisense	CCATTGTTCAATATCGTCCG	TGAACCATTGTTCAATATCGTCCGGGGACA	GGG	4	0.6899	chr3	111312636
SATB1.18417016	TP53	NM_000546.5	NC_000017.11	7675058	sense	GAGCGCTGCTCAGATAGCGA	CCATGAGCGCTGCTCAGATAGCGATGGTGA	TGG	5	0.6542	chr3	111312758
SFPQ.35190783	VDR	NM_000376.2	NC_000012.12	47855738	antisense	ACAGCTCTAGGGTCACAGAA	TGGGACAGCTCTAGGGTCACAGAAGGGTCA	GGG	7	0.6725	chr2	187367280
SFPQ.35192922	VDR	NM_000376.2	NC_000012.12	47879048	antisense	CCACACACCCCACAGATCCG	GTCTCCACACACCCCACAGATCCGGGGCAC	GGG	3	0.6518	chr2	187366037
SLC30A9.42049415	XBP1	NM_005080.3	NC_000022.11	28797122	sense	AGGAGTTAAGACAGCGCTTG	AACCAGGAGTTAAGACAGCGCTTGGGGATG	GGG	3	0.5997	chr14	69256876
SLC30A9.42063117	XBP1	NM_005080.3	NC_000022.11	28800395	sense	CATGGTGCCAGCCCAGAGAG	CGCTCATGGTGCCAGCCCAGAGAGGGGCCA	GGG	1	0.6268	chr14	69256779
SMAD2.47870480	YBX1	NM_004559.3	NC_000001.11	42696740	sense	AGACGCTATCCACGTCGTAG	TTATAGACGCTATCCACGTCGTAGGGGTCC	GGG	5	0.6497	chr19	36727390
SMAD2.47896526	YBX1	NM_004559.3	NC_000001.11	42696671	sense	GCAAATGTTACAGGTCCTGG	GGCAGCAAATGTTACAGGTCCTGGTGGTGT	TGG	5	0.6973	chr19	36727542
SMARCA5.143534878	YEATS4	NM_006530.3	NC_000012.12	69365695	sense	AGCTATGGCAATCCTTTAAG	TGAAAGCTATGGCAATCCTTTAAGAGGTAC	AGG	3	0.4688	chr17	30678911
SMARCA5.143536626	YEATS4	NM_006530.3	NC_000012.12	69370716	antisense	CAGCTTTAGCAAATGATACA	GAAACAGCTTTAGCAAATGATACAGGGTTA	GGG	5	0.5762	chr17	30689960
SMARCE1.40636060	ZBED2	NM_024508.4	NC_000003.12	111593789	sense	ACAGGCATTGAGGGTAACTG	CCCCACAGGCATTGAGGGTAACTGGGGTAG	GGG	2	0.7153	chr18	32919806
SMARCE1.40642456	ZBED2	NM_024508.4	NC_000003.12	111593911	sense	ACGTGGGCACCACTGCACTG	GTCAACGTGGGCACCACTGCACTGTGGAAG	TGG	2	0.7328	chr18	32920208
SNW1.77732501	ZC3H15	NM_018471.2	NC_000002.12	186502553	sense	AGTGAACAAGAAGCACGGTG	AAGTAGTGAACAAGAAGCACGGTGAGGCGG	AGG	5	0.7227	chr14	74388830
SNW1.77755006	ZC3H15	NM_018471.2	NC_000002.12	186501310	sense	GTATGTGCATTCTTCAAGCA	TGTAGTATGTGCATTCTTCAAGCAAGGACA	AGG	4	0.6231	chr14	74387729
SP1.53382598	ZFP36L1	NM_001244698.1	NC_000014.9	68790159	sense	AAACGGTGCCTGTAAGTACG	AGGAAAACGGTGCCTGTAAGTACGGGGACA	GGG	2	0.7413	chr19	57802287
SP1.53383311	ZFP36L1	NM_001244698.1	NC_000014.9	68790062	antisense	AGGGGCAAAAGCCGATGGTG	CCGTAGGGGCAAAAGCCGATGGTGTGGAAG	TGG	2	0.6122	chr19	57802901
SRA1.140551987	ZNF146	NM_007145.2	NC_000019.10	36236488	antisense	CACATACCTTACAGGCAAAG	TTTCCACATACCTTACAGGCAAAGGGGTTT	GGG	4	0.6272	chr10	135123729
SRA1.140552106	ZNF146	NM_007145.2	NC_000019.10	36236640	antisense	GAAAAGCTTCTCGCCAGTAT	ATTCGAAAAGCTTCTCGCCAGTATGGGTGT	GGG	4	0.5577	chr10	135122582
SSRP1.57330871	ZNF207	NM_003457.3	NC_000017.11	32351892	antisense	ATGCAATGAATAGCTAAGCC	CTGCATGCAATGAATAGCTAAGCCAGGTCC	AGG	2	0.605	chr1	26496520
SSRP1.57331762	ZNF207	NM_003457.3	NC_000017.11	32362941	sense	ATGGGTGGAATGATGCCACC	GCCAATGGGTGGAATGATGCCACCTGGACC	TGG	6	0.6247	chr1	26496577
STAT1.190997935	ZNF24	NM_006965.2	NC_000018.10	35339842	sense	CCTGGGAGCTCCATTCCCTA	GCATCCTGGGAGCTCCATTCCCTAAGGCAC	AGG	3	0.5841	chr5	16465700
STAT1.190998294	ZNF24	NM_006965.2	NC_000018.10	35340244	sense	GAGAGTGAACTTGATGACCC	TTTGGAGAGTGAACTTGATGACCCTGGACA	TGG	2	0.6662	chr5	16463351
STAT3.42329588	ZNF410	NM_001242928.1	NC_000014.9	73922127	antisense	GCTGGGAATTCATAGACACC	CTGGGCTGGGAATTCATAGACACCAGGTTT	AGG	10	0.6345	chr8	102213846
STAT3.42333711	ZNF410	NM_001242928.1	NC_000014.9	73921026	sense	GGGAAGACCTTCTCTCAGAG	CTGTGGGAAGACCTTCTCTCAGAGTGGAAG	TGG	9	0.6623	chr8	102213885
STAT5A.42292035	ZNF460	NM_006635.3	NC_000019.10	57290919	sense	AAAATGAGCCTTGAACACGA	TGGGAAAATGAGCCTTGAACACGAAGGTTT	AGG	3	0.7637	chr1	212788534
STAT5A.42304559	ZNF460	NM_006635.3	NC_000019.10	57291533	sense	ACACTTCATTATCCATACTG	TTCAACACTTCATTATCCATACTGGGGAGA	GGG	3	0.6911	chr1	212788401
STAT6.57102489	ZNF511	NM_145806.3	NC_000010.11	133310225	sense	CAGAGACCGGAAGGATCACA	CCAGCAGAGACCGGAAGGATCACATGGTGA	TGG	4	0.6187	chr2	28631659
STAT6.57104558	ZNF511	NM_145806.3	NC_000010.11	133309078	antisense	CGAAGAACTGGTGCTCCCGC	ACCTCGAAGAACTGGTGCTCCCGCGGGAAG	GGG	1	0.5758	chr2	28634918
SUB1.32591613	ZNF593	NM_015871.4	NC_000001.11	26170029	sense	ACCGAGCGCACTCTCTAGCC	GCGCACCGAGCGCACTCTCTAGCCCGGCAG	CGG	1	0.5476	chr1	59248558
SUB1.32591681	ZNF593	NM_015871.4	NC_000001.11	26170086	sense	ATGAGATTCACCGCGAGCTG	TTGGATGAGATTCACCGCGAGCTGCGGCCT	CGG	1	0.572	chr1	59248691
TAF7.141319508	ZNF622	NM_033414.2	NC_000005.10	16465591	sense	GGGCCCACTATAAGACGGAC	CAGCGGGCCCACTATAAGACGGACTGGCAC	TGG	1	0.5893	chr6	90660638
TAF7.141319979	ZNF622	NM_033414.2	NC_000005.10	16463242	sense	GTGTTGGCAAGATTTGCTTG	GTTGGTGTTGGCAAGATTTGCTTGTGGTGC	TGG	3	0.6664	chr6	90660492
TAF9.69365297	ZNF706	NM_016096.3	NC_000008.11	101201618	antisense	CCTTACCCTACAGACAGTGC	TTCCCCTTACCCTACAGACAGTGCAGGTAT	AGG	2	0.6245	chr4	185339821
TAF9.69365605	ZNF706	NM_016096.3	NC_000008.11	101201657	sense	GAAACAAGGACATGACCAAA	AGAAGAAACAAGGACATGACCAAAAGGCTG	AGG	2	0.5351	chr4	185339731
TCF19.31161591	ATF3	NM_001674.3	NC_000001.11	212615192	antisense	CCAGCGCAGAGGACATCCGG	GATTCCAGCGCAGAGGACATCCGGTGGCAG	TGG	2	0.6862	chr11	128651892
TCF19.31161875	ATF3	NM_001674.3	NC_000001.11	212615059	antisense	GGCAGAAGCACTCACTTCCG	CGATGGCAGAAGCACTCACTTCCGAGGCAG	AGG	2	0.63	chr11	128642806
TCF25.89893788	FOSL2	NM_005253.3	NC_000002.12	28408792	sense	AGGAGAAGCGTCGCATCCGG	GAGGAGGAGAAGCGTCGCATCCGGCGGGAG	CGG	3	0.5806	chr16	67645904
TCF25.89900721	FOSL2	NM_005253.3	NC_000002.12	28412051	sense	AGTGTGCAAGATTAGCCCCG	GCCCAGTGTGCAAGATTAGCCCCGAGGAGC	AGG	4	0.726	chr16	67645379
TFAM.58388232	JUN	NM_002228.3	NC_000001.11	58782886	antisense	GCCCCACGTCGGGCGAGGTG	AGCAGCCCCACGTCGGGCGAGGTGAGGAGG	AGG	1	0.56	chr21	30698867
TFAM.58388689	JUN	NM_002228.3	NC_000001.11	58783019	antisense	GCTCTCGGACGGGAGGAACG	GTCCGCTCTCGGACGGGAGGAACGAGGCGT	AGG	1	0.6332	chr21	30693784
TFB2M.246556688	BACH2	NM_021813.3	NC_000006.12	89950919	sense	AATTATGGACAGCCCCACGT	AGGGAATTATGGACAGCCCCACGTGGGCCA	GGG	7	0.7085	chr21	36252877
TFB2M.246565843	BACH2	NM_021813.3	NC_000006.12	89950773	antisense	CCCAGAATAAGAATGCACCG	TCACCCCAGAATAAGAATGCACCGAGGTGC	AGG	7	0.8352	chr21	36171733
TFDP1.113631660	IRF2	NM_002199.3	NC_000004.12	184418667	sense	ACCTGATCCCAAAACATGGA	ATAAACCTGATCCCAAAACATGGAAGGCGA	AGG	4	0.6049	chr1	205592821
TFDP1.113633911	IRF2	NM_002199.3	NC_000004.12	184418577	antisense	CAGCATTCGGTAGACCCTGA	GGGGCAGCATTCGGTAGACCCTGAAGGCAT	AGG	4	0.6028	chr1	205589765
THAP5.108564810	FLI1	NM_002017.4	NC_000011.10	128781997	antisense	ACTCAATCGTGAGGATTGGT	TGACACTCAATCGTGAGGATTGGTCGGTGT	CGG	5	0.6162	chr21	27113982
THAP5.108564968	FLI1	NM_002017.4	NC_000011.10	128772911	sense	ACTGTGTAAAATGAACAAGG	AGGAACTGTGTAAAATGAACAAGGAGGACT	AGG	4	0.8003	chr21	27130406
TOE1.45342886	CTCF	NM_006565.3	NC_000016.10	67612001	antisense	CGATCCAAATTTGAACGCCG	GTGACGATCCAAATTTGAACGCCGTGGACA	TGG	4	0.6364	chr6	45459733
TOE1.45343121	CTCF	NM_006565.3	NC_000016.10	67611476	sense	GAGCAAACTGCGTTATACAG	AAAAGAGCAAACTGCGTTATACAGAGGAGG	AGG	3	0.6793	chr6	45480012
TOX4.21487678	BACH1	NM_001186.3	NC_000021.9	29326546	sense	AACTGACAGAGTCCGTACTG	TTGGAACTGACAGAGTCCGTACTGGGGAAT	GGG	3	0.7377	chr13	41533126
TOX4.21488845	BACH1	NM_001186.3	NC_000021.9	29321463	antisense	CCTGGCCTACGATTCTTGAG	TCAGCCTGGCCTACGATTCTTGAGTGGAAG	TGG	2	0.6474	chr13	41524039
TP53.7675058	RUNX1	NM_001754.4	NC_000021.9	34880580	antisense	CACTTCGACCGACAAACCTG	CTTCCACTTCGACCGACAAACCTGAGGTCA	AGG	5	0.6534	chr7	13971211
TP53.7676227	RUNX1	NM_001754.4	NC_000021.9	34799436	antisense	CTGATCGTAGGACCACGGTG	AGGACTGATCGTAGGACCACGGTGGGGATG	GGG	8	0.8003	chr7	14026279
VDR.47855738	ELK4	NM_001973.3	NC_000001.11	205623693	antisense	CTTTACATAATAGTATCTGA	CTACCTTTACATAATAGTATCTGAGGGCTC	GGG	2	0.6594	chr21	39764305
VDR.47879048	ELK4	NM_001973.3	NC_000001.11	205620637	antisense	TATGTAGTCATTGCGGCTAG	AGTGTATGTAGTCATTGCGGCTAGAGGTCT	AGG	3	0.5929	chr21	39817448
XBP1.28797122	GABPA	NM_001197297.1	NC_000021.9	25741671	sense	AAGCAGAGTGCACAGAAGAA	GAGAAAGCAGAGTGCACAGAAGAAAGGTTG	AGG	2	0.5587	chr12	53776382
XBP1.28800395	GABPA	NM_001197297.1	NC_000021.9	25758095	antisense	CCGAAATGTTGAGTGTGGTG	CTCCCCGAAATGTTGAGTGTGGTGAGGTCT	AGG	6	0.6881	chr12	53777095
YBX1.42696671	RUNX2	NM_001024630.3	NC_000006.12	45491996	antisense	GAATGCGCCCTAAATCACTG	TGAGGAATGCGCCCTAAATCACTGAGGCGG	AGG	6	0.7813	chr20	56093918
YBX1.42696740	RUNX2	NM_001024630.3	NC_000006.12	45512275	antisense	GACTGGTCATAGGACCACGG	GTAAGACTGGTCATAGGACCACGGCGGGGA	CGG	7	0.736	chr20	56090857
YEATS4.69365695	ELF1	NM_172373.3	NC_000013.11	40958990	antisense	ACATGTTCCACAATTACGGC	AGGAACATGTTCCACAATTACGGCAGGAAA	AGG	3	0.6015	chr6	106536175
YEATS4.69370716	ELF1	NM_172373.3	NC_000013.11	40949903	sense	ATGTGTCCGTCACATTAGAT	ACCCATGTGTCCGTCACATTAGATGGGATT	GGG	5	0.5992	chr6	106553159
ZBED2.111593789	ETV1	NM_004956.4	NC_000007.14	13931586	sense	AGTGTATGAACACAACACCA	ACCCAGTGTATGAACACAACACCATGGTTG	TGG	9	0.7405	chr7	129350332
ZBED2.111593911	ETV1	NM_004956.4	NC_000007.14	13986654	sense	TAAGTCAATTACAGGAAACA	GATCTAAGTCAATTACAGGAAACATGGCTT	TGG	5	0.6403	chr7	129317489
ZC3H15.186501310	ERG	NM_182918.3	NC_000021.9	38392383	antisense	AACACTGTACCTTTCGACTG	AGCCAACACTGTACCTTTCGACTGGGGCGT	GGG	7	0.6707	chr8	144511889
ZC3H15.186502553	ERG	NM_182918.3	NC_000021.9	38445525	antisense	AGTCTGTCCATAGTCGCTGG	TGGAAGTCTGTCCATAGTCGCTGGAGGAGG	AGG	2	0.6949	chr8	144512221
ZFP36L1.68790062	SP1	NM_001251825.1	NC_000012.12	53382598	sense	CAACAGATTATCACAAATCG	AAACCAACAGATTATCACAAATCGAGGAAG	AGG	3	0.6198	chr16	67227022
ZFP36L1.68790159	SP1	NM_001251825.1	NC_000012.12	53383311	sense	CATCATCCGGACACCAACAG	CCATCATCATCCGGACACCAACAGTGGGGC	TGG	3	0.649	chr16	67226941
ZNF146.36236488	CTCFL	NM_001269041.1	NC_000020.11	57518862	sense	CAAGTGTAACGACTGCAACA	CCTACAAGTGTAACGACTGCAACATGGCAT	TGG	4	0.6439	chr7	1579677
ZNF146.36236640	CTCFL	NM_001269041.1	NC_000020.11	57515801	sense	CCATGTCCGATCCCACACTG	AGCGCCATGTCCGATCCCACACTGGGGAGC	GGG	5	0.7589	chr7	1579723
ZNF207.32351892	PRDM1	NM_001198.3	NC_000006.12	106088300	sense	AGGATGCGGATATGACTCTG	ATGGAGGATGCGGATATGACTCTGTGGACA	TGG	2	0.7731	chr5	137803006
ZNF207.32362941	PRDM1	NM_001198.3	NC_000006.12	106105284	antisense	GGACGCGTTCAAGTAAGCGT	CGTAGGACGCGTTCAAGTAAGCGTAGGAGT	AGG	5	0.6665	chr5	137803160
ZNF24.35339842	NRF1	NM_001040110.1	NC_000007.14	129710492	antisense	AAGATGAGCTATACTATGTG	GTACAAGATGAGCTATACTATGTGTGGCTG	TGG	7	0.6837	chr11	34527236
ZNF24.35340244	NRF1	NM_001040110.1	NC_000007.14	129677649	antisense	AGTAGTATATTCATCTAACG	CACGAGTAGTATATTCATCTAACGTGGCTC	TGG	4	0.7366	chr11	34515031
ZNF410.73921026	MAFA	NM_201589.3	NC_000008.11	143429719	antisense	CATGGACACCAGCTGGTCGT	CCGACATGGACACCAGCTGGTCGTCGGAGA	CGG	1	0.6182	chr19	6044260
ZNF410.73922127	MAFA	NM_201589.3	NC_000008.11	143430051	sense	GAGGATCTGTACTGGATGAG	GCTGGAGGATCTGTACTGGATGAGCGGCTA	CGG	1	0.6453	chr19	6026196
ZNF460.57290919	E2F4	NM_001950.3	NC_000016.10	67193119	sense	ACTAGACCAGCACAAGGTGT	AAGAACTAGACCAGCACAAGGTGTGGGTGC	GGG	3	0.658
ZNF460.57291533	E2F4	NM_001950.3	NC_000016.10	67193038	antisense	CAGTTTGTCAGCAATCTCCC	CAATCAGTTTGTCAGCAATCTCCCGGGTAT	GGG	3	0.6002
ZNF511.133309078	MAFK	NM_002360.3	NC_000007.14	1540041	sense	CCTGCGGGGTCTCACCAAGG	AGCACCTGCGGGGTCTCACCAAGGAGGAGG	AGG	3	0.6849
ZNF511.133310225	MAFK	NM_002360.3	NC_000007.14	1540087	sense	CGGCGCACACTCAAGAACCG	GCGTCGGCGCACACTCAAGAACCGCGGCTA	CGG	3	0.7079
ZNF593.26170029	EGR1	NM_001964.2	NC_000005.10	138467317	antisense	AAGGCCTTAATAGTAGACAG	GGCAAAGGCCTTAATAGTAGACAGAGGGGT	AGG	2	0.7015
ZNF593.26170086	EGR1	NM_001964.2	NC_000005.10	138467471	sense	ACGCCCTTACGCTTGCCCAG	ACGAACGCCCTTACGCTTGCCCAGTGGAGT	TGG	2	0.6647
ZNF622.16463242	ELF5	NM_001422.3	NC_000011.10	34505689	antisense	CAGATCAGTCCACGACATCA	TGAACAGATCAGTCCACGACATCAGGGGAT	GGG	2	0.5986
ZNF622.16465591	ELF5	NM_001422.3	NC_000011.10	34493484	sense	CTCCAGAACATCCGCACACA	CATCCTCCAGAACATCCGCACACAAGGTCA	AGG	3	0.6111
ZNF706.101201618	RFX2	NM_000635.3	NC_000019.10	6044249	sense	AGCCAGCTCCAATCCCAAAG	AGGCAGCCAGCTCCAATCCCAAAGGGGCCC	GGG	3	0.6895
ZNF706.101201657	RFX2	NM_000635.3	NC_000019.10	6026185	sense	GGAATCACATCACACAAAAG	CGAAGGAATCACATCACACAAAAGCGGTTT	CGG	6	0.6743
