## Supplemental Table 3 for "Mapping gene regulatory networks of primary CD4^+^ T cells using single-cell genomics and genome engineering"

### Sheet: guide_cell_proportions_ce copy
sgRNA_name	original_count	original_proportion	cell_count	cell_proportion	eff	CE	CE_IGTB1372	CE_IGTB1762	CE_IGTB1815	CE_IGTB1840	CE_IGTB1901	CE_IGTB1982	CE_IGTB2065	CE_IGTB508	CE_IGTB884	WT
GTF2H2.71049089	5272	0.00102649	1843	0.00746441	NA	NA	NA	NA	NA	NA	NA	NA	NA	NA	NA	F
MATR3.139308137	6769	0.00131797	338	0.00136895	0.000408621	0.310039	0.147501	0.118355	0.350702	0.403738	0.320163	0.646888	0.239878	0.280271	0.282855	F
DNMT1.10162681	7824	0.00152338	436	0.00176586	0.000321619	0.211122	0.135135	0.458458	0.0933619	0.212108	0.0766952	0.13484	0.185893	0.378335	0.225269	F
TFB2M.246565843	7832	0.00152494	399	0.00161601	0.000347419	0.227825	0.620736	0.137754	0.0108162	0.352046	0.0327598	0.560959	0.147708	0.0220453	0.1656	F
NRF1.129677649	8838	0.00172081	310	0.00125554	0.000535173	0.311	0.30879	0.300692	0.283681	0.0734561	0.498589	0.888481	0.00244433	0.261294	0.181571	F
TOX4.21488845	9444	0.00183881	566	0.00229238	0.000858781	0.467032	0.355419	0.396407	0.321892	0.57877	0.3975	0.916292	0.612467	0.339739	0.2848	F
SNW1.77755006	9733	0.00189508	78	0.000315911	0.00073622	0.388491	0.904216	1.08789	0.0550538	0.201389	0.0465419	0.274184	0.377819	0.33021	0.219114	F
RC3H1.173964067	10019	0.00195076	765	0.00309836	0.00127298	0.652555	1.12041	0.766317	0.168795	0.690124	0.943299	0.637067	0.425567	0.531325	0.59009	F
ETS1.128486081	10069	0.0019605	343	0.0013892	0.000429225	0.218937	0.226132	0.185852	0.228373	0.189731	0.339881	0.0608724	0.209396	0.329125	0.201067	F
BATF.75522739	10514	0.00204714	362	0.00146615	0.000301865	0.147457	0.168268	0.00220645	0	0.252883	0.254607	0.00450157	0.079313	0.277158	0.288173	F
ZNF410.73921026	10582	0.00206038	782	0.00316721	0.000620752	0.30128	0.408312	0.256144	0.362355	0.216513	0.279133	0.128677	0.299792	0.746352	0.0142444	F
ELK4.205623693	10654	0.0020744	1278	0.00517608	0.000154015	0.0742454	0.14313	0.0764419	0.0627151	0.140522	0.0112184	0.0884026	0.0383676	0.0924563	0.0149556	F
SATB1.18417016	10719	0.00208706	810	0.00328061	0.000764051	0.36609	0.592414	0.474634	0.839007	0.20665	0.105229	0.0233263	0.198107	0.372488	0.482958	F
ID2.8682404	10782	0.00209932	449	0.00181851	0.000502872	0.23954	0.0542318	0.351769	0.20356	0.0184108	0.62859	0.652891	0.106371	0.137829	0.00220985	F
PHTF2.77940044	10788	0.00210049	483	0.00195622	0.00049573	0.236007	0.582643	0.106906	0.460548	0.130916	0.390522	0.0342043	0.210082	0.204581	0.00365964	F
HMGB1.30463259	10839	0.00211042	518	0.00209797	0.00073264	0.347154	0.238773	0.19389	0.325763	0.86842	0.268354	0.0167723	0.407212	0.580066	0.225134	F
GTF2I.74705210	10932	0.00212853	644	0.00260829	0.000751846	0.353223	0.0904646	0.11729	0.639367	0.185656	0.406429	0.258865	0.403423	0.478534	0.598983	F
DNMT1.10146475	10945	0.00213106	698	0.002827	0.000187692	0.0880743	0.103981	0.0175556	0.0128595	0.0384103	0.0290529	0.090273	0.256472	0.0159807	0.228083	F
EGR2.62815873	11082	0.00215773	621	0.00251514	0.00118284	0.548187	0.940311	0.210843	0.295836	0.601681	0.806519	0.264558	1.16931	0.633255	0.0113658	F
IKZF1.50399996	11163	0.00217351	568	0.00230048	0.000446874	0.205601	0.0123001	0.345696	0.0581158	0.140138	0.0162257	0.631056	0.080126	0	0.566747	F
HNRNPK.83975465	11228	0.00218616	245	0.000992284	0.000282933	0.12942	0.23752	0.114204	0.122095	0.239014	0.0680014	0.158725	0.0131226	0.203725	0.00837104	F
TAF9.69365297	11347	0.00220933	521	0.00211012	0.000775058	0.350811	0.402353	0.397387	0.0165825	0.112014	0.228527	0.863664	0.263554	0.00748602	0.86573	F
BACH2.89950919	11551	0.00224905	694	0.0028108	0.000253548	0.112736	0	0.00285008	0.00520287	0.244867	0.0102551	0.499323	0.0521658	0.00576927	0.194187	F
ARID5B.61902410	11796	0.00229675	471	0.00190762	0.000450319	0.196068	0.317532	0.0180874	0.196015	0.24888	0.177519	0.368776	0.164931	0.262213	0.0106561	F
EWSR1.29282556	11811	0.00229968	714	0.0028918	0.000998187	0.434056	0.603194	0.162954	0.974575	0.492239	0.17445	0.689679	0.364152	0.0692008	0.376057	F
ZNF622.16463242	11949	0.00232654	926	0.00375043	0.000101989	0.0438371	0.0366963	0.00551352	0.00110757	0.0914181	0.18423	0.00547796	0.0655864	0.00253986	0.00196407	F
XBP1.28797122	12089	0.0023538	669	0.00270954	0.000879579	0.373684	0.303407	0.304959	0.127543	0.528397	0.0944998	0.486518	0.546879	0.216607	0.754348	F
MLX.42569204	12102	0.00235634	880	0.00356412	0.000661748	0.280838	0.208024	0.431276	0.38953	0.155432	0.230659	0.337964	0.413277	0.350988	0.0103881	F
TAF9.69365605	12126	0.00236101	583	0.00236123	0.000828954	0.351102	0.284574	0.158609	0.197815	0.571258	0.241615	0.0589878	0.452472	0.53851	0.656075	F
THAP5.108564968	12127	0.0023612	1162	0.00470626	0.00216807	0.918207	1.70872	1.59028	0.804149	0.448209	0.76159	1.22768	0.43675	0.606864	0.679625	F
ATF6.161784061	12192	0.00237386	660	0.00267309	0.0012686	0.534402	0.527987	0.262279	0.961609	0.211369	0.492632	0.688688	0.239349	0.749496	0.676213	F
MYC.127738837	12210	0.00237736	220	0.000891031	0.000153166	0.064427	0.0105054	0.00873074	0.014197	0.0273783	0.00929291	0.0684865	0.00931075	0.0510173	0.380924	F
TOE1.45343121	12236	0.00238243	513	0.00207772	0.000394279	0.165495	0.00215734	0.0816384	0.00500486	0.400554	0.0056919	0.199586	0.165012	0.209511	0.420297	F
MATR3.139307613	12251	0.00238535	1512	0.00612381	0.000422768	0.177235	0.155252	0.00870259	0.313285	0.0293808	0.00179676	0.498041	0.156097	0.177154	0.255409	F
ZNF593.26170029	12295	0.00239391	484	0.00196027	2.96628e-06	0.00123909	0.00168312	0	0	0	0	0	0.00203415	0	0	T
MYC.127738942	12324	0.00239956	313	0.00126769	0.000689855	0.287492	0.278245	0.00868025	0.449388	0.501061	0.0462088	0.116764	0.487892	0.497633	0.20156	F
CREM.35179264	12325	0.00239975	609	0.00246654	0.000498392	0.207685	0.103636	0.0261299	0.335475	0.260836	0.058759	0.230025	0.224108	0.0872952	0.542898	F
STAT6.57102489	12352	0.00240501	529	0.00214252	0.000410983	0.170886	0.388161	0.0490885	0.0821443	0.0636252	0.268518	0.181342	0.250498	0.053046	0.201551	F
MAZ.29807147	12418	0.00241786	548	0.00221948	0.000677507	0.280209	0.560418	0	0	0	0	0	0	0	0	F
TFAM.58388232	12497	0.00243324	839	0.00339807	0.000437778	0.179915	0.41927	0.233936	0.0608863	0.189607	0.0670029	0.0534403	0.147481	0.368167	0.0794469	F
ETV1.13931586	12529	0.00243947	839	0.00339807	0.00120906	0.495623	0.465292	0.321459	0.45237	0.440805	0.403981	0.757569	0.35422	0.258008	1.00691	F
SMARCE1.40636060	12547	0.00244298	313	0.00126769	0.000349524	0.143073	0.100553	0.210299	0.106834	0.317813	0.0318886	0.143067	0.0738825	0.138056	0.165262	F
HOPX.56655984	12602	0.00245369	532	0.00215467	0.000100283	0.0408705	0.0471933	0	0.0220226	0.094266	0	0	0	0	0	F
KLF6.3782035	12664	0.00246576	809	0.00327656	0.00257418	1.04397	0.966904	1.15217	0.751254	1.082	1.03145	1.32459	0.914221	0.85609	1.31706	F
JUN.58782886	12690	0.00247082	312	0.00126364	0.0008164	0.330416	0.631626	0	0.027404	0.645337	0.474888	0.468619	0.475458	0.0377781	0.212636	F
HIF1A.61738224	12805	0.00249321	637	0.00257994	0.000471263	0.189018	0.00620863	0.348621	0.273979	0.0594318	0.0605353	0.293097	0.159344	0.245309	0.254639	F
HCFC1.153954712	12849	0.00250178	172	0.000696624	NA	NA	NA	NA	NA	NA	NA	NA	NA	NA	NA	F
CBFB.67036720	12955	0.00252242	497	0.00201292	7.72784e-05	0.0306366	0.00185618	0.00191707	0.0773756	0.00203744	0.109535	0.0035501	0.0675489	0.00636859	0.0055408	F
FOSL2.28408792	12960	0.00252339	694	0.0028108	0.00129428	0.512911	0.419309	1.02391	0.351141	0.363681	0.0141491	0.763214	0.359719	0.459216	0.861864	F
EGR2.62815887	13137	0.00255786	777	0.00314696	0.00151068	0.590606	0.779863	0.346203	0.598706	1.02678	1.09559	1.0015	0.184113	0.271196	0.0114993	F
RFX2.6044249	13140	0.00255844	864	0.00349932	7.83378e-05	0.0306194	0.131796	0.00462266	0.00636891	0	0	0.00471916	0.0848229	0.00325715	0.00936811	F
PCBP1.70088123	13149	0.00256019	227	0.000919382	0.00039298	0.153496	0.31664	0.281282	0.235667	0.0758	0.0157118	0.145108	0.207454	0	0.103803	F
RPL7.73292316	13161	0.00256253	179	0.000724975	0.000197078	0.0769078	0.0726495	0.135142	0.0083142	0.126407	0.115857	0.183992	0.0125448	0.0323521	0.00490991	F
HNRNPK.83972098	13161	0.00256253	375	0.0015188	0.000358506	0.139903	0.00516059	0.241669	0.0805499	0.0389999	0.238961	0.244777	0.113393	0.136791	0.158828	F
TOX4.21487678	13180	0.00256623	909	0.00368158	0.000191992	0.074815	0.00688142	0.0679656	0.161264	0.00345973	0.152685	0.266107	0.00561999	0.00583752	0.00351489	F
MAF1.144106096	13214	0.00257285	670	0.00271359	1.6846e-05	0.00654761	0.00443148	0.0134716	0.0025313	0.00398277	0.00556047	0.0190573	0.00508713	0.00480634	0	T
ZNF622.16465591	13284	0.00258648	544	0.00220328	0.000626194	0.242103	0.0121262	0.16859	0.295383	0.381573	0.574461	0.0137083	0.455202	0.273197	0.00468655	F
RUNX2.45512275	13287	0.00258706	467	0.00189142	0.000570454	0.220503	0.196225	0.167545	0.381475	0.196205	0.129803	0.138422	0.217734	0.285589	0.271527	F
ZNF460.57290919	13304	0.00259037	697	0.00282295	0.000388435	0.149954	0.29219	0.0662116	0.046762	0.116365	0.351411	0.0438773	0.134342	0.122365	0.176059	F
PCBP1.70088203	13305	0.00259057	327	0.0013244	0.000152797	0.058982	0	0.00811606	0.00431124	0.0824728	0.00517746	0.00486142	0.0797593	0.189241	0.156899	F
IKZF1.50376659	13383	0.00260575	1141	0.00462121	0.000738342	0.283351	0.141147	0.214091	0.367154	0.37591	0.396606	0.333504	0.258306	0.16445	0.298985	F
HIF1A.61726779	13417	0.00261237	333	0.0013487	9.12132e-05	0.0349158	0.00758668	0.00994876	0	0.0237902	0.08615	0.0663768	0.00524375	0	0.0802306	F
PHF5A.41467570	13420	0.00261296	441	0.00178611	6.98783e-05	0.026743	0.00102315	0	0.00357433	0.0565147	0.0385629	0.00121589	0.00148282	0.137279	0.00103464	F
POLR2A.7498096	13439	0.00261666	727	0.00294445	0.000137311	0.0524758	0.0903708	0	0.00234679	0.179781	0	0	0.0271552	0.0308289	0.0368482	F
TFAM.58388689	13453	0.00261938	1151	0.00466171	0.00110376	0.42138	0.258068	0.243686	0.173628	0.554045	0.606056	0.86956	0.43729	0.334669	0.315417	F
BACH1.29326546	13513	0.00263107	775	0.00313886	0.000547201	0.207977	0.0956121	0.251219	0.246222	0.114923	0.0149765	0.260125	0.160151	0.390339	0.338225	F
ZNF146.36236640	13545	0.0026373	1149	0.00465361	7.11275e-05	0.0269699	0.00148003	0.0506715	0.00320534	0.00162936	0.00302983	0	0.116213	0.0651471	0.00135223	T
GTF2H2.71055422	13586	0.00264528	936	0.00379093	0.000388301	0.14679	0.249948	0.155702	0.00397585	0.410247	0.250082	0.0231221	0.0789548	0.0952953	0.0537855	F
ERG.38392383	13594	0.00264684	722	0.0029242	0.000361641	0.136631	0.213998	0.161851	0.00188469	0.132999	0.243476	0.109044	0.113974	0.107009	0.145445	F
JUNB.12791929	13606	0.00264917	511	0.00206962	0.000575846	0.217368	0.54871	0.180389	0	0.452909	0.0136898	0.00588391	0.481967	0.261723	0.0110415	F
MTA2.62598030	13656	0.00265891	838	0.00339402	0.000417011	0.156835	0.0779953	0.134115	0.0648257	0.370462	0.0233345	0.338092	0.0760235	0.169839	0.15683	F
TCF25.89900721	13719	0.00267118	672	0.00272169	8.87802e-05	0.0332364	0.161047	0.00422479	0.00487387	0.00331759	0.00493426	0	0.105685	0.00755679	0.00748832	F
EZH2.148846485	13758	0.00267877	633	0.00256374	0.000260259	0.0971563	0.0557035	0.0792816	0.119729	0.30194	0.0407757	0.0441087	0.0817755	0.000978511	0.150115	F
MIER1.66970832	13810	0.00268889	885	0.00358437	0.000735769	0.273633	0.238743	0.241234	0.260228	0.220062	0.202154	0.136881	0.139915	0.635079	0.388398	F
LRRFIP1.237763035	13855	0.00269766	497	0.00201292	0.000992547	0.36793	0.318067	0.261435	0.518318	0.264066	0.49742	0.430291	0.424486	0.332592	0.26469	F
BHLHE40.4983145	13887	0.00270389	672	0.00272169	0.000567028	0.209709	0.138566	0.252573	0.184237	0.182507	0.103224	0.197096	0.102817	0.00399205	0.722366	F
ELF1.40958990	13926	0.00271148	392	0.00158766	0.000627093	0.231274	0.211373	0.157308	0.265053	0.254799	0.163048	0.294127	0.24724	0.269402	0.219113	F
GABPB1.50309696	14002	0.00272628	816	0.00330491	0.000227883	0.0835876	0.0508426	0.157458	0.00376021	0.0515304	0.0750517	0.0922166	0.140134	0.0644292	0.116865	F
SMARCE1.40642456	14050	0.00273562	379	0.001535	0.000392599	0.143513	0.0286258	0.193914	0.352431	0.328702	0.00678347	0.00413921	0.265925	0.106987	0.00411459	F
PRDM1.106088300	14085	0.00274244	991	0.00401369	0.00163201	0.595093	1.24191	0.662245	0.273744	0.713667	0.379536	0.321033	0.42062	0.768926	0.574153	F
STAT5A.42304559	14113	0.00274789	350	0.00141755	0.000392961	0.143005	0.28064	0.352206	0.00435989	0.0220759	0.00930707	0.00420634	0.062393	0.266938	0.284916	F
THAP5.108564810	14135	0.00275217	1038	0.00420405	0.000751595	0.273091	0.217278	0.357284	0.00628241	0.20172	0.201425	0.146454	0.557036	0.351174	0.419169	F
MTA2.62596475	14180	0.00276093	949	0.00384358	0.00037677	0.136465	0.10923	0.0948209	0.102189	0.0947314	0.210522	0.0752659	0.163789	0.314803	0.0628299	F
IRF4.397215	14248	0.00277417	284	0.00115024	0.000427877	0.154236	0.298293	0.215359	0.25272	0.00791554	0.0487264	0.31614	0.0565579	0.184903	0.0075058	F
ARID5B.62050979	14281	0.0027806	833	0.00337377	0.000365451	0.131429	0.19383	0.27861	0	0.1064	0.0122169	0.00526139	0.212892	0.195625	0.178024	F
STAT3.42329588	14399	0.00280358	621	0.00251514	0.000558328	0.199149	0.0516005	0.273264	0.0832418	0.217499	0.451894	0.188268	0.222662	0.25468	0.0492271	F
GABPB1.50303991	14499	0.00282305	1122	0.00454426	0.000253103	0.0896559	0.0258434	0.0947677	0.16685	0.0765779	0.0989085	0.101141	0.0632335	0.164813	0.0147683	F
ZFP36L1.68790062	14513	0.00282577	610	0.00247059	0.000718553	0.254286	0.00230774	0.239945	0.474814	0.189733	0.449261	0.408292	0.29403	0.154178	0.0760097	F
MLX.42568890	14545	0.002832	538	0.00217898	0.000920434	0.325012	0.282878	0.31636	0.00407376	0.399472	0.334251	0.651343	0.284386	0.545915	0.106425	F
MAZ.29807312	14545	0.002832	486	0.00196837	0.000632263	0.223256	0	0	0	0	0	0.339539	0.0682706	0	0.485217	F
DR1.93354023	14600	0.00284271	941	0.00381118	0.000438162	0.154135	0.0674304	0.098302	0.337505	0.354319	0.0114458	0.132853	0.194006	0.005733	0.185625	F
EGR1.138467317	14611	0.00284485	921	0.00373018	0.000830175	0.291817	0.692152	0.00702104	0.354321	0.255784	0.0233883	0.031111	0.339106	0.923466	0	F
DPF2.65341049	14626	0.00284777	648	0.00262449	0.000312482	0.109728	0.0869061	0.00733162	0.0193611	0.00911318	0.0031602	0.176909	0.108827	0.113672	0.462277	F
RBPJ.26415547	14828	0.0028871	563	0.00228023	0.000318758	0.110407	0.165666	0.236562	0.00490855	0.106929	0.115351	0.199521	0.102159	0.0585042	0.00406692	F
ZNF706.101201618	14874	0.00289606	345	0.0013973	0.000461022	0.159189	0.22889	0.0498827	0.0856105	0.215394	0.0504915	0.163506	0.141133	0.394672	0.103124	F
GTF3A.27432802	14879	0.00289703	376	0.00152285	0.000477627	0.164868	0.12401	0.0997779	0.310468	0.00263542	0.16666	0.297518	0.0645911	0.414382	0.00376658	F
CREM.35188237	14881	0.00289742	899	0.00364108	0.00107603	0.371376	0.372515	0.490455	0.103137	0.708062	0.199847	0.406286	0.471568	0.435354	0.155163	F
SSRP1.57330871	14913	0.00290365	417	0.00168891	0.000262705	0.090474	0.0644809	0.082484	0.00313588	0.113488	0.00369936	0.359162	0.0379536	0.117868	0.0319944	F
CTCF.67612001	14935	0.00290794	1011	0.00409469	6.50401e-05	0.0223664	0.00338179	0.0620938	0.000811644	0.0561371	0.00363019	0.00178652	0.0670045	0.0032404	0.00321165	T
SMARCA5.143536626	14956	0.00291203	777	0.00314696	0.000395593	0.135848	0.134893	0.0868532	0.18393	0.0198123	0.27475	0.349604	0.00639484	0.161582	0.00481349	F
GTF2I.74699069	14977	0.00291612	908	0.00367753	0.00116709	0.400219	0.315467	0.315399	0.569843	0.157541	0.0801307	0.574001	0.53902	0.466456	0.584118	F
PLAGL2.32201958	15041	0.00292858	825	0.00334137	0.000792231	0.270517	0.461696	0.169765	0.211859	0.00498796	0.157957	0.358328	0.247968	0.188653	0.633441	F
NFKBIA.35402853	15068	0.00293383	413	0.00167271	0.00121569	0.414368	0.373779	0.183232	0.369933	0.556834	0.265919	0.713304	0.673542	0.226939	0.365832	F
ZC3H15.186502553	15080	0.00293617	877	0.00355197	0.000909449	0.30974	0.180639	0.31978	0.31969	0.488366	0.195231	0.284112	0.208532	0.459496	0.331815	F
SUB1.32591613	15083	0.00293675	693	0.00280675	0.00114032	0.388292	0.195195	0.455487	0.431468	0.344254	0.310459	0.565656	0.183771	0.24846	0.759874	F
TCF19.31161875	15182	0.00295603	670	0.00271359	0.000226069	0.0764773	0.167638	0	0	0.0617934	0	0	0	0	0	F
DDB2.47232858	15209	0.00296129	933	0.00377878	0.000840847	0.283947	0.327456	0.31753	0.0876594	0.121033	0.176223	0.509925	0.267076	0.393471	0.355145	F
RUNX1.34799436	15213	0.00296207	542	0.00219518	0.00155331	0.524402	0.646296	0.47227	0.229345	0.477394	0.229878	1.01115	0.36392	0.553939	0.735428	F
ZNF207.32362941	15274	0.00297394	490	0.00198457	0.000263478	0.0885954	0.197447	0.00309427	0.083759	0.135164	0.10105	0.16991	0.0195677	0.00639507	0.0809711	F
ZNF593.26170086	15335	0.00298582	810	0.00328061	0.000713748	0.239046	0.225472	0.508225	0.376172	0.316269	0.0112599	0.337576	0.109333	0.0953336	0.171773	F
ERG.38445525	15348	0.00298835	899	0.00364108	0.000424039	0.141897	0.151869	0.302485	0.0916366	0.0881176	0.0713657	0.267254	0.0634294	0.235955	0.00496464	F
DCP1A.53338096	15357	0.0029901	603	0.00244223	0.00013415	0.0448647	0.142122	0.0120557	0.0137067	0.0941526	0.00690854	0.007639	0.106686	0.0149648	0.00554748	F
NONO.71294280	15511	0.00302009	759	0.00307406	NA	NA	NA	NA	NA	NA	NA	NA	NA	NA	NA	F
FLI1.128781997	15541	0.00302593	823	0.00333327	0.000744836	0.246151	0.339865	0.11329	0.247702	0.4294	0.0635814	0.169023	0.201742	0.243095	0.40766	F
CEBPZ.37223251	15594	0.00303625	437	0.00176991	0.000659892	0.217338	0.04426	0.385341	0.245617	0.227549	0.213921	0.410626	0.164401	0.115665	0.148661	F
ATF3.212615059	15599	0.00303722	488	0.00197647	0.00144916	0.477132	0.263026	0.730059	0.551918	0.239792	0.283521	0.846227	0.276413	0.527564	0.575665	F
PARP1.226390562	15628	0.00304287	390	0.00157955	0.000767366	0.252185	0.172999	0.582898	0.00621017	0.112611	0.315145	0.640645	0.1655	0.0133095	0.260346	F
XBP1.28800395	15643	0.00304579	684	0.0027703	0.000761494	0.250015	0.0637567	0.0045297	0.257372	0.194572	0.194573	0.454997	0.264334	0.0127165	0.803287	F
SRA1.140552106	15648	0.00304676	887	0.00359247	0.00030165	0.0990067	0.00143988	0.0102525	0.138063	0.0795031	0.328769	0.1583	0.0780339	0.0938471	0.0028521	F
PREB.27133315	15785	0.00307344	525	0.00212632	0.00102593	0.333805	0.278352	0.267877	0.436006	0.188894	0.308479	0.400325	0.342245	0.26876	0.513309	F
NCOA4.46010999	15869	0.00308979	607	0.00245844	0.000720007	0.233027	0.269118	0.0985604	0.479066	0.146053	0.243024	0.121928	0.264717	0.256823	0.217958	F
TAF7.141319508	15876	0.00309116	824	0.00333732	0.000137042	0.0443336	0.00277866	0.00446483	0.00456438	0.0138618	0.00657527	0.232162	0.0119606	0.0404081	0.082227	F
PHF5A.41468616	15909	0.00309758	195	0.000789777	3.97575e-05	0.012835	0.00172207	0.00392965	0.00203594	0.00174993	0	0.00222686	0.00220027	0.036994	0.0646563	F
IRF1.132487047	15928	0.00310128	1010	0.00409064	0.000906912	0.292431	0.168741	0.0713918	0.494366	0.282624	0.193421	0.260027	0.155403	0.613231	0.392677	F
NOC4L.132151270	15938	0.00310323	427	0.00172941	0.00093296	0.300642	0.212813	0.105491	0.499557	0	0.00755841	0	0.359211	0.919863	0	F
RPL7A.133350315	15946	0.00310479	147	0.000595371	0.000327957	0.105629	0.0333509	0.0283361	0.0355209	0.200604	0.240074	0.184411	0.0930836	0.108055	0.0272284	F
DR1.93346731	15969	0.00310926	331	0.0013406	0.000609325	0.195971	0.111911	0.196182	0.00910995	0.212344	0.417115	0.115611	0.191208	0.139288	0.370967	F
ZNF511.133309078	16096	0.00313399	612	0.00247869	0.000700536	0.223528	0.0462941	0	0	0	0.045366	0.656772	0.369209	0	0	F
ATF4.39521890	16118	0.00313828	796	0.00322391	0.00119526	0.380865	0.582337	0.50623	0.273117	0.381892	0.573815	0.380829	0.411976	0.127903	0.189689	F
PLAGL2.32197325	16127	0.00314003	374	0.00151475	0.000776205	0.247197	0.422789	0.0978346	0.00292249	0.126597	0.139483	0.0628866	0.221426	0.740972	0.409862	F
FOXP1.71041428	16173	0.00314898	585	0.00236933	0.000392028	0.124493	0.188461	0.141148	0.0802488	0.188092	0.208739	0.00757786	0.127738	0.118339	0.060098	F
BCLAF1.136278663	16255	0.00316495	390	0.00157955	0.000980661	0.30985	0.245988	0.176298	0.23406	0.365166	0.210956	0.255308	0.308861	0.587813	0.404204	F
SP1.53383311	16284	0.0031706	936	0.00379093	0.000888029	0.280082	0.00913068	0.237081	0.726939	0.190464	0.0854386	0.735258	0.267978	0.0806735	0.18778	F
MAFK.1540041	16445	0.00320194	859	0.00347907	0.000298445	0.0932075	0	0.00569748	0.00682153	0.183179	0.49045	0.00702729	0.132514	0.00656121	0.00661653	F
EGR1.138467471	16463	0.00320545	886	0.00358842	0.000184502	0.0575589	0.0168398	0.00623682	0	0.00252371	0.0124545	0.19643	0.00176273	0.224224	0	F
TCF25.89893788	16577	0.00322765	785	0.00317936	0.000256729	0.0795407	0.160533	0.0373137	0.00987021	0.150979	0.0161737	0.0127107	0.0410213	0.123848	0.163416	F
JUNB.12791833	16629	0.00323777	528	0.00213847	0.000544244	0.168092	0.0377327	0.0322626	0.156733	0.117109	0.0279942	0.0336846	0.0428979	0.0678185	0.996597	F
ELF5.34493484	16653	0.00324244	998	0.00404204	0.000282028	0.0869802	0.122855	0.155932	0.00159535	0.0046362	0.00257388	0.301219	0.186923	0.00359485	0.00349244	F
JUN.58783019	16694	0.00325043	543	0.00219923	0.0015856	0.487812	0.730384	0.392062	0.505655	0.557695	0.0564416	1.26166	0.550415	0.138912	0.197083	F
KLF6.3781951	16700	0.00325159	510	0.00206557	0.000507348	0.15603	0.235569	0.136045	0.00706862	0.197289	0.178134	0.00662612	0.118299	0.519544	0.00569959	F
BATF.75546499	16793	0.0032697	411	0.00166461	0.000374266	0.114465	0.0902893	0.15254	0.0072062	0.0060672	0.186747	0.0651704	0.11562	0.29614	0.110403	F
ASCC1.72196949	16821	0.00327515	1078	0.00436605	0.00105095	0.320885	0.253492	0.203752	0.0812224	0.844482	0.282821	0.228414	0.267975	0.415699	0.310103	F
ARID5A.96550280	16855	0.00328177	598	0.00242198	0.000321201	0.0978744	0.0595828	0.107581	0	0.115653	0	0	0.206554	0	0	F
ASCC1.72210803	16878	0.00328625	750	0.00303761	0.000710773	0.216287	0.126474	0.277258	0.148583	0.483506	0.138662	0.269072	0.288564	0.0568032	0.15766	F
BCLAF1.136278294	16883	0.00328723	706	0.0028594	0.000145287	0.0441973	0.0250321	0.00794298	0.0343341	0.0933403	0.00207606	0.0759019	0.0783202	0.0799209	0.000907397	F
ZNF24.35339842	16888	0.0032882	1064	0.00430935	0.000549216	0.167026	0.0888348	0.19454	0.158993	0.141628	0.26036	0.0613887	0.0866462	0.202667	0.308179	F
HMGA1.34240914	16889	0.00328839	615	0.00249084	0.000601581	0.182941	0.0796061	0.0620182	0	0.164091	0.25026	0.175654	0.0963619	0.333978	0.484497	F
ZNF24.35340244	16923	0.00329501	1202	0.00486827	0.000824588	0.250253	0.152715	0.129899	0.185772	0.537964	0.110352	0.398876	0.56651	0.0481533	0.12204	F
PHTF2.77910359	17014	0.00331273	604	0.00244629	0.00148955	0.449643	0.788473	0.567186	0.0388305	1.17645	0.297367	0.327165	0.344832	0.214318	0.292164	F
MAFA.143429719	17018	0.00331351	745	0.00301735	0	0	0	0	0	0	0	0	0	0	0	T
TFDP1.113631660	17061	0.00332188	427	0.00172941	0.000538174	0.162009	0.131668	0.131553	0.001465	0.363324	0.24864	0.00882949	0.266842	0.287765	0.0179919	F
TFB2M.246556688	17064	0.00332247	1285	0.00520443	0.00047372	0.142581	0.0678167	0.0880782	0.155782	0.139526	0.0251053	0.356745	0.149069	0.181322	0.119784	F
ENO1.8870460	17090	0.00332753	987	0.00399749	0.00101167	0.30403	0.403436	0.0765188	0.23295	0.651996	0.00736641	0.280482	0.180286	0.270186	0.633054	F
STAT1.190997935	17179	0.00334486	1213	0.00491282	0.000848741	0.253745	0.426007	0.24436	0.122693	0.321063	0.260015	0.131859	0.277998	0.145016	0.354694	F
ELK1.47639284	17186	0.00334622	375	0.0015188	NA	NA	NA	NA	NA	NA	NA	NA	NA	NA	NA	F
STAT6.57104558	17212	0.00335128	558	0.00225998	0.000303773	0.0906438	0.0653055	0.144891	0.00552539	0.146441	0	0.0549987	0.118164	0.133112	0.147357	F
E2F4.67193038	17370	0.00338205	634	0.00256779	0.000626892	0.185359	0.22704	0.213328	0.020308	0.232285	0.00977367	0.594149	0.122962	0	0.248384	F
YEATS4.69365695	17375	0.00338302	1346	0.00545149	0.00011698	0.0345785	0	0.103054	0.00142001	0.0360312	0.00298943	0.0811443	0.00144967	0	0.0505399	T
BACH2.89950773	17389	0.00338575	707	0.00286345	0.00138206	0.4082	0.307702	0.58132	0.64412	0.280161	0.0113543	0.19568	0.320674	0.350679	0.982113	F
NRF1.129710492	17432	0.00339412	1018	0.00412304	0.000737386	0.217254	0.10671	0.279919	0.21633	0.322851	0.0202939	0.5144	0.131955	0.264665	0.0981617	F
IRF1.132487119	17485	0.00340444	940	0.00380713	0.000454761	0.133579	0.106588	0.142738	0.0404882	0.0594358	0.279297	0.0261781	0.108978	0.369077	0.0694289	F
E2F4.67193119	17516	0.00341047	676	0.0027379	0.000939058	0.275345	0.235561	0.370463	0.172236	0.0978192	0.0659925	0.808049	0.0767611	0.352183	0.299041	F
PHB2.6970441	17525	0.00341223	221	0.000895081	0.000104373	0.0305881	0.0114451	0.00820332	0.176163	0.0129305	0.00672535	0.0179744	0.0169721	0.00547399	0.019405	F
SLC30A9.42063117	17569	0.00342079	1864	0.00754946	0.000498073	0.145602	0.258266	0.237295	0.0475248	0.0891576	0.073247	0.154656	0.165384	0.187667	0.0972164	F
ETS1.128489368	17703	0.00344688	638	0.00258399	0.0015807	0.458587	0.454093	0.686051	0.219887	0.388087	0.28128	0.543112	0.692223	0.315109	0.547441	F
STAT3.42333711	17750	0.00345604	740	0.0029971	0.00015628	0.0452194	0.00284697	0.0512155	0.00238575	0.0601582	0.126966	0.104348	0.055448	0	0.00360644	F
HDAC3.141628129	17802	0.00346616	648	0.00262449	0.000388514	0.112088	0.000701539	0.0625226	0.00626856	0.115396	0.198725	0.121308	0.0485823	0.294102	0.161184	F
TP53.7676227	17809	0.00346752	1118	0.00452806	3.70228e-05	0.010677	0.0170821	0.0102155	0.00896955	0.00959723	0.00892407	0.00869021	0.0143756	0.00995376	0.00828517	T
ENO1.8871985	17930	0.00349108	660	0.00267309	0.00135584	0.388372	0.254883	0.527211	0.26327	0.50954	0.527523	0.254799	0.467998	0.396048	0.294074	F
DCP1A.53292521	18114	0.00352691	1150	0.00465766	0.00130174	0.369087	0.275087	0.64989	0.069408	0.455412	0.208456	0.454982	0.388653	0.283072	0.536821	F
CBFB.67029479	18125	0.00352905	528	0.00213847	0.000972447	0.275555	0	0	0	0.965671	0	0	0.130209	0.00633949	0	F
ELK4.205620637	18131	0.00353022	560	0.00226808	8.49444e-06	0.00240621	0.00225975	0.00156262	0.00153712	0.00158325	0.00319105	0.00469797	0.00120817	0.00355938	0.00205658	T
RUNX2.45491996	18182	0.00354015	863	0.00349527	0.00127724	0.360787	0.277614	0.255402	0.51307	0.485072	0.107469	0.322406	0.777752	0.364058	0.144241	F
NFKBIA.35404553	18221	0.00354774	609	0.00246654	0.00141078	0.397654	0.0962066	0.32343	0.687402	1.15789	0	0.0362696	0.537065	0.276709	0.463921	F
STAT1.190998294	18234	0.00355027	739	0.00299305	0.00113535	0.319791	0.206007	0.500431	0.00457198	0.145093	0.27996	0.800354	0.366517	0.255433	0.319755	F
SMAD2.47870480	18241	0.00355164	787	0.00318746	0.000377756	0.106361	0.130047	0.139765	0.161961	0.0849889	0.0645553	0.169273	0.110437	0.0746089	0.0216129	F
YBX1.42696740	18294	0.00356196	445	0.00180231	0.000470519	0.132096	0.136097	0.228925	0.0645296	0.246374	0.0568916	0.114687	0.158327	0.138183	0.0448459	F
FOSL2.28412051	18315	0.00356604	1037	0.0042	0.000373676	0.104787	0.239402	0.122606	0.05013	0.198499	0.038614	0.0270164	0.17992	0.0504723	0.0364238	F
DPF2.65340430	18318	0.00356663	960	0.00388814	0.00122455	0.343336	0.406635	0.283129	0.103862	0.216795	0.166053	0.519905	0.478412	0.440436	0.474797	F
CTCF.67611476	18366	0.00357597	458	0.00185496	0.00162044	0.453146	0.42971	0.205563	0.438198	0.193669	0.341787	0.15753	0.999602	0.667738	0.644521	F
NOC4L.132144892	18416	0.00358571	415	0.00168081	0.000437941	0.122135	0.387304	0.146031	0.165242	0.153064	0.00640827	0	0.03894	0.195974	0.00625463	F
ATF3.212615192	18442	0.00359077	1048	0.00424455	0.00149216	0.415555	0.775028	0.370745	0.356667	0.246368	0.736177	0.286354	0.360958	0.414018	0.19368	F
RBBP7.16869108	18483	0.00359876	856	0.00346692	NA	NA	NA	NA	NA	NA	NA	NA	NA	NA	NA	F
SMARCA5.143534878	18492	0.00360051	601	0.00243413	0.000140588	0.0390467	0.130085	0.00743832	0.0144315	0.120427	0.00477788	0.00383101	0.0159629	0.0426045	0.0118625	F
YBX1.42696671	18539	0.00360966	1174	0.00475487	0.000603077	0.167073	0.315004	0.0580959	0.0562307	0.246739	0.0469787	0.00205707	0.178702	0.295831	0.304019	F
LRRFIP1.237753394	18641	0.00362952	893	0.00361678	8.9907e-05	0.0247711	0.00215566	0.000766051	0.108302	0.00454709	0.00238674	0.0030247	0.020287	0.000867565	0.0806031	T
PREB.27132720	18662	0.00363361	320	0.00129605	0.000780925	0.214917	0.175265	0.425348	0.00547434	0.120926	0.726387	0	0.126526	0.0042622	0.350067	F
MAFA.143430051	18759	0.00365249	1380	0.00558919	0.000587639	0.160887	0.426125	0	0	0.116208	0.101215	0	0	0	0	F
ID2.8682335	18781	0.00365678	831	0.00336567	0.00120821	0.330403	0.0149065	0.514537	0.0889875	0.220017	0.601453	0.172718	0.881707	0.256767	0.222535	F
SLC30A9.42049415	18864	0.00367294	232	0.000939633	0.000602054	0.163916	0.180788	0.153248	0.0976602	0.207874	0.0809267	0.164166	0.11545	0.33274	0.142394	F
NONO.71296973	19128	0.00372434	927	0.00375448	NA	NA	NA	NA	NA	NA	NA	NA	NA	NA	NA	F
DDB2.47216923	19175	0.00373349	1372	0.00555679	0.00173478	0.464654	1.51127	0.669603	0.328304	0.271923	0.129082	0.369949	0.252277	0.518075	0.1314	F
RPL7A.133349640	19237	0.00374556	263	0.00106519	8.9229e-05	0.0238226	0.0220149	0.00166516	0.00422628	0.000777923	0	0.00370611	0.00777842	0.00188084	0.172354	F
VDR.47879048	19331	0.00376387	1150	0.00465766	0.00088154	0.234211	0.10531	0.413094	0.117208	0.205723	0.118639	0.635145	0.176648	0.069593	0.266541	F
MAF1.144106162	19515	0.00379969	851	0.00344667	0.000451178	0.118741	0.184653	0.241951	0	0.184853	0.00753253	0.00369265	0.193834	0.250683	0.00146648	F
CEBPZ.37228088	19538	0.00380417	470	0.00190357	0.000432963	0.113813	0.0830865	0.161676	0.1421	0.10839	0.0958608	0.163074	0.143451	0.123384	0.0032915	F
RUNX1.34880580	19647	0.00382539	497	0.00201292	0.00127551	0.333433	0.383406	0.126863	0.350115	0.196783	0.12077	0.422078	0.536697	0.365574	0.498611	F
PCBP2.53455366	19758	0.00384701	776	0.00314291	0.000390078	0.101398	0.114426	0.0022405	0.0513363	0.277657	0.177942	0.0765929	0.155161	0	0.0572234	F
TOE1.45342886	19775	0.00385032	979	0.00396509	0.000204519	0.0531174	0.0344744	0.00615805	0.172384	0.0133871	0.0257504	0.187107	0.00782537	0	0.0309705	F
SSRP1.57331762	19829	0.00386083	825	0.00334137	0.000627075	0.16242	0.136778	0.100489	0.229946	0.133339	0.00473331	0.0634017	0.202188	0.28415	0.306753	F
ZC3H15.186501310	19852	0.00386531	1570	0.00635872	0.000318496	0.0823987	0.129548	0.0677193	0.0637932	0.0457485	0.152767	0.0556422	0.042562	0.179854	0.00395494	F
TCF19.31161591	19867	0.00386823	701	0.00283915	0.000333585	0.0862372	0.0145422	0.184041	0.215099	0.01967	0.0980789	0	0.106832	0.0516344	0	F
GABPA.25758095	19879	0.00387057	829	0.00335757	6.81087e-05	0.0175966	0.00497552	0.00508623	0.00266973	0.00273917	0.00349209	0.130125	0.00361895	0.00297577	0.00268676	T
NCOA4.46012894	19889	0.00387251	827	0.00334947	0.000777878	0.200872	0.0902997	0.252384	0.245904	0.278248	0.160573	0.242881	0.195495	0.1802	0.161861	F
STAT5A.42292035	20037	0.00390133	691	0.00279865	0.000618403	0.158511	0.204896	0.135708	0.0491911	0.153696	0.207829	0.0598285	0.140007	0.253026	0.222415	F
IRF8.85909118	20164	0.00392606	1231	0.00498572	0.000199172	0.0507309	0.0432062	0.117967	0.0405505	0.0649205	0.0272988	0.0331379	0.0403175	0.0469869	0.0421928	F
ZNF460.57291533	20170	0.00392723	1034	0.00418785	0.00099276	0.252789	0.481828	0.245906	0.124739	0.0936974	0.105823	0.28615	0.360626	0.129028	0.447304	F
SFPQ.35192922	20191	0.00393131	620	0.00251109	0.000445278	0.113264	0.0774961	0.0233483	0.0216299	0.126904	0	0.492181	0.105597	0.0589599	0	F
ATF4.39521667	20206	0.00393423	1337	0.00541504	0.00153111	0.389176	0.199803	0.358858	0.605893	0.213315	0.585304	0.356459	0.352676	0.591707	0.238566	F
FUS.31184329	20248	0.00394241	1847	0.00748061	0.0017548	0.445107	0.489065	0.291449	0.357358	0.230569	0.303217	0.657749	0.582461	0.873923	0.220174	F
RPL7.73292244	20298	0.00395215	749	0.00303356	0.000249156	0.0630432	0.0157784	0.162948	0.0651758	0.0977965	0.0113617	0.0259804	0.125721	0.052336	0.0102902	F
SNW1.77732501	20374	0.00396695	1175	0.00475892	0.000235762	0.0594317	0.0654709	0.108036	0.0546275	0.00406938	0.0528843	0.0825718	0.00304839	0.091823	0.0723542	F
EWSR1.29288709	20585	0.00400803	1001	0.00405419	0.00212664	0.530595	0.56559	0.622369	0.482038	0.62446	0.370607	0.214365	0.493423	0.600518	0.801985	F
FUS.31183999	20627	0.00401621	916	0.00370993	0.000512313	0.127561	0.156593	0.162087	0.0964926	0.114386	0.112937	0.284728	0.109208	0.0481059	0.0635151	F
IRF2.184418667	20738	0.00403782	1502	0.00608331	0.000164706	0.0407908	0.00611501	0.0641039	0.0982319	0.0100624	0.00849892	0.0706563	0.00573278	0.0360783	0.0676378	T
NFATC3.68122059	20841	0.00405787	1625	0.00658148	0.00108975	0.268553	0.130386	0.190279	0.347335	0.444082	0.20035	0.187491	0.33625	0.244846	0.335959	F
NFATC3.68183267	20978	0.00408455	1478	0.00598611	0.000542302	0.132769	0.129776	0.167718	0.118549	0.169171	0.0495986	0.141783	0.0892565	0.125039	0.204033	F
ZBED2.111593911	21032	0.00409506	1014	0.00410684	0.00135091	0.329887	0.0993952	0.338089	0.163604	0.658587	0.495298	0.514439	0.178061	0.289439	0.232072	F
IFI16.159018299	21081	0.0041046	1021	0.00413519	0.000682049	0.166167	0.262857	0.117305	0.0446933	0.163452	0.102357	0.272897	0.348954	0.0788455	0.10414	F
CTCFL.57515801	21311	0.00414938	961	0.00389219	0.000600949	0.144828	0.149405	0.116315	0.124611	0.311096	0.0805071	0.128499	0.133776	0.0877381	0.17151	F
SFPQ.35190783	21454	0.00417723	383	0.0015512	0.000278406	0.0666484	0	0.0019501	0.0722511	0.0518531	0.129772	0.147849	0.0821084	0.00208024	0.111972	F
ATF6.161846504	21489	0.00418404	927	0.00375448	0.000978751	0.233925	0.336446	0.239949	0.335178	0.0878988	0.253261	0.27882	0.305702	0.126294	0.141775	F
TAF7.141319979	21678	0.00422084	548	0.00221948	0.000865894	0.205147	0.258578	0.219455	0.0517259	0.203008	0.270718	0.333957	0.17793	0.278662	0.0522898	F
ZFP36L1.68790159	21840	0.00425238	727	0.00294445	0.000409607	0.0963241	0.0733869	0	0.154161	0.272497	0.00894051	0	0.126101	0.00365329	0.131852	F
ZNF410.73922127	21904	0.00426485	846	0.00342642	0.000488411	0.11452	0.259619	0.0436383	0.00112891	0.0803395	0.160878	0.00880933	0.151215	0.219725	0.105329	F
HMGA1.34240847	21940	0.00427186	725	0.00293635	0.000871816	0.204084	0.0539089	0.625783	0.00415991	0.424761	0.142443	0.523613	0.0391921	0	0.0228917	F
ARID5A.96551631	22186	0.00431975	1394	0.0056459	0.00204531	0.473479	0.896857	1.08855	0.174995	0.181601	0.572851	0.212101	0.690714	0.30069	0.142956	F
FOXP1.71015617	22253	0.0043328	1225	0.00496142	0.000477582	0.110225	0.109168	0.109344	0.0411864	0.0821553	0.150678	0.174602	0.16155	0.120873	0.0424664	F
POLR2A.7503697	22320	0.00434584	176	0.000712825	6.96753e-05	0.0160326	0.000665068	0.037751	0.00155691	0.00275156	0.00523861	0.0024061	0.00283077	0.00337886	0.0877147	F
MIER1.66958196	22415	0.00436434	1272	0.00515178	0.00212359	0.486577	0.582033	0.382718	0.157003	0.306369	0.471037	0.933237	0.267972	0.473101	0.805722	F
ELF1.40949903	22457	0.00437252	1576	0.00638302	2.47525e-05	0.00566093	0.00110186	0.000979671	0	0	0	0.0252484	0	0	0.00097469	T
TP53.7675058	22690	0.00441788	1023	0.00414329	0.00127494	0.288585	0.0747435	0.257228	0.169853	0.286715	0.533341	0.493875	0.102026	0.476867	0.202619	F
DDX3X.41344269	22859	0.00445079	765	0.00309836	NA	NA	NA	NA	NA	NA	NA	NA	NA	NA	NA	F
RC3H1.173961818	23061	0.00449012	1160	0.00469816	0.00115263	0.256703	0.226694	0.377541	0.0944828	0.385909	0.266338	0.154435	0.274362	0.383328	0.147233	F
RBBP7.16857703	23171	0.00451154	1666	0.00674753	NA	NA	NA	NA	NA	NA	NA	NA	NA	NA	NA	F
SP1.53382598	23172	0.00451173	731	0.00296065	0.000186791	0.0414012	0.01579	0.0764549	0.127024	0.00380556	0	0	0.0513249	0.00269821	0.054112	F
BHLHE40.4980001	23423	0.0045606	818	0.00331302	0.00130963	0.287161	0.413014	0.218792	0.0986432	0.148686	0.0901066	0.566525	0.191306	0.273867	0.583511	F
SRA1.140551987	23482	0.00457209	1220	0.00494117	0.000767559	0.167879	0.139139	0.031009	0.198063	0.260411	0.120256	0.310687	0.109404	0.315329	0.0266149	F
FLI1.128772911	23516	0.00457871	1852	0.00750086	0.000762142	0.166453	0.0969137	0.169077	0.0586602	0.191971	0.100986	0.35455	0.12179	0.211532	0.192601	F
GTF3A.27424803	23889	0.00465134	997	0.00403799	0.000168333	0.0361901	0.0790441	0	0	0.0733655	0	0.00558094	0.0196734	0.0730302	0.00263682	F
ETV1.13986654	24095	0.00469145	1698	0.00687714	0.00100009	0.213173	0.152858	0.287642	0.0592679	0.377188	0.15845	0.451195	0.062927	0.28807	0.0809601	F
SMAD2.47896526	24201	0.00471209	2036	0.00824609	0.00115489	0.245091	0.28577	0.435643	0.0792282	0.51908	0.112719	0.231228	0.166063	0.229558	0.146533	F
PRDM1.106105284	24571	0.00478413	788	0.00319151	0.00121147	0.253226	0.132054	0.211981	0.114135	0.178629	0.446714	0.455245	0.322698	0.347149	0.0704312	F
EZH2.148826587	24612	0.00479211	1873	0.00758591	0.000393144	0.0820399	0.135291	0.0943034	0.0497514	0.0329469	0.0717711	0.0592667	0.078351	0.141952	0.0747259	F
HCFC1.153963360	25049	0.0048772	1214	0.00491687	NA	NA	NA	NA	NA	NA	NA	NA	NA	NA	NA	F
PARP1.226385581	25056	0.00487856	1371	0.00555274	0.00113133	0.231898	0.0702087	0.724406	0.259121	0.262747	0.072089	0.221104	0.104144	0.28174	0.0915244	F
HMGB1.30463536	25816	0.00502654	1783	0.0072214	0.00118834	0.236414	0.00740891	0.407948	0.0115419	0.159506	0.00888897	0.479828	0.335199	0.349861	0.367543	F
RBPJ.26386378	26301	0.00512097	615	0.00249084	0.000644421	0.12584	0.28714	0.0890585	0.145022	0.143532	0.0770253	0.0512217	0.201948	0.0549695	0.0826392	F
HDAC3.141634859	26454	0.00515076	1638	0.00663413	0.000858262	0.166628	0.0998654	0.00431177	0.159591	0.192473	0.0233193	0.226298	0.205604	0.155941	0.432252	F
NCOA3.47627735	27082	0.00527303	1126	0.00456046	0.00189889	0.360112	0.399769	0.475542	0.309525	0.510203	0.389271	0.0197849	0.550464	0.322569	0.263883	F
IRF2.184418577	27645	0.00538265	1214	0.00491687	0.0013458	0.250025	0.115987	0.129742	0.396541	0.222957	0.265719	0.291128	0.201451	0.280812	0.34589	F
ZNF207.32351892	27833	0.00541926	902	0.00365323	0.000184612	0.0340659	0.0305084	0.00143267	0.0173398	0.000770761	0.0899974	0.129739	0.000612091	0.00090076	0.0352925	F
CTCFL.57518862	28272	0.00550474	925	0.00374638	0.00076945	0.13978	0.0960269	0.302382	0.0723083	0.0832805	0.111622	0.14265	0.114516	0.188655	0.146576	F
PHB.49411797	28417	0.00553297	1288	0.00521658	0.00075185	0.135885	0.135936	0.111974	0.290522	0.254173	0.00381589	0.066216	0.0568738	0.0990812	0.204377	F
HOPX.56655937	28685	0.00558515	1889	0.00765072	0.000704293	0.126101	0.166298	0.18512	0.0290196	0.0496902	0.144811	0.1341	0.0602271	0.191838	0.173805	F
ELF5.34505689	28811	0.00560968	1511	0.00611976	0.000442714	0.0789197	0.0790673	0.00185484	0.255671	0.138584	0.000722905	0.131462	0.0715238	0.0101949	0.0211961	F
IRF8.85913149	29587	0.00576077	1236	0.00500597	0.00245737	0.426569	0.508532	0.296695	0.429247	0.306611	0.581323	0.706744	0.464558	0.199672	0.345744	F
PHB.49411683	30496	0.00593776	1029	0.00416759	0.00107519	0.181077	0.168887	0.15433	0.1713	0.106374	0.200849	0.24755	0.166633	0.329421	0.084351	F
ZNF146.36236488	30915	0.00601934	1838	0.00744416	0.000681853	0.113277	0.045877	0.260587	0.0803615	0.198654	0.0978763	0.0515609	0.165088	0.115365	0.00412296	F
NCOA3.47634078	31356	0.00610521	1535	0.00621697	0.00109105	0.178709	0.197555	0.192382	0.0557285	0.185278	0.174721	0.129274	0.133579	0.146365	0.393496	F
MAFK.1540087	31721	0.00617628	721	0.00292015	0.000526313	0.0852152	0	0.239247	0.00353666	0.0237463	0.23993	0	0.0866427	0.00340293	0	F
BACH1.29321463	31748	0.00618153	1482	0.00600231	0.00126657	0.204895	0.265891	0.0704996	0.128017	0.293977	0.332087	0.12901	0.138631	0.223491	0.262451	F
ELK1.47638134	31769	0.00618562	1972	0.00798688	NA	NA	NA	NA	NA	NA	NA	NA	NA	NA	NA	F
RFX2.6026185	32989	0.00642316	2577	0.0104372	0.00117849	0.183475	0.169224	0.204087	0.152388	0.318997	0.0687222	0.232917	0.204523	0.1203	0.180115	F
PCBP2.53459399	33584	0.00653901	883	0.00357627	0.0019278	0.294815	0.304427	0.356373	0.102958	0.306206	0.114834	0.410784	0.435582	0.234585	0.387587	F
TFDP1.113633911	34314	0.00668115	1901	0.00769932	0.000517802	0.077502	0.0689464	0.0489387	0.0177873	0.153666	0.0671591	0.0702501	0.0382382	0.10974	0.122792	F
SATB1.18415117	35121	0.00683828	1629	0.00659768	0.00118309	0.17301	0.0828886	0.208282	0.230863	0.169918	0.342984	0.11944	0.0345199	0.244697	0.123501	F
ZBED2.111593789	35180	0.00684977	1666	0.00674753	0.00402933	0.588243	0.642653	0.266932	0.379887	0.829837	0.731018	0.543157	0.390478	0.807129	0.703096	F
FUBP1.77969992	35262	0.00686573	2335	0.00945708	0.0012648	0.184219	0.15465	0.0586273	0.102106	0.245348	0.178902	0.241673	0.0502945	0.267075	0.359293	F
DDX3X.41342522	35742	0.00695919	661	0.00267714	NA	NA	NA	NA	NA	NA	NA	NA	NA	NA	NA	F
ZNF511.133310225	35990	0.00700748	1711	0.00692979	0.000530946	0.0757685	0.1489	0.00409903	0.00212132	0.0979089	0.075558	0.0788074	0.041674	0.0174968	0.215351	F
IFI16.159045333	37625	0.00732582	2879	0.0116604	0.000362546	0.0494888	0.0965288	0.0851279	0.0326894	0.167052	0.00156901	0.00221267	0.0595007	0	0.000718746	T
IRF4.394977	38021	0.00740293	1003	0.00406229	0.000922317	0.124588	0.16399	0.165092	0.00566502	0.11679	0.0221026	0.382212	0.103105	0.0530811	0.109255	F
SUB1.32591681	38422	0.007481	1802	0.00729835	0.000485324	0.0648741	0.0674583	0.0508931	0.0616213	0.0627885	0.0625768	0.0742263	0.0683295	0.0676005	0.0683729	F
PHB2.6969554	38437	0.00748392	1299	0.00526113	0.000983761	0.13145	0.0404811	0.00460304	0.117387	0.116181	0.143074	0.176583	0.145116	0.150092	0.289532	F
ZNF706.101201657	39257	0.00764358	2919	0.0118224	0.00085997	0.112509	0.147109	0.146234	0.113514	0.0515133	0.127776	0.085226	0.135251	0.103216	0.10274	F
GABPA.25741671	44699	0.00870317	2013	0.00815293	0.00198385	0.227946	0.327857	0.134116	0.230319	0.371443	0.305609	0.116666	0.221789	0.128509	0.215206	F
FUBP1.77964146	47221	0.00919422	3016	0.0122152	0.00137118	0.149135	0.173269	0.0534795	0.193137	0.176718	0.0820841	0.226576	0.198073	0.0573254	0.181557	F
YEATS4.69370716	48023	0.00935038	3795	0.0153703	0.000388694	0.0415698	0.0269349	0.0689404	0.0204212	0.0375973	0.0158342	0.119386	0.0238003	0.0612139	0	T
VDR.47855738	51055	0.00994073	2535	0.0102671	0.00271442	0.27306	0.435232	0.239654	0.191156	0.356323	0.115228	0.285953	0.315576	0.32156	0.19686	F
