## Supplemental Table 6 for "Mapping gene regulatory networks of primary CD4^+^ T cells using single-cell genomics and genome engineering"

### Sheet: indv.conv.sig
gene	pv	r2_alt	r2_null	donor_residual	sgRNA	empirical	FDR
SLC35G5	5.21097e-08	0.981252	1.81315e-07	0.926738	ATF4.39521667	7.686e-05	0.0535714
SNRPB2	6.97926e-06	0.945738	0.00361882	0.889555	ATF4.39521667	0.00030744	0.107143
INTS5	1.34401e-06	0.966811	0.114744	0.798554	BATF.75522739	0.000301889	0.171171
LXN	1.87182e-05	0.945298	0.173531	0.719962	BATF.75522739	0.000663362	0.188063
TNK2	2.54831e-08	0.984862	0.0506614	0.879427	CEBPZ.37228088	4.2781e-05	0.0188053
MVB12A	7.4492e-08	0.980636	0.0396129	0.88646	CEBPZ.37228088	5.19484e-05	0.0188053
DNAJC24	4.27365e-05	0.91912	0.00210896	0.865932	CEBPZ.37228088	0.000745612	0.179941
WDR91	5.3256e-07	0.969402	0.0139338	0.901553	DCP1A.53292521	9.8335e-05	0.0687361
PARS2	5.44162e-11	0.995806	0.00352979	0.936942	DDB2.47216923	2.93049e-06	0.00222717
EP400NL	5.31797e-06	0.966234	0.316317	0.600675	EGR2.62815887	0.000181529	0.123077
MAST3	4.11118e-06	0.957326	0.108777	0.795452	EGR2.62815873	0.00020429	0.116854
ZNF786	1.64956e-05	0.93957	0.0728926	0.814299	EGR2.62815873	0.00037274	0.116854
MCUR1	2.84271e-06	0.955279	0.00111259	0.901089	ETS1.128486081	0.00030308	0.165179
FAM206A	1.55266e-05	0.95231	0.242953	0.658581	ETS1.128486081	0.000708552	0.168899
MAP2K4	2.9419e-05	0.927268	0.0232623	0.852344	ETS1.128486081	0.000929718	0.168899
SNAI3	1.14541e-06	0.965862	0.063151	0.848956	EZH2.148846485	0.000113603	0.0825893
LDHC	7.73063e-13	0.998336	0.000875953	0.941995	FUS.31184329	2.95902e-06	0.00222222
NFATC3	1.09979e-05	0.942762	0.0437571	0.84645	FUS.31184329	0.000340287	0.127778
DHX32	2.52968e-07	0.974973	0.0476368	0.873078	GTF2H2.71055422	4.1211e-05	0.0288889
ZNF646	3.42204e-06	0.955065	0.0323973	0.86948	GTF2H2.71055422	0.000164844	0.0577778
ZNF865	5.58868e-13	0.998539	0.0522604	0.890791	GTF3A.27424803	3.19203e-06	0.00224719
CDNF	3.56828e-10	0.996107	0.358626	0.588705	HDAC3.141634859	2.77085e-06	0.00222222
FAM219B	8.46562e-07	0.970879	0.138443	0.778974	HMGA1.34240914	0.000191508	0.120267
EXT1	1.28934e-05	0.938321	0.00910848	0.877024	HMGB1.30463536	0.000277864	0.154102
USP35	2.22415e-05	0.948396	0.242917	0.654863	HMGB1.30463536	0.000390132	0.154102
ANKRD40	3.03115e-06	0.964043	0.1894	0.722253	HNRNPK.83972098	0.000161749	0.100446
KIAA1324	1.26308e-08	0.986465	0.0155616	0.916049	IKZF1.50376659	2.24319e-05	0.0155902
FAM129B	2.18011e-08	0.989728	0.311996	0.627467	IRF4.394977	6.94175e-05	0.049217
KLF16	9.04858e-09	0.987963	0.0541648	0.87887	IRF8.85909118	6.36072e-06	0.00448431
LINC00852	1.52338e-06	0.961429	0.0116337	0.896326	IRF8.85913149	0.000117343	0.0839002
CAB39L	1.92764e-06	0.965924	0.15558	0.757335	JUNB.12791929	0.000193632	0.12528
EID2B	1.09831e-06	0.963614	0.000134299	0.909944	KLF6.3781951	8.65028e-05	0.0414798
GEMIN4	2.13762e-06	0.959261	0.02837	0.877482	KLF6.3781951	0.000128024	0.0414798
FAM195A	3.59441e-06	0.982799	0.607332	0.340452	LRRFIP1.237763035	0.000239453	0.147982
RFNG	3.65672e-07	0.974317	0.0928971	0.827369	MAF1.144106096	8.19605e-05	0.0544218
ZNF230	4.29783e-07	0.972656	0.070197	0.848374	MATR3.139308137	7.10671e-05	0.0443459
RRP12	4.32448e-10	0.996348	0.418801	0.531372	MAZ.29807147	3.4788e-05	0.0219512
ZHX3	2.39083e-09	0.992967	0.244431	0.696114	MIER1.66970832	3.70415e-05	0.0243363
KCTD21	1.88011e-05	0.932727	0.00546892	0.875401	MIER1.66970832	0.00048154	0.158186
RBM4B	4.19252e-07	0.970587	0.00281946	0.913832	MIER1.66958196	9.85464e-05	0.04102
FAM135A	5.40788e-07	0.969147	0.00957032	0.905692	MIER1.66958196	0.000107242	0.04102
ZNF671	7.32218e-07	0.96899	0.0619852	0.853086	MLX.42568890	9.55117e-05	0.0602679
ROBO3	3.91413e-10	0.993534	0.000575858	0.937759	MTA2.62598030	8.56604e-06	0.00668151
DAPK3	1.13825e-07	0.979166	0.055783	0.868921	NCOA4.46012894	3.76068e-05	0.0244444
MGAT4B	1.13465e-06	0.972394	0.225546	0.694827	NFKBIA.35404553	0.000184881	0.133484
KCNK6	2.33193e-08	0.98436	0.00567539	0.923975	PCBP1.70088123	2.83688e-05	0.0133333
EIF2D	1.22724e-06	0.962757	0.000949994	0.908315	PCBP1.70088123	0.000312057	0.0540741
TUT1	1.73415e-06	0.974231	0.332381	0.592865	PCBP1.70088123	0.000345154	0.0540741
EXOSC5	3.56963e-05	0.929799	0.0890746	0.788891	PCBP1.70088123	0.00110165	0.108254
ELP3	5.23581e-05	0.916099	0.00923176	0.855901	PCBP1.70088123	0.00129551	0.108254
TBCC	7.98104e-05	0.907207	0.00237734	0.854408	PCBP1.70088123	0.00161229	0.108254
PTOV1	8.07268e-05	0.910998	0.0409408	0.819194	PCBP1.70088123	0.00161229	0.108254
DIAPH1	0.000177028	0.889928	0.00734735	0.83307	PCBP1.70088123	0.00241608	0.127879
XAF1	0.000254902	0.891399	0.087779	0.753719	PCBP1.70088123	0.00290307	0.127879
SQSTM1	0.00027006	0.880818	0.0199985	0.811701	PCBP1.70088123	0.00297872	0.127879
GLRX5	0.000272946	0.928378	0.385674	0.497305	PCBP1.70088123	0.00299291	0.127879
GPATCH2	4.22906e-06	0.96552	0.270095	0.644811	PCBP2.53455366	0.00022574	0.171111
NPHP3	2.01628e-06	0.961684	0.0696681	0.838495	PHB.49411797	0.000208349	0.157303
GALE	1.01739e-06	0.966044	0.0458024	0.866453	PHB2.6970441	0.000322948	0.151786
KLF16	1.77781e-08	0.985501	0.0204017	0.910288	PHF5A.41467570	0.000202485	0.114607
ZNF91	8.00535e-06	0.946534	0.0426046	0.851175	PLAGL2.32201958	0.000416308	0.174427
TBC1D20	1.82092e-05	0.9416	0.1183	0.771048	PLAGL2.32201958	0.000633513	0.174427
NUP210	2.45926e-05	0.932409	0.0524266	0.827963	PLAGL2.32201958	0.000711948	0.174427
LINC00886	7.07045e-10	0.992734	0.0113001	0.926246	PLAGL2.32197325	3.63473e-06	0.00220264
TBC1D9B	4.22281e-06	0.954323	0.0576141	0.843544	PLAGL2.32197325	0.000316221	0.095815
SLC25A37	7.38112e-05	0.91389	0.0522435	0.810599	PLAGL2.32197325	0.000966837	0.195301
HCG27	1.88979e-20	0.999965	0.0264445	0.91792	RC3H1.173961818	3.105e-06	0.00225734
LRRC34	2.50378e-11	0.996447	0.000549381	0.940538	RC3H1.173964067	3.26369e-06	0.00224215
ALDH16A1	2.44159e-06	0.962398	0.118995	0.790143	SFPQ.35190783	0.000219466	0.120267
DEK	3.61458e-05	0.922608	0.00850708	0.862781	SFPQ.35190783	0.000577114	0.158129
LINC00886	3.48885e-08	0.984961	0.112409	0.81813	SFPQ.35192922	4.54703e-05	0.033557
TTC22	1.77325e-11	0.996834	0.0357464	0.905657	SLC30A9.42063117	2.19697e-05	0.0157303
FAM86A	4.50969e-06	0.958683	0.150069	0.75587	SRA1.140552106	0.000227963	0.163677
TRIT1	7.54794e-06	0.954074	0.155296	0.746315	SSRP1.57330871	0.000469554	0.109105
HPSE	8.18518e-06	0.947571	0.0633195	0.831444	SSRP1.57330871	0.000490423	0.109105
ZNF217	1.08258e-05	0.940059	0.0005331	0.887297	SSRP1.57330871	0.000504336	0.109105
GBP3	2.25927e-05	0.954442	0.327116	0.578881	STAT5A.42292035	0.000372136	0.197137
PLA2G6	5.87739e-05	0.923192	0.105208	0.766546	STAT5A.42292035	0.000600111	0.197137
GM2A	1.16968e-05	0.943352	0.0639522	0.826812	STAT5A.42304559	0.000469925	0.191964
FAM162A	1.94429e-05	0.936144	0.0568884	0.827039	STAT5A.42304559	0.000630127	0.191964
TRIT1	4.38435e-05	0.925065	0.0726325	0.80076	STAT5A.42304559	0.000918489	0.191964
PPP6R1	2.45178e-07	0.983035	0.327396	0.606156	STAT6.57104558	2.89855e-05	0.02
ZNF511	1.4042e-05	0.936518	0.000146776	0.884346	STAT6.57104558	0.000383253	0.132222
FBXW9	2.2391e-07	0.975397	0.0395426	0.881571	SUB1.32591613	6.2926e-05	0.0426009
C17orf70	1.57375e-07	0.976271	0.00420509	0.917809	THAP5.108564810	9.06531e-05	0.0672646
AFG3L2	5.6324e-06	0.949394	0.0237163	0.872816	TP53.7676227	0.000200253	0.152993
FIZ1	5.35607e-06	0.95265	0.0709916	0.828607	VDR.47879048	0.000144321	0.097561
ZNF749	3.68251e-05	0.921557	0.000186791	0.870171	VDR.47879048	0.000439523	0.148559
ETS2	1.04049e-06	0.964084	0.0012257	0.909292	XBP1.28800395	0.000180108	0.127517
IPO4	1.72714e-06	0.965824	0.134787	0.777773	YBX1.42696740	0.000236852	0.120267
BAD	8.53123e-06	0.947302	0.0666229	0.82789	YBX1.42696740	0.000412581	0.120267
PPT2	4.01706e-11	0.996115	0.0126999	0.928039	YBX1.42696671	1.44518e-05	0.00671141
ZNF439	4.99338e-11	0.995901	0.00722171	0.933329	YBX1.42696671	1.73421e-05	0.00671141
WBSCR16	1.07674e-05	0.940094	2.42861e-06	0.887864	YBX1.42696671	0.00040465	0.1044
ZNF473	2.55933e-07	0.994798	0.784482	0.18889	YEATS4.69365695	8.34817e-05	0.0612472
SRRM2-AS1	2.85379e-06	0.955191	0.000139316	0.901985	YEATS4.69365695	0.000163982	0.0612472
ZNF331	4.2916e-08	0.982819	0.0393503	0.888789	ZNF207.32362941	1.08401e-05	0.00666667
ZNF320	5.77116e-06	0.958842	0.193489	0.713269	ZNF207.32362941	0.000307136	0.0944444
NUP210	2.40789e-05	0.931824	0.0411331	0.838721	ZNF207.32362941	0.00066486	0.122222
EPC1	3.61961e-05	0.941485	0.229862	0.661004	ZNF207.32362941	0.000794941	0.122222
MCM9	8.52724e-07	0.966695	0.0293943	0.88349	ZNF24.35339842	8.64304e-05	0.058427
DFFB	2.64219e-05	0.927387	0.00396657	0.87187	ZNF24.35339842	0.000385613	0.130337
WDR24	5.08843e-07	0.980593	0.342455	0.589289	ZNF410.73922127	0.000175634	0.122768
STXBP3	3.58836e-06	0.954265	0.0260865	0.875046	ZNF511.133309078	0.00027474	0.179954
SEC61A2	2.01044e-08	0.991451	0.410336	0.534705	ZNF706.101201618	6.58166e-05	0.0336323
PLCG1	3.27054e-06	0.955007	0.0227075	0.879137	ZNF706.101201657	0.000116963	0.106904
LSM4	7.82593e-07	0.966198	3.92205e-06	0.912517	ATF3.212615059	0.000268575	0.177528
SLC26A11	9.52044e-09	0.987183	0.00945434	0.922852	JUN.58782886	1.69259e-05	0.00886918
PNKP	3.43866e-05	0.923069	0.00408446	0.867671	JUN.58782886	0.000702425	0.184035
HMGXB3	1.76926e-07	0.979442	0.144233	0.781415	BACH2.89950773	5.47641e-05	0.0361991
ZNF211	9.09575e-06	0.946268	0.0620942	0.831433	BACH2.89950773	0.000328585	0.108597
NLRC5	1.88274e-05	0.936039	0.0495105	0.834321	FLI1.128781997	0.00027818	0.185268
GDF11	3.25489e-09	0.994089	0.395324	0.551596	CTCF.67612001	5.82732e-06	0.00443459
MAN2B1	1.29135e-08	0.989531	0.22267	0.714046	RUNX2.45512275	7.03235e-06	0.00444444
DCTN4	1.92702e-06	0.958965	0.00219581	0.903481	RUNX2.45512275	0.000158228	0.05
RMI1	5.11706e-05	0.915659	0.000119225	0.864669	RUNX2.45512275	0.000759494	0.16
UBE2D4	8.7605e-08	0.982857	0.166271	0.762956	ELF1.40958990	0.000117163	0.0677201
ZNF69	5.97458e-14	0.99911	0.0583058	0.885307	ELF1.40949903	9.3604e-06	0.00671141
PANK4	2.68428e-09	0.990427	0.0238929	0.911451	ERG.38445525	3.50838e-06	0.0022173
PNPLA6	4.1184e-08	0.989959	0.40758	0.535891	ERG.38445525	1.40335e-05	0.00443459
LIN7B	5.35119e-10	0.993824	0.0974633	0.841367	SP1.53383311	6.44773e-05	0.046875
EXT1	2.00568e-06	0.961668	0.0683719	0.839773	SP1.53383311	0.00026712	0.0970982
PARD6A	1.49533e-05	0.941427	0.0809078	0.80807	NRF1.129710492	0.000488546	0.186534
STOML1	1.76375e-05	0.934156	0.0120195	0.870168	NRF1.129710492	0.000509656	0.186534
C15orf61	2.93609e-08	0.989361	0.330577	0.60919	NRF1.129677649	7.00257e-05	0.0425056
FXYD1	5.16375e-06	0.969882	0.381424	0.5415	E2F4.67193119	0.00026172	0.162528
CIITA	3.4464e-09	0.996106	0.597067	0.363048	MAFK.1540087	3.67789e-06	0.00224719
NRF1	6.08311e-07	0.96821	0.00575813	0.908634	EGR1.138467317	0.000140499	0.0868132
UBXN6	6.88512e-06	0.94599	0.00510642	0.888296	EGR1.138467317	0.000264272	0.0868132
SPHK1	7.47897e-13	0.998373	0.014316	0.928555	RFX2.6026185	2.69034e-06	0.00222222
