## Supplemental Table 7 for "Mapping gene regulatory networks of primary CD4^+^ T cells using single-cell genomics and genome engineering"

### Sheet: eqtls.emp.sig
snp	gene	pv	r2_alt	r2_null	beta	donor_residual	sgRNA	empirical	FDR
chr11:66031660:C:T	YIF1A	2.86338e-05	0.759506	0.144584	-1.3437	0	ARID5A.96551631	9.65986e-05	0.071
chr16:72044238:G:C	TXNL4B	1.66028e-05	0.859789	0.138178	-1.48683	0.0598356	ARID5B.61902410	5.46529e-05	0.037
chr11:66358126:C:T	RBM4	3.16031e-06	0.83729	0.0593693	1.20283	0	BCLAF1.136278294	1.41443e-06	0.001
chr8:11660916:C:T	NEIL2	2.90676e-05	0.702761	0.0108238	-1.03329	0	BHLHE40.4980001	7.89474e-05	0.057
chr18:47027905:A:G	RPL17	4.02833e-05	0.663388	0.00274123	0.922766	0	CREM.35179264	0.000273775	0.149
chr6:155635585:A:C	TFB1M	8.14599e-05	0.644864	0.0707579	1.06954	0	CREM.35179264	0.000429395	0.149
chr6:30002881:T:C	ZNRD1-AS1	5.46377e-05	0.69198	0.11807	-1.3725	0	DCP1A.53292521	0.00018598	0.13
chr8:145007187:G:A	GRINA	0.000111875	0.630248	0.0468306	-1.13776	0	DCP1A.53292521	0.000553648	0.1935
chr19:58231807:A:G	ZNF587B	0.000156204	0.600607	0.0488671	-0.990532	0	EGR2.62815873	0.000575758	0.1928
chr6:32975381:A:G	HLA-DMA	0.000232558	0.566426	0.000350582	0.9814	0	EGR2.62815873	0.000977672	0.1928
chr6:158928806:C:T	TMEM181	0.000249142	0.557212	0.00156358	-1.65119	0	EGR2.62815873	0.00102392	0.1928
chr14:35032112:C:T	SNX6	0.000370105	0.601698	0.0194958	-1.76166	0	EGR2.62815873	0.00152951	0.1928
chr16:70514828:A:C	ST3GAL2	0.000372437	0.635019	0.143815	0.836712	0	EGR2.62815873	0.00153748	0.1928
chr14:74874540:A:G	ISCA2	0.000442291	0.552636	0.043002	-1.21543	0	EGR2.62815873	0.00185486	0.193833
chr3:101576175:T:C	NXPE3	7.61581e-05	0.688346	0.0432399	-1.36703	0	ENO1.8871985	0.000237668	0.1125
chr5:162944709:A:G	NUDCD2	0.000108278	0.627222	0.0276836	-1.04988	0	ENO1.8871985	0.000336323	0.1125
chr9:116170559:G:A	POLE3	0.000187933	0.705624	0.126363	-1.3215	0.00259193	ENO1.8871985	0.000736921	0.164333
chr4:119634130:T:C	SEC24D	3.09583e-05	0.757248	0.00870634	-1.79003	0	ENO1.8870460	9.97067e-05	0.068
chr1:145558824:A:C	LIX1L	0.000141861	0.729494	0.235321	-1.09207	0	ETS1.128486081	0.000469725	0.145333
chr19:35550241:T:C	GRAMD1A	0.000169073	0.650873	0.00276117	1.47451	0	ETS1.128486081	0.000627523	0.145333
chr10:64914372:G:C	JMJD1C	0.00020078	0.638146	0.0190654	1.0734	0	ETS1.128486081	0.0008	0.145333
chr1:111775792:A:G	CEPT1	3.0912e-05	0.798305	0.159275	1.37216	0.0052669	EWSR1.29288709	7.43802e-05	0.054
chr14:74874540:A:G	NPC2	3.93329e-05	0.731489	0.187436	1.26676	0	EZH2.148826587	0.000169365	0.136
chr17:45884973:G:A	MRPL10	2.57161e-05	0.744639	0.0604946	-3.0047	0	GABPB1.50303991	0.000208955	0.154
chr17:45884973:G:A	SCRN2	1.25833e-05	0.696779	0.00740674	-2.61166	0	HMGB1.30463536	3.79747e-05	0.03
chr19:38667916:A:G	SPINT2	6.66191e-06	0.879418	0.252332	0.984001	0.0201476	ID2.8682404	2.12443e-05	0.014
chr16:8941934:C:A	CARHSP1	6.21648e-05	0.675729	0.0804062	1.18753	0	ID2.8682404	0.00023824	0.0785
chr4:25465970:G:A	ANAPC4	8.44278e-06	0.766378	0.0106089	1.20734	0	IKZF1.50399996	2.24404e-05	0.016
chr6:119256079:A:G	MCM9	8.54414e-05	0.695965	0.227307	0.918781	0	IRF1.132487047	0.000264264	0.176
chr13:49951142:T:C	SETDB2	7.53372e-05	0.685067	0.000218333	1.1425	0	IRF4.397215	0.000328571	0.176
chr3:49736565:G:A	APEH	0.00014609	0.585338	0.000771793	1.49243	0	IRF4.397215	0.000628571	0.176
chr12:57119236:G:A	PTGES3	3.9443e-05	0.762401	0.276616	-1.19988	0	KLF6.3781951	0.00033179	0.173
chr1:22443887:G:T	LINC00339	9.96308e-05	0.634146	0.0866117	-1.56636	0	KLF6.3781951	0.000533951	0.173
chr17:45884973:G:A	SCRN2	4.45168e-05	0.657973	0.066585	-2.62919	0	MAF1.144106162	0.00015625	0.11
chr21:46269496:A:G	FAM207A	6.90639e-05	0.664024	0.00173872	-0.895549	0	MATR3.139308137	0.000286859	0.179
chr5:96498783:G:A	RIOK2	5.07369e-05	0.640555	0.0192531	1.12219	0	MYC.127738837	9.90291e-05	0.051
chr19:36980370:T:C	ZNF529	6.67792e-05	0.654601	0.00326272	-1.41917	0	NFATC3.68122059	0.000218453	0.159
chr5:87565725:C:T	TMEM161B	0.000123236	0.635513	0.00901417	1.34729	0	NFATC3.68122059	0.000431479	0.159
chr9:86571611:A:G	RMI1	9.75974e-05	0.652004	0.000922768	0.897238	0	PCBP1.70088123	0.000576596	0.176
chr11:114232215:G:T	REXO2	0.000144456	0.740556	0.0949606	-1.05507	0.0480891	PCBP1.70088123	0.000748936	0.176
chr11:63595072:C:A	MARK2	3.57285e-05	0.667699	0.0123501	1.11401	0	PCBP2.53459399	0.000101248	0.073
chr15:78789488:C:T	IREB2	0.000100132	0.642458	1.09163e-05	-2.4974	0	PHF5A.41467570	0.000316254	0.179
chr11:114232215:G:T	RBM7	1.8758e-05	0.817912	0.281201	1.12882	0	RBPJ.26386378	7.53324e-05	0.051
chr1:173878832:T:C	ZBTB37	8.3346e-05	0.689747	0.00793099	1.10367	9.76592e-18	RBPJ.26386378	0.000388479	0.1315
chr19:3958890:G:A	DAPK3	0.000102438	0.713132	0.0316154	-1.13846	0.00954193	RC3H1.173961818	0.000309491	0.154
chr6:44228162:G:A	SLC35B2	0.000129546	0.591176	0.00834996	-1.03991	0	RC3H1.173961818	0.000423659	0.154
chr5:82350810:C:A	XRCC4	0.000101953	0.716871	0.253174	1.18669	0	RPL7.73292316	0.000393204	0.162
chr6:32797876:A:G	PSMB8	6.10398e-05	0.673206	0.153698	-2.24195	0	RPL7A.133349640	0.000228385	0.077
chr17:61938248:G:T	CD79B	6.22628e-05	0.714477	0.00169761	-1.22155	0	RPL7A.133349640	0.000251224	0.077
chr14:24679877:C:T	IRF9	0.000107104	0.633429	0.0197443	1.02257	0	SLC30A9.42049415	0.000341629	0.151
chr1:40254522:G:A	TRIT1	6.15773e-05	0.674841	0.000851823	-1.18227	0	SMARCE1.40642456	0.000170435	0.098
chr17:72743120:C:T	NAT9	2.99113e-05	0.741524	0.0647139	-1.73885	0	SSRP1.57331762	7.65625e-05	0.049
chr1:55266845:C:T	TTC4	2.82037e-05	0.682729	0.0128807	0.929839	0	TFAM.58388689	0.000101327	0.084
chr7:72891754:C:T	BAZ1B	3.93354e-05	0.669716	0.00236127	-2.62186	0	TFB2M.246556688	0.000275218	0.1915
chr6:158517308:A:G	GTF2H5	9.05285e-05	0.614567	0.0139425	1.06227	0	TFB2M.246556688	0.000476961	0.1915
chr1:43855578:G:C	SZT2	1.2258e-05	0.7262	0.0207458	1.73982	0	TFDP1.113633911	0.000193588	0.157
chr16:74657421:T:C	MLKL	5.15478e-05	0.671769	0.00721317	-1.07377	0	THAP5.108564810	0.000119946	0.089
chr19:1452815:C:G	NDUFS7	8.40112e-06	0.799065	0.106071	-1.25361	0	TOE1.45343121	3.77953e-05	0.024
chr19:53427209:C:T	ZNF816	4.08398e-05	0.645302	0.0011034	1.06551	0	TOE1.45342886	0.000142663	0.105
chr7:127949577:T:C	IMPDH1	9.38825e-05	0.688557	0.140958	-1.06938	0	TP53.7676227	0.000356021	0.141
chr7:76131695:A:G	DTX2	9.70482e-05	0.631437	0.073777	0.976912	0	TP53.7676227	0.00036911	0.141
chr16:85112002:T:G	KIAA0513	8.99992e-05	0.651417	0.0383457	1.0596	0	ZC3H15.186501310	0.000267327	0.189
chr4:17694916:A:G	FAM184B	0.000163826	0.637519	0.0364188	-1.01982	0	ZC3H15.186501310	0.000548798	0.194
chr17:45924046:G:T	PNPO	4.90434e-05	0.718095	0.0671793	-2.47918	0	ZNF146.36236488	0.000112965	0.088
chr4:8512250:G:C	ACOX3	4.34473e-05	0.656922	0.0233704	1.34172	0	ZNF24.35340244	0.000164238	0.124
chr19:53705809:G:C	ZNF677	4.59808e-05	0.680258	0.0536087	-1.06929	0	ZNF410.73922127	0.000184549	0.0735
chr16:88803982:C:G	APRT	5.14051e-05	0.664613	0.0635584	1.02547	0	ZNF410.73922127	0.0002103	0.0735
chr9:33817617:T:C	UBE2R2	4.44529e-05	0.680479	0.00333374	1.42745	0	ZNF511.133310225	0.000143416	0.11
chr19:48984060:A:G	CYTH2	4.90147e-05	0.790594	0.0172222	2.23171	0.0685383	ZNF622.16463242	0.00017507	0.125
chr21:40195059:A:G	ETS2	9.66092e-05	0.667564	0.00593323	-1.39107	0	ATF3.212615192	0.000290495	0.1495
chr9:123940796:C:G	RAB14	0.000119558	0.659439	0.0515114	-2.61676	0	ATF3.212615192	0.000400268	0.1495
chr17:45884973:G:A	MRPL10	1.61918e-05	0.728534	0.0148018	-2.67665	0	FOSL2.28412051	4.78723e-05	0.036
chr6:2990406:C:T	SERPINB6	4.54053e-05	0.713999	0.00951336	-1.79846	0	FOSL2.28412051	0.000519947	0.1955
chr14:24679877:C:T	REC8	7.32388e-05	0.673017	0.132472	-0.973024	0	BACH2.89950919	0.000235714	0.165
chr17:57184162:A:C	PRR11	6.28737e-06	0.841504	0.176455	-2.52973	1.07662e-16	BACH2.89950773	0.000177005	0.117
chr7:8215534:T:C	ICA1	1.67312e-05	0.751928	0.063397	1.26666	0	FLI1.128772911	0.000174164	0.151
chr17:80708601:C:G	FN3KRP	8.48753e-05	0.645058	0.000463153	1.43128	0	FLI1.128772911	0.00038985	0.169
chr11:6618548:G:A	RRP8	4.48103e-06	0.821234	0.110242	0.970273	0	CTCF.67611476	7.66871e-06	0.005
chr5:35028272:C:T	DNAJC21	3.5432e-05	0.729224	0.239537	1.19918	0	BACH1.29321463	0.000117805	0.088
chr20:49639463:T:C	MOCS3	0.000111374	0.681023	0.173296	1.1486	0	BACH1.29321463	0.000412316	0.154
chr6:32975381:A:G	HLA-DMA	2.02815e-05	0.711446	0.0282566	1.3967	0	RUNX1.34880580	5.55556e-05	0.035
chr3:12848822:T:C	RPL32	3.89511e-05	0.671176	0.0487985	1.52387	0	ELK4.205620637	0.000140089	0.094
chr19:58180499:G:C	ZNF587	6.40417e-05	0.727172	0.286284	-0.958806	0	RUNX2.45491996	0.000366097	0.195
chr14:99876505:A:G	SETD3	9.60417e-05	0.683127	9.04731e-05	1.45438	0	RUNX2.45491996	0.000555556	0.195
chr14:24679877:C:T	REC8	7.28582e-05	0.702981	0.054794	-1.09883	0	NRF1.129710492	0.000214481	0.157
chr17:72610089:C:T	RAB37	0.00013981	0.59911	0.026583	-1.01035	0	NRF1.129710492	0.000497268	0.182
chr17:4875566:T:C	RNF167	4.13934e-06	0.757046	0.0028231	-1.56096	0	ELF5.34505689	1e-05	0.008
chr3:183696402:A:G	ABCC5	5.27445e-05	0.679407	0.114663	-1.3037	0	ELF5.34493484	0.000176387	0.124
