## Supplemental Table 4 for "Mapping gene regulatory networks of primary CD4^+^ T cells using single-cell genomics and genome engineering"

### Sheet: nsnp10_updated_res68.meta.z.clu
	Tnaive	Cytotoxic	Thstim,cycling	Thstim,histone	Thstim,naïve	Th1	Th2	Proliferatin	Ttrans,cyto	Ttrans,stim
NFATC3.68183267	-1.80926	-3.18611	-1.09333	0.0648448	-1.59747	-1.68853	0.502063	1.30991	-0.233765	1.53511
STAT5A.42304559	0.978845	0.412383	1.04441	0.816143	-0.654827	-0.920266	-0.820293	1.99585	-1.02709	-0.332431
ZNF24.35339842	-0.502017	-1.13376	-0.718098	-1.08555	-0.492322	-1.73164	0.221813	-0.279776	-0.623354	2.01938
RC3H1.173961818	0.383405	0.390746	-0.768792	-0.150282	0.591575	0.610157	0.963623	0.35121	-0.526343	-0.79281
XBP1.28797122	-0.140596	-0.893338	-2.22184	-0.483484	-0.057473	-1.89828	-1.23047	0.761318	0.00202407	1.88876
CEBPZ.37223251	-0.668151	-0.691688	-0.985544	-2.14672	-1.45443	-1.86876	-0.00169179	-1.02068	2.11397	1.50598
BHLHE40.4980001	0.149886	0.105521	0.605431	0.967992	-0.718908	0.662413	-0.475962	1.31617	-0.528358	-0.706137
FUBP1.77969992	-0.703506	-0.582576	-1.22787	-1.15351	-0.74881	-0.252651	0.0258201	-0.870324	-0.482123	1.92909
ZNF511.133310225	0.327506	0.171578	0.592811	-0.0586548	0.538959	-0.457849	-0.960061	0.0189678	1.97225	-0.82723
HDAC3.141628129	-0.982882	-0.651441	-0.889412	-0.952323	-0.540772	-1.77993	-0.259606	-0.802583	0.336633	2.07237
SFPQ.35190783	-0.177141	1.16525	0.914397	0.717423	0.39407	0.76237	-1.36494	0.0844871	0.858575	-0.791612
ETV1.13986654	0.595869	1.41004	1.64114	0.506552	-0.48492	0.0645868	-0.0562533	-0.396633	0.746733	-1.04902
NCOA4.46012894	0.459572	-0.0398226	-0.226017	0.377165	-1.15838	0.838592	1.38463	-0.577728	0.0214166	-0.642885
PHB2.6969554	-0.429203	-0.624395	-1.41385	-1.67588	-1.0664	-0.327963	-1.01274	0.457858	-0.405876	1.91794
TOX4.21487678	-0.239231	0.272245	-0.308878	0.488158	1.00836	0.705494	-0.721573	-1.23105	-1.26975	1.30649
HMGB1.30463536	-0.384773	-0.226294	-0.0721403	-0.523642	-0.449078	0.870176	-0.652042	-0.21463	1.9806	-0.627062
SMAD2.47896526	-2.17094	-1.6766	-2.89812	-1.97272	-0.62628	1.62959	0.812281	0.202912	0.0742671	0.925441
NFKBIA.35402853	-0.580983	-0.617436	-0.36194	-0.346978	0.119069	0.365067	-1.03335	0.405031	2.06141	-0.602572
ATF4.39521890	-1.07331	-0.385674	-0.934358	-0.776048	-1.15082	0.148685	1.3211	0.385935	1.19084	-0.715064
IKZF1.50376659	0.673947	-0.60673	0.977368	-0.637525	0.965326	-0.928088	1.63148	0.348714	-0.779532	-0.636361
THAP5.108564810	-0.645262	-0.559176	0.529351	-0.650523	-0.915675	-1.2505	2.08162	0.703658	-0.0775919	-0.518807
PCBP2.53455366	-0.477604	-1.41765	-2.09385	-1.76419	-1.03869	-0.753749	1.1028	-1.45819	1.86415	1.02585
RFX2.6026185	-1.28615	-0.922755	-0.496721	-0.340638	-0.60945	-0.0673893	1.9653	-0.326727	0.77153	-0.497955
TFAM.58388689	-0.30991	0.263991	0.202432	0.899575	-0.218205	-1.06293	-0.313673	-1.21117	-1.08827	1.75845
TCF25.89893788	0.58604	-0.0461099	-0.407559	0.0718873	2.92552	0.457519	0.397001	-0.98154	0.172257	-0.705581
STAT1.190997935	-0.516428	-0.929107	-0.0831335	0.435701	-0.519325	0.327441	-0.863031	-0.959305	-0.738861	1.73813
VDR.47855738	-0.863882	-0.19045	1.75375	0.348996	0.165683	-0.127789	1.06759	-0.93571	0.839152	-0.794668
ARID5B.61902410	-0.224673	-0.373269	-0.300543	-0.423398	-0.277383	-1.43233	2.4577	-0.384776	0.137676	-0.308985
IFI16.159045333	1.41457	0.77798	1.13683	0.937056	1.40734	-0.555507	-0.209374	-1.1172	0.934847	-0.906891
HOPX.56655937	-0.4469	-1.5008	-0.677981	-1.32045	-1.27587	-1.66684	-1.23142	-0.21672	1.51801	1.82468
ZNF146.36236488	1.29535	0.29801	-0.317332	1.53438	2.14731	0.267513	0.18483	-2.05827	-0.0956086	-0.143276
HDAC3.141634859	-1.61214	-1.80529	0.231613	-1.25224	1.17591	-0.569092	-1.25919	-0.923322	0.801727	1.7519
ENO1.8870460	0.746519	0.229842	-0.421654	-1.0656	0.401843	-2.01074	-0.830512	-0.670445	-0.504918	1.9902
TP53.7675058	-0.24258	-0.440639	-0.452827	-0.430984	-0.0147078	-0.297625	1.84102	0.597	-0.660971	-0.517844
FUS.31184329	0.00871268	0.0140694	-0.292938	1.10543	0.575699	0.459035	0.987921	-0.163568	-0.243594	-0.848591
ARID5A.96551631	-0.432355	-0.325667	-0.00572706	-0.586908	-0.677218	-0.648377	2.36366	-0.391283	-0.0562739	-0.339654
ELF1.40949903	-0.723425	-0.498502	0.142583	-0.0889333	-0.264669	1.12815	0.250857	1.26001	-0.880826	-0.470174
ARID5A.96550280	-1.5457	-1.87826	-1.49103	-2.721	-1.07238	-0.387354	0.204525	-0.775701	1.94196	1.39743
ENO1.8871985	1.4687	-0.0683413	0.350947	-0.463518	0.481228	0.312477	0.891134	0.486491	-1.35722	-0.528309
IRF8.85913149	1.87163	1.75431	1.27656	0.697093	1.12452	0.297125	-0.527895	-0.561085	-0.389334	-0.837741
ASCC1.72196949	-0.167655	0.0292572	-0.39499	-1.20014	0.369212	-1.14619	-0.752985	-0.401938	-0.889787	1.96825
ZNF24.35340244	-1.96755	-1.89093	-2.29882	-0.659612	-0.303343	-1.08499	2.35149	0.485772	0.19687	0.350454
RPL7.73292316	0.699211	0.347574	0.0344668	0.709131	0.149064	1.84965	-0.812402	0.277626	-0.98426	-0.30702
TCF25.89900721	2.05905	1.3656	1.62204	0.444498	2.15719	0.0753988	-0.710138	-0.393104	-1.25037	-0.46491
ELK1.47638134	-0.331214	-1.28241	0.678107	2.43241	-0.00556655	-1.03363	0.916072	-1.30387	1.36147	-0.527853
TOE1.45342886	-0.545964	-0.964363	-0.894563	-0.995635	-0.503336	-0.896485	-0.452855	-0.751607	-0.144829	2.05981
ERG.38445525	0.0851077	0.152441	0.335298	-0.095442	-1.37594	-0.601153	2.14319	-0.300783	-0.102982	-0.513095
IRF1.132487047	0.943325	1.73201	1.76064	1.17648	1.17593	0.377086	-0.310896	-0.588191	-1.01329	-0.625802
DPF2.65340430	0.710006	1.73714	0.412738	0.504992	-1.05552	-0.121245	-0.640236	-0.50366	-1.87594	1.30309
GABPA.25741671	0.15505	1.34698	-1.66742	0.649202	-0.274052	0.0276319	-0.36238	-1.93744	-0.291779	1.46411
PHTF2.77940044	0.158823	1.18339	0.534572	-0.209361	1.45717	0.556476	-0.845754	1.12488	-1.19481	-0.431945
ZNF706.101201657	-0.187752	-1.24962	-0.50497	-0.187388	0.0413112	-0.479084	-1.5039	-0.0539436	-0.527454	1.8708
SP1.53383311	-1.48723	0.538668	-0.405872	-0.763773	-2.69057	1.44259	0.240113	-1.19948	-0.197329	1.28348
CEBPZ.37228088	-1.1127	-0.261943	-0.72094	-1.81908	-0.680752	-0.681231	-0.445484	1.84353	1.67189	-0.456715
IFI16.159018299	0.104422	-0.401046	0.102922	-0.132317	0.27865	-0.789093	0.634441	0.652625	1.07054	-1.06132
ZBED2.111593911	0.0954156	-0.0337184	-0.218169	-0.82079	-0.375818	-0.627529	-1.09311	0.377012	2.49779	-0.506163
HMGA1.34240914	0.613217	0.0583108	0.571097	0.265715	0.0460053	2.09187	-0.254692	-0.384382	-0.926684	-0.272859
JUN.58782886	-0.703828	-1.12659	-0.0287553	0.834263	-1.50801	-0.859524	0.817609	1.27436	0.907761	-0.811839
ATF6.161846504	-0.626643	-0.620605	0.786637	0.164722	1.71471	0.744063	-1.80243	-0.0807625	-1.14641	1.09851
CREM.35188237	0.0694877	0.760411	-1.96819	-0.994348	-1.56657	0.54639	-1.35121	0.794968	-0.825953	1.47339
FOSL2.28412051	-4.1766	-1.35715	-1.23489	-1.04864	-0.905146	0.926844	-0.0713748	-0.439983	1.49997	1.0922
TFDP1.113633911	-2.2194	-0.634727	-0.88922	-1.4853	-0.74761	1.33829	1.09983	1.01602	-0.278499	-0.173074
MAFK.1540087	0.621728	-0.165379	0.107497	0.36016	0.38445	0.857748	-0.822304	0.190547	1.02303	-0.905185
CTCFL.57515801	-1.18925	-1.26667	-1.55635	-1.66323	-1.77608	-1.47457	0.0622488	1.24152	-0.328103	1.78358
MLX.42568890	-0.0947002	0.907465	1.17306	-0.00768214	-0.0365079	1.39474	0.502935	-0.466862	-0.676464	-0.610026
PRDM1.106105284	0.384933	0.730654	2.16245	-0.0777368	0.240887	0.531504	0.887469	-1.30497	-0.301284	-0.572501
NCOA3.47634078	-0.954147	-1.40543	-0.997656	0.895197	-1.29741	0.455985	-0.844269	2.15941	0.0363196	-0.108085
FOXP1.71015617	-0.752764	-0.511594	-0.796801	-0.689	-1.17751	-1.30705	-0.844314	-0.481738	0.210738	2.09117
EGR1.138467471	0.823977	0.84508	0.977304	1.81512	-0.297274	-0.405579	-1.65786	0.882309	0.615913	-0.756221
TAF7.141319508	0.383387	0.408503	-0.479679	2.20984	0.293963	-2.43011	0.986488	0.39121	0.613128	-0.868229
CTCFL.57518862	-0.588429	-0.288166	-1.0237	-0.725042	-0.605043	1.68678	0.406217	-0.729268	-1.25275	1.03925
RUNX1.34799436	1.24182	1.55569	0.0342782	-0.0416022	-0.418535	0.127192	-0.056408	-0.570515	1.266	-0.973062
GTF2I.74705210	2.17256	0.0587462	0.686843	1.45247	1.04076	0.210177	-1.55407	-0.565634	0.861469	-0.667044
STAT6.57102489	0.741422	1.34076	0.934987	0.656117	-0.813553	1.32762	-0.702873	0.416783	-0.6359	-0.646215
STAT1.190998294	-0.831895	-0.685685	0.316732	1.20927	0.318184	0.0969695	-2.03174	-0.76942	-0.0625859	1.51301
SATB1.18417016	0.200408	0.890982	0.84177	0.377636	1.85912	0.272931	-0.123509	-1.1175	0.78012	-0.841689
ZBED2.111593789	-0.505171	-0.932841	-0.861649	-1.51953	-0.632618	-1.88407	0.491647	-0.357741	-0.449087	1.99632
NCOA3.47627735	1.20298	1.50501	1.22059	0.726874	1.8271	0.500438	-1.0619	-1.12495	0.291949	-0.64253
RUNX1.34880580	0.400432	0.573803	-0.849332	-1.24188	-0.615522	-0.0831292	2.11068	-0.872157	0.201585	-0.349982
ELK4.205620637	0.220896	-0.605927	0.189994	0.752036	-1.09936	1.0202	1.4483	-0.544512	-0.886683	-0.249126
NONO.71294280	-0.23041	-0.628804	1.09969	0.38177	0.158178	0.338199	-0.203025	1.43613	-0.525718	-0.740536
NOC4L.132151270	1.10998	0.0668975	-0.162144	0.725019	-1.24735	0.202557	1.75911	-0.634114	-0.917165	-0.267211
ZFP36L1.68790159	0.282063	0.258597	-0.276719	-0.342801	-0.859012	0.526747	-1.58158	-0.597151	-0.636623	1.65462
TFB2M.246565843	0.839975	0.70867	1.049	2.08048	1.04215	0.450573	0.292665	-1.34848	-1.00406	-0.318769
HCFC1.153963360	0.331368	1.13687	0.276202	0.0582638	0.473184	0.499514	-0.447706	-0.438286	1.23431	-0.949719
SATB1.18415117	-2.52633	-0.710999	-0.258611	1.10538	-0.0394408	0.586048	1.61299	-0.833372	0.282992	-0.271825
ELF5.34493484	-0.356406	-1.63315	-1.94591	-2.13638	-1.03548	-2.87677	2.04228	0.852219	0.76516	0.702146
ASCC1.72210803	-0.911681	-1.613	-1.2242	-1.40207	0.00956629	0.190622	-1.65355	-0.476804	1.33607	1.55364
ATF3.212615059	1.13205	0.934077	1.78417	0.318965	1.03935	-1.04256	-0.77426	0.737374	0.403362	-1.04697
MLX.42569204	-0.0671698	-0.411907	2.03777	1.09746	0.698792	0.014791	0.0553597	0.719956	-0.7126	-0.840886
MIER1.66958196	-0.346613	0.928919	-0.138072	0.155515	-1.12424	-0.442342	-1.39941	-0.0121448	-1.06082	1.75055
FLI1.128781997	-0.693216	-1.16556	0.0236143	-0.34403	-0.323716	-0.710477	-0.422666	2.49609	-0.112852	-0.292193
ETS1.128489368	0.763773	0.687548	-0.493171	-1.40425	-1.53755	1.42927	-0.526787	0.996797	0.509626	-0.654716
ZNF511.133309078	0.322448	0.710762	-0.941007	0.0304726	0.057572	-0.456854	-0.194836	-1.12244	2.3557	-0.485947
SNW1.77732501	0.017719	0.525246	-0.0426461	0.876241	-0.467367	0.647428	0.482584	0.887532	-1.11686	-0.598113
IRF1.132487119	1.45218	0.373097	1.47568	0.294271	-0.419399	0.57228	0.381707	-0.252327	-0.133406	-0.952433
ZNF706.101201618	-0.16951	0.162563	0.744787	0.431953	-1.17134	1.09183	0.212327	0.995183	-1.17938	-0.422788
FLI1.128772911	1.03275	0.192493	-0.055431	1.36634	1.53612	1.57681	-1.61445	-0.541776	-0.525262	-0.0572199
EZH2.148846485	-0.611388	-0.100446	-0.411211	-0.246801	0.106365	-1.17051	1.3764	-0.394647	1.61156	-0.749398
ID2.8682404	-1.29293	0.172173	-0.766218	-0.917928	-0.425722	1.7812	0.638837	-0.47005	0.822439	-0.511984
SRA1.140552106	-0.498351	0.809079	0.528814	0.728345	-0.144383	-0.190766	-0.939944	1.52435	0.359342	-0.828502
TCF19.31161591	-0.771022	-0.714397	-1.77237	-1.55909	-0.306527	-1.29162	-0.940976	-0.831278	2.42753	1.30214
RBBP7.16857703	-2.69195	-2.70915	-2.55772	-1.38867	-1.25663	-0.683757	-0.0527696	0.818549	1.75297	1.26827
NFATC3.68122059	-1.16497	-0.797638	-0.507094	-0.342147	-0.494919	-1.43548	1.58971	-1.28881	-0.460464	1.47061
THAP5.108564968	-0.531727	-0.176612	0.217998	-0.0783857	-1.21388	2.42609	-0.516937	-0.918676	-0.702897	0.723206
VDR.47879048	-0.608916	-0.672075	-0.300829	-1.07777	0.834946	-1.39018	-0.703026	0.329508	-1.15291	1.85907
CBFB.67036720	1.26427	0.837279	0.753948	2.68864	1.21172	-0.967369	0.290093	-0.258009	-0.697818	-0.82596
RUNX2.45512275	1.47863	0.969413	1.14649	0.224421	1.70667	-0.00498021	-1.09875	-0.17485	0.5994	-0.936288
STAT6.57104558	0.140316	-0.503619	0.0402483	2.00049	0.804723	-0.0584943	0.419802	-0.740987	0.873167	-0.907145
RBPJ.26415547	1.31431	0.253995	0.4687	0.654459	0.932252	0.259321	-1.8607	0.260756	1.0265	-0.668959
ATF4.39521667	1.01811	1.63727	1.06669	1.34274	0.599494	-1.01008	0.0686695	-1.44435	1.11761	-0.785667
IRF2.184418577	-1.48069	-0.49576	0.05522	-1.50557	0.288811	-1.27963	-1.99531	1.78304	1.6217	0.369661
SRA1.140551987	0.507677	0.641411	0.892467	0.93741	-0.390587	1.4649	-0.694193	0.0238343	-0.0659396	-0.761704
YBX1.42696740	-0.75603	-0.905575	-0.674884	-0.765381	-1.50735	-0.0640272	-0.897692	-0.573504	0.00529743	1.96729
SMARCA5.143536626	0.698551	0.746939	1.32885	1.64051	0.667277	0.0826581	-0.44291	-1.45486	0.9696	-0.705545
EGR2.62815887	0.342502	0.238365	-0.630228	0.360431	-0.525485	-1.71213	1.64227	0.895444	0.0389941	-0.7494
BCLAF1.136278294	0.0406988	-1.21042	-0.167602	-0.674835	-0.780381	0.206863	-0.849168	1.70215	1.1378	-0.612588
IRF8.85909118	0.507154	0.525018	0.218063	1.23181	-0.255136	-1.14398	-0.150987	-0.468525	1.96032	-0.87172
YEATS4.69370716	-0.727841	-0.744859	-0.710847	0.824074	0.0872454	1.05629	0.466622	-0.0155827	0.754914	-0.836641
SUB1.32591681	-0.460799	0.022112	-0.118442	-0.75859	-0.308599	0.992611	0.587931	1.1631	-0.788508	-0.552959
ZNF593.26170086	-1.55736	-2.25759	-1.79418	-2.08704	-1.61234	0.614972	0.0987125	1.93987	-0.118945	0.830289
ZNF207.32362941	0.422537	0.812475	0.715827	0.868673	0.815221	0.0392578	0.984283	-0.354835	-0.733564	-0.793627
ZNF622.16465591	-2.22796	-0.434845	-1.78771	-1.61966	-2.53196	-1.79012	1.47907	-0.0495096	0.744503	1.50818
DDB2.47216923	-2.13694	-0.579266	-0.949833	-1.73342	-0.909913	-1.08522	-0.864923	0.588024	0.182701	1.96365
DCP1A.53338096	-0.707714	-1.1647	-1.15111	0.0477487	-1.98163	0.430997	0.726028	-0.460552	-1.09231	1.51302
PARP1.226385581	-0.359387	-0.68077	-0.978206	-0.076742	-1.4185	-0.264564	-0.677056	-0.0214506	-0.930696	1.89157
MAF1.144106162	0.0768518	-0.439998	1.07387	1.72785	0.84224	-0.234632	-0.554948	1.24944	-0.607789	-0.757417
JUNB.12791833	1.03425	-1.16831	0.385225	0.855615	0.426609	-1.19767	0.17756	-0.595367	1.94774	-0.810728
DDX3X.41344269	-0.376754	-0.173098	0.744817	0.456676	1.2872	0.240408	0.105717	-0.0695919	0.759608	-1.04013
ZNF207.32351892	0.304633	-0.816289	-0.526405	-0.288331	0.657023	-0.483883	-0.161535	0.000955552	-1.8481	1.52357
PCBP1.70088203	2.09922	0.926376	-1.57882	-0.654505	-0.624804	-1.04063	0.152343	1.81907	-0.12435	-0.689585
IRF4.397215	2.33724	-0.222506	0.633792	-0.80393	-0.861847	-1.01472	-1.44649	0.913809	1.78103	-0.605687
MAFA.143430051	0.400856	-1.00315	-0.380965	-0.270492	0.729317	-1.53654	-1.46953	-0.298219	-0.344734	1.93183
EZH2.148826587	-0.741291	-0.110166	-2.3695	-0.0204956	0.484441	0.690655	-0.713565	0.147116	-1.28837	1.44749
SFPQ.35192922	0.466243	-0.558811	2.07889	1.50162	1.13274	-0.261318	0.55675	-0.0363626	-0.923577	-0.753265
PHB.49411683	-0.755484	-0.950698	-0.148327	-0.895968	-0.157389	-0.525667	-0.51793	-1.12311	-0.199045	1.96233
KLF6.3782035	1.64431	0.767674	0.832868	-0.319395	-0.44177	0.496377	-1.2676	-0.404668	1.53226	-0.714167
EGR1.138467317	-0.0686747	-0.217187	-0.638258	-0.97575	-0.436388	-0.968336	1.33479	1.42238	0.133568	-0.733051
DDB2.47232858	1.49886	1.64482	1.46605	0.581117	1.27215	0.617972	-0.255754	-0.745944	-1.23019	-0.452938
HMGA1.34240847	-0.265809	0.595946	-0.0883948	0.0548641	-0.667921	0.301914	-0.34566	-0.489823	2.02411	-0.736884
MYC.127738942	-0.474425	0.112852	-0.576516	1.81769	0.538725	1.65657	-1.31439	0.319416	-0.0708208	-0.404343
CREM.35179264	1.83555	1.73543	0.842139	-0.144973	1.05786	-0.823151	1.22246	-1.11278	-0.632727	-0.588498
XBP1.28800395	0.983423	0.220416	1.95431	2.03824	1.77669	-0.296764	-0.984524	-1.26654	0.64418	-0.627957
SLC30A9.42049415	-0.800815	-0.463032	-0.303298	-1.25536	-1.19023	1.10632	1.8728	-0.340187	-0.522818	-0.0332362
JUNB.12791929	2.08483	0.729478	2.7837	2.95092	-1.03689	-0.202102	-0.772873	-0.86306	-0.360139	-0.517207
MTA2.62598030	0.215824	-0.500711	0.668276	-0.703638	0.00127971	-1.15384	-0.611058	2.19008	0.396234	-0.640126
PHTF2.77910359	0.0684141	-1.58366	-0.743543	0.329442	-1.77854	-0.812201	-1.20029	-0.453458	0.315204	1.96226
MATR3.139308137	0.66509	1.03582	0.704378	-0.192257	0.947303	-1.03571	-0.69882	0.462494	1.38906	-1.03199
EWSR1.29288709	1.38421	1.17679	0.354503	0.547497	1.00487	0.223878	0.68213	-1.18789	-0.111911	-0.767492
TFB2M.246556688	1.01827	0.0451842	0.289116	0.812911	0.0365321	-0.841083	-1.1063	1.79401	0.203451	-0.732285
LRRFIP1.237763035	0.37552	0.968821	0.0213871	0.201939	-0.241926	-0.0482485	0.405986	1.26283	-0.784115	-0.789938
FUBP1.77964146	-1.05899	-0.440558	-1.20293	-0.231066	-0.893435	0.134543	-0.50569	-1.08165	-0.160903	1.87043
SSRP1.57331762	0.111535	0.0648946	-0.243607	0.97402	-0.125645	-0.200305	1.73816	-0.124373	-0.866077	-0.510067
SP1.53382598	-0.0857281	0.0553861	0.130491	0.46762	-1.21513	1.39492	-0.732957	-1.27241	-0.84287	1.27718
TP53.7676227	-0.0631198	-0.493478	0.0372532	0.48797	0.133518	1.19433	0.806072	0.217507	-0.852993	-0.585075
GABPB1.50309696	0.608847	1.1762	1.54873	0.90614	1.68707	1.12152	-0.816985	-0.913492	-0.949724	-0.28653
SLC30A9.42063117	-1.3515	-1.33733	-1.50891	-1.50653	-0.746446	2.03363	-1.0472	1.2626	0.00689644	0.565609
GTF3A.27432802	-0.0513256	1.6325	1.1208	-0.0154161	-0.533774	-1.45009	0.205539	-0.95213	2.06999	-0.697519
CBFB.67029479	-0.804684	0.201857	-1.2383	-0.299581	-1.20826	1.57661	1.36447	-0.102486	-0.686364	-0.130272
PLAGL2.32201958	1.05729	-0.982997	2.01145	1.58774	-0.0955775	-0.447313	0.894239	-0.602659	0.0689105	-0.870749
TAF9.69365297	-0.402739	-1.35548	0.50899	-0.469432	0.932813	0.863266	-0.376249	1.32344	-0.0671723	-0.698947
BACH1.29326546	-1.31956	-0.679062	-0.0726086	0.195477	-0.682564	-0.299335	-0.52909	1.66152	1.25287	-0.69753
DNMT1.10162681	-0.233079	0.261571	-0.822262	0.0159113	0.44096	0.339124	0.882673	-1.13684	1.31603	-0.675733
RC3H1.173964067	0.374853	2.70981	0.903316	-0.832599	0.90246	-0.68642	0.720535	0.217316	-0.478624	-0.919784
ATF6.161784061	0.833797	1.08421	-0.103225	1.14304	0.914935	0.510406	0.519809	-0.806995	-0.186955	-0.832101
PRDM1.106088300	-0.164793	1.71716	0.215119	0.280355	0.47262	1.4634	0.0626582	-0.331973	-0.61694	-0.64063
ETV1.13931586	1.34259	1.73871	0.671463	0.740929	1.10153	0.194599	0.296213	-0.291341	-1.4062	-0.557366
BHLHE40.4983145	0.892659	0.872103	-0.869295	-0.180359	-0.429498	-0.131976	0.655451	-0.306645	1.30609	-0.96992
ERG.38392383	0.518993	-0.0476657	0.385928	-0.561496	0.297173	-1.90791	-0.326433	1.25645	1.57581	-0.870816
GTF2H2.71049089	0.105591	-0.304826	0.861616	0.229386	-0.702002	0.711312	-0.026686	-0.428215	1.39433	-0.880282
STAT3.42329588	0.285493	-1.07955	-1.17026	-0.629362	0.151614	-0.79007	1.95183	-0.311781	0.914023	-0.590931
TAF7.141319979	-0.132202	-0.831315	-1.70126	-0.49324	-0.842264	-1.91646	1.01488	-1.4107	0.415115	1.70749
IRF2.184418667	-0.416088	-0.275588	0.900721	0.197008	0.723665	1.32602	-0.381294	0.813849	-0.877063	-0.542196
ZNF460.57291533	0.803239	0.267736	0.212583	-0.111177	0.429234	-0.688696	1.26529	0.724475	-0.803822	-0.773513
BACH2.89950773	-1.06061	-0.137666	-1.28868	-1.00656	-0.528305	1.2571	0.441021	-1.24068	-0.68603	1.34033
IKZF1.50399996	0.290943	-0.985742	0.611555	0.900632	-0.756202	-0.45805	1.29976	0.971021	-1.19793	-0.433797
SUB1.32591613	-1.34884	-0.773868	-0.390387	-0.932914	0.0325849	0.021125	1.42032	0.731952	0.500847	-0.744222
SMARCE1.40636060	-0.257279	-0.52203	-0.984798	-1.64447	-1.01838	-0.342346	-1.1238	-0.0894934	-0.170889	1.98561
ZC3H15.186502553	0.554506	0.260397	0.915558	0.788166	0.764732	1.14112	-0.041062	-0.136553	-0.593234	-0.777811
E2F4.67193038	1.85025	1.39815	2.16005	0.540799	1.02433	0.441864	-1.11053	-1.14482	0.171696	-0.611619
PHF5A.41468616	0.251243	1.03835	-0.0448402	1.46616	0.860234	0.17148	1.18734	-1.28462	-0.940869	-0.281275
DPF2.65341049	0.0323144	-0.143255	-1.33752	-0.580025	-0.691878	0.612927	0.449275	-0.794655	1.95501	-0.543329
MAFK.1540041	1.27871	1.15539	1.64883	0.613076	0.181188	0.255822	-0.36645	-1.11974	0.817824	-0.859901
EGR2.62815873	-0.0658779	1.52151	0.562873	-0.998399	1.09209	-1.49797	0.495475	-0.179912	1.50596	-0.969025
BACH1.29321463	0.403512	0.940235	0.0870387	1.59731	0.817758	1.05461	-0.616191	-0.33534	-1.84888	0.311593
ZNF410.73922127	0.221086	-0.273898	-0.427261	-0.257558	1.02016	0.964162	-0.93	-1.86651	-0.164449	1.26082
ZNF460.57290919	-0.175217	0.682135	-0.270488	0.632281	-1.44943	-0.163822	1.74499	-0.397536	0.250727	-0.687832
DCP1A.53292521	-0.0469166	-0.0472878	-0.159259	0.0683208	-0.419919	0.0378498	0.326481	1.75465	-0.991671	-0.496073
RPL7.73292244	-0.821871	-0.0818691	-0.38571	-1.34643	-1.69161	0.026223	0.539567	-0.555408	2.39783	-0.370315
ID2.8682335	0.978152	2.09419	0.37161	0.471574	0.420624	1.19511	-0.733817	-0.91416	0.266111	-0.686153
IRF4.394977	0.366006	-0.0582737	0.702982	0.494201	-0.0173022	1.11089	-1.05515	1.2276	-0.819305	-0.425124
NONO.71296973	1.29688	0.700163	0.391496	0.754045	0.987535	0.918523	-0.50764	-1.10881	0.583068	-0.749529
MIER1.66970832	0.47846	-0.171292	-0.804484	-0.335269	-0.238479	-0.108728	-1.06141	-2.00987	1.13488	1.40823
ZNF146.36236640	0.565458	1.48342	0.345221	1.61068	1.10931	1.10759	-0.185587	-1.25715	-0.913685	-0.265147
MTA2.62596475	-0.920113	-0.308724	0.662151	0.0715362	-0.212884	-0.400767	0.892744	1.49429	-0.726375	-0.629435
YBX1.42696671	0.886737	2.06148	2.95931	1.0773	0.450466	0.146652	-0.201522	-1.33453	-0.990253	-0.310576
ZFP36L1.68790062	1.25404	0.564558	1.02256	-0.0155505	-0.423376	-0.327277	-1.0965	1.84938	-0.629593	-0.510742
FUS.31183999	-0.910557	-1.39502	-0.96017	-1.0336	-1.08367	1.69063	-0.814183	0.263445	-0.740406	1.35024
PCBP2.53459399	0.526402	0.532274	0.903336	0.351042	-1.34756	0.89952	0.371903	-0.248755	0.509433	-0.929918
PHB.49411797	0.630822	1.02507	-0.127501	0.509037	1.96537	0.109929	0.632345	-0.035072	-1.18013	-0.642306
SMARCE1.40642456	-0.367214	-0.531385	-0.703988	-0.406247	-1.63375	-1.2814	-0.592404	-0.865559	0.282948	2.05772
FOSL2.28408792	-1.39028	-1.45631	-0.849475	-1.47303	-0.542285	0.750679	1.39383	-0.811184	-0.763422	1.18263
SMAD2.47870480	0.307276	0.671937	-0.0615896	-0.0186803	-0.448042	0.493806	1.34323	-0.555599	0.0958937	-0.785261
BCLAF1.136278663	-0.557583	-0.68353	-0.0358007	-0.707797	-0.220122	0.903989	-0.258881	1.82989	-0.878668	-0.24437
MATR3.139307613	-0.618978	-0.362765	0.720183	-0.262494	0.179469	-1.54906	0.799722	1.72278	-0.037943	-0.753025
MAZ.29807147	0.238854	-0.596379	-1.04238	-0.692538	-0.206413	-1.50837	-0.44873	0.347743	2.7249	-0.427591
POLR2A.7498096	-2.36088	-1.49195	-0.675238	-1.83793	0.755898	-0.223096	-1.03247	1.50418	-0.512055	1.40085
HNRNPK.83975465	-1.7773	1.00205	1.24777	-0.935453	1.26073	-0.189988	-1.47429	0.698794	1.51979	-0.588652
FOXP1.71041428	1.69605	2.03955	0.730944	1.43965	2.36474	-0.571357	-1.06115	-1.12836	0.303829	-0.650991
RPL7A.133349640	-1.11564	0.330225	-1.28779	-0.392143	-0.251886	-0.820858	0.762052	2.10506	-0.824406	-0.212175
DR1.93354023	0.063762	-0.234472	0.3775	-0.401655	0.423256	-0.301458	1.50387	-0.0406843	0.201181	-0.889567
NFKBIA.35404553	0.623224	0.17605	0.393825	0.733692	1.14059	0.521955	0.615646	0.0039514	-0.910153	-0.75578
DNMT1.10146475	-2.28954	1.63158	-0.189222	-1.79191	-0.318824	-0.216152	1.31635	0.238655	1.0042	-0.68064
RUNX2.45491996	0.321605	-0.0126738	0.0744181	-0.623865	0.562264	-0.0175527	0.499556	-0.779682	1.60844	-0.852506
ZC3H15.186501310	-0.426203	-0.861474	1.98566	2.40345	-0.11567	0.0932719	0.332662	0.380682	-1.65324	-0.186882
NCOA4.46010999	-1.01436	-1.60224	-1.23428	-2.31134	-1.6394	-1.51602	-0.817844	0.327111	2.39418	1.30475
ATF3.212615192	-1.92152	-0.860819	-0.930619	-0.297183	-0.472362	-0.850365	-0.608182	0.624222	-0.842091	1.86657
PARP1.226390562	-0.0882102	-1.614	-0.870993	-1.18119	-0.691677	-0.347595	-0.659181	-0.917738	0.210488	1.97321
GTF3A.27424803	0.287331	0.299538	-0.430246	1.19798	1.28609	-0.944959	-0.0516876	-0.166359	-2.16212	1.14237
NRF1.129710492	0.475767	-0.437002	0.865436	-0.0847911	2.49035	-0.513986	0.155679	-0.12367	0.693183	-1.03371
ARID5B.62050979	0.758907	0.605032	1.44442	0.157983	1.68996	-0.897837	-1.22062	-0.910432	1.82653	-0.608125
RFX2.6044249	0.178686	0.263551	0.731446	2.39124	1.88035	0.968761	-1.08707	-0.797644	-0.313974	-0.423949
E2F4.67193119	-0.500332	-0.52857	-0.620838	-1.23059	-0.945328	-0.77636	-0.585827	2.69894	-0.088242	0.0208131
TCF19.31161875	1.14118	0.798768	1.34333	0.681105	1.90129	0.0865501	-0.0514376	0.0198502	-1.42448	-0.568214
STAT3.42333711	-1.14873	-1.23951	-1.53116	-0.728441	-0.689975	-0.105717	1.80354	0.00872093	-1.23149	0.995548
GABPA.25758095	0.398583	-0.0559594	0.298345	1.24989	0.310265	1.08562	0.559314	-0.138781	-1.23977	-0.458621
ELF5.34505689	0.0415824	0.0484704	1.1863	0.56315	-0.0265239	0.894014	0.0907488	-2.44699	0.502716	0.306057
CTCF.67612001	-0.766682	-0.887936	-0.478658	0.560184	-0.423765	0.810468	-1.02733	-0.714119	-0.787449	1.61322
MAZ.29807312	-0.534244	0.391808	-1.06884	-0.626679	0.180392	-1.11499	-0.522707	2.47467	0.0747807	-0.366923
LRRFIP1.237753394	-0.338636	-0.426184	0.567517	-0.249605	0.422983	1.50647	0.616339	0.0854663	-0.701843	-0.581636
TAF9.69365605	0.0953299	-0.327616	0.0805344	0.0346298	-0.0532535	-0.0751775	-0.387118	2.06305	-1.01116	-0.322979
ZNF593.26170029	0.820602	1.12399	-0.647528	1.0988	1.58141	1.47113	-0.332411	-1.14359	-0.80132	-0.198478
YEATS4.69365695	0.153796	-0.250934	-0.0920771	-0.0381474	0.358769	1.74076	0.55442	-0.419123	-0.356907	-0.583514
GABPB1.50303991	-0.548522	-1.35918	-0.846256	-0.358753	-0.907793	-1.17766	2.56823	-0.875495	0.00823641	0.460119
GTF2H2.71055422	-0.222917	-0.129697	-0.24014	-0.853593	0.202572	1.49185	-0.517602	-0.097503	-1.66182	1.04036
KLF6.3781951	-0.4079	-0.468976	-0.414166	0.00376301	-0.110296	-0.754198	2.34182	-0.836205	0.0630234	-0.25516
TOX4.21488845	0.453699	-0.173419	-1.1026	-1.04555	-0.0726983	-1.70086	1.04221	-1.19317	-0.744563	1.68303
JUN.58783019	0.202096	0.262652	-0.054803	0.652665	-0.0459133	1.61011	0.117254	0.16674	-0.709345	-0.620903
MYC.127738837	0.963347	-0.335637	0.0570552	-0.14453	0.740623	0.0605772	0.239022	1.3723	-1.30898	-0.499684
TFDP1.113631660	0.582101	0.987044	1.79031	1.4884	-1.26872	0.141202	0.587201	-0.0533411	-0.582891	-0.835853
SMARCA5.143534878	0.978086	-0.471646	0.761528	-0.267528	0.892824	1.71781	-0.927323	0.0439916	-0.00584078	-0.630433
BACH2.89950919	0.768942	1.00486	-0.224142	-0.105009	0.430675	0.631928	-0.467806	1.30202	-1.23256	-0.454341
EWSR1.29282556	1.04766	-0.119363	-0.885206	-0.0572319	0.591248	-1.0516	1.55036	0.188334	0.27125	-0.880975
RBPJ.26386378	-0.345959	-1.24035	-1.56203	-0.240276	-0.585745	-0.425916	-0.251112	-0.545786	-0.650496	1.94844
HOPX.56655984	-0.0664181	0.273323	0.0479594	0.653836	1.14702	-0.0780934	0.505064	0.940379	-0.876874	-0.787376
HIF1A.61738224	-2.10293	-1.40375	-1.69274	-1.82362	-1.49678	1.77889	0.0516361	0.221563	-0.188615	1.2642
ZNF410.73921026	-0.0771403	0.350501	0.00146234	1.016	0.773668	0.0949954	-1.42541	0.475742	1.32246	-0.788685
SNW1.77755006	-0.60948	1.56151	1.27415	0.254617	-0.972329	0.508237	1.43654	-1.14588	-0.803593	-0.199827
BATF.75546499	0.196542	0.667733	0.260134	0.194762	-1.41464	1.16808	-0.366068	1.3068	-1.05638	-0.34981
MAFA.143429719	-0.123444	0.161789	1.04353	0.58049	-0.483034	1.16858	-1.37497	0.712776	0.509631	-0.672911
DDX3X.41342522	0.0770816	-0.558802	-0.166169	-0.254815	-0.834317	0.0793951	-0.69348	2.05912	0.265316	-0.587451
PHF5A.41467570	2.20423	2.68453	1.02869	0.0110779	1.92027	-0.305736	0.00733561	-1.36049	-1.01594	-0.325817
TOE1.45343121	-1.22985	-1.59424	-0.984202	-0.31967	-1.71072	-1.37522	-0.731644	1.45096	-0.387486	1.71895
ELK1.47639284	-0.738332	-0.369656	-1.09391	-1.05202	-0.970747	-1.12642	1.32548	1.76579	0.301437	-0.51813
HMGB1.30463259	1.38581	2.42371	0.523959	0.832548	0.540063	0.0222373	0.272507	-0.149215	-1.41994	-0.565519
ETS1.128486081	3.16726	1.64273	1.73371	1.47922	0.753612	-0.665995	-0.653232	-0.331033	-1.27173	-0.477582
PHB2.6970441	-0.63016	0.358284	-0.780338	-0.600529	1.2383	-0.348533	-1.22326	2.06692	0.233968	-0.432209
TFAM.58388232	0.995809	-0.227911	0.160203	0.292342	0.540365	-0.135109	-1.59821	-1.54637	-0.15584	1.54054
ELK4.205623693	0.427797	0.00531633	0.0178632	0.683487	-0.124807	2.25974	-0.664186	-0.576168	-0.0664348	-0.377819
BATF.75522739	-0.61453	-0.955206	-0.723198	-1.29069	-1.10233	-1.64447	-0.836051	0.164988	0.0934206	2.08757
PLAGL2.32197325	0.218625	-0.120455	0.523484	0.612892	0.488831	0.179387	-0.632561	1.64836	-1.15477	-0.408189
PREB.27133315	1.2242	1.60308	0.634153	-0.345936	1.04006	0.338012	0.882891	-1.08063	-0.580338	-0.630416
NOC4L.132144892	0.0096132	0.109215	-0.634068	-0.55804	-0.0365156	0.209653	1.93967	-0.153368	-0.934615	-0.277565
RBBP7.16869108	-0.0415984	0.708498	1.19956	0.0666711	1.99044	0.514277	-1.12845	0.807633	-0.509067	-0.673882
MAF1.144106096	-0.0575845	-0.822877	0.337832	-0.574496	0.808724	0.70426	-0.474894	1.57713	-0.465089	-0.59861
CTCF.67611476	-0.625029	-0.369229	-0.634462	-0.0276905	-1.16302	0.143201	0.195128	0.219688	1.94594	-0.778439
GTF2I.74699069	-0.364043	-3.30492	-0.745662	-2.16482	-0.855966	-1.57165	0.317135	1.58898	-0.372095	1.47349
SSRP1.57330871	1.52389	-0.362051	1.18865	-0.0199705	-0.775809	-1.89713	1.5507	-0.0861384	0.669858	-0.833026
NRF1.129677649	-1.15124	-0.330317	0.31438	-1.26124	-0.312417	1.15535	0.645673	1.05979	-0.332288	-0.597795
HIF1A.61726779	0.298079	-0.824232	0.0593164	0.129155	-0.852724	2.17258	-0.146152	0.207618	-0.199269	-0.496445
ELF1.40958990	0.210328	0.135434	1.23899	1.07816	1.46885	1.01956	-0.803974	0.080856	-0.431755	-0.729822
STAT5A.42292035	-0.0310161	-0.274303	-0.441978	0.15224	-0.833201	1.72742	-0.250745	-0.789413	1.31016	-0.512458
PCBP1.70088123	3.30126	1.42706	-0.0832621	0.0836849	1.95127	0.571813	-0.692277	-1.18174	-0.839074	-0.220878
HNRNPK.83972098	0.169474	0.158198	0.945841	0.858872	0.862867	1.42312	0.213648	-0.638743	-1.09852	-0.374814
ZNF622.16463242	-0.681646	-0.127013	0.0549043	0.815624	0.360828	1.02944	0.805249	0.186306	-0.731902	-0.650885
PREB.27132720	-0.302103	-0.506763	-0.60109	0.731788	0.430146	0.476017	1.6276	-0.737163	-0.212325	-0.511969
DR1.93346731	-0.549727	1.1354	-0.42329	-0.434726	-0.0875307	0.37145	-1.22538	1.31606	0.976274	-0.706298
POLR2A.7503697	-0.24548	1.97078	2.2939	1.72635	1.50881	-0.603991	-0.897007	0.425933	-1.25842	-0.469684
HCFC1.153954712	-0.735352	2.12092	-0.943784	-0.869038	-0.323741	-0.507988	-1.11767	1.89007	0.775311	-0.53348
RPL7A.133350315	1.04253	2.094	1.23247	0.843458	2.92171	-0.15676	-0.460567	-1.29386	-0.950015	-0.286702
